# Molecular Basis of Behavioral Diversity in a Sibling Species Trio

**DOI:** 10.64898/2026.02.23.707296

**Authors:** Cynthia M. Chai

**Affiliations:** Department of Biological Sciences, Columbia University, 1212 Amsterdam Ave, New York, NY 10027, USA

**Keywords:** Brain evolution, Gene expression, Sibling species, Speciation, Bioinformatic theory

## Abstract

The brain is the main controller of animal behaviors. During the speciation process, divergent behaviors can arise between new sibling species. However, the comprehensive molecular changes in the brain that give rise to these emergent behavioral differences are not well understood. Here, I present a comparative analysis of gene expression differences across the entire nervous system at region-specific resolution between a trio of closely-related *Drosophila* sibling species representing two consecutive speciation events. My analysis revealed strongest patterns of molecular conservation across speciation events in the brain region that executes movement relative to regions associated with other neurobehavioral functions. The RNA-seq dataset and analytical strategy discussed here also establishes a new resource to accelerate mechanistic comparative neuroscience studies in this genetically accessible yet understudied sibling species trio. As genomic resources expand (BLAXTER *et al*. 2025), iteratively exploring these patterns across ever larger swaths of animal phylogeny is poised to reveal general principles of brain functional molecular evolution.
