## Supplementary material for "Molecular Basis of Behavioral Diversity in a Sibling Species Trio": Dataset S2

Species_Region	Number of Genes	Expression
mau vs sim_OL	559	Upregulated
mau vs sim_OL	498	Downregulated
mau vs sim_CB	487	Upregulated
mau vs sim_CB	467	Downregulated
mau vs sim_VNC	284	Upregulated
mau vs sim_VNC	349	Downregulated
sim vs mel_OL	1362	Upregulated
sim vs mel_OL	1515	Downregulated
sim vs mel_CB	1246	Upregulated
sim vs mel_CB	1388	Downregulated
sim vs mel_VNC	1138	Upregulated
sim vs mel_VNC	1093	Downregulated
mau vs mel_OL	1564	Upregulated
mau vs mel_OL	1684	Downregulated
mau vs mel_CB	1301	Upregulated
mau vs mel_CB	1441	Downregulated
mau vs mel_VNC	680	Upregulated
mau vs mel_VNC	824	Downregulated
