## Supplementary material for "Molecular Basis of Behavioral Diversity in a Sibling Species Trio": Dataset S3

Species_Region	Number of Genes	Expression
mau vs sim_OL	323	Upregulated
mau vs sim_OL	302	Downregulated
mau vs sim_CB	281	Upregulated
mau vs sim_CB	295	Downregulated
mau vs sim_VNC	149	Upregulated
mau vs sim_VNC	197	Downregulated
sim vs mel_OL	929	Upregulated
sim vs mel_OL	1062	Downregulated
sim vs mel_CB	804	Upregulated
sim vs mel_CB	947	Downregulated
sim vs mel_VNC	713	Upregulated
sim vs mel_VNC	665	Downregulated
mau vs mel_OL	1094	Upregulated
mau vs mel_OL	1226	Downregulated
mau vs mel_CB	844	Upregulated
mau vs mel_CB	995	Downregulated
mau vs mel_VNC	405	Upregulated
mau vs mel_VNC	536	Downregulated
