## Supplementary material for "Molecular Basis of Behavioral Diversity in a Sibling Species Trio": Dataset S4

Line	Beam Transitions
D.mel USA#1	91
D.mel USA#1	60
D.mel USA#1	89
D.mel USA#1	75
D.mel USA#1	54
D.mel USA#1	118
D.mel USA#1	73
D.mel USA#1	1
D.mel USA#1	80
D.mel USA#1	33
D.mel USA#1	78
D.mel USA#1	34
D.mel USA#1	62
D.mel USA#1	19
D.mel USA#1	60
D.mel USA#1	12
D.mel USA#1	68
D.mel USA#1	62
D.mel USA#1	104
D.mel USA#1	23
D.mel USA#1	32
D.mel USA#1	83
D.mel USA#1	42
D.mel USA#1	88
D.mel USA#1	75
D.mel USA#1	42
D.mel USA#1	14
D.mel USA#1	8
D.mel USA#1	69
D.mel USA#1	60
D.mel USA#1	36
D.mel USA#1	33
D.mel USA#1	29
D.mel USA#1	74
D.mel USA#1	87
D.mel USA#1	22
D.mel USA#1	99
D.mel USA#1	29
D.mel USA#1	19
D.mel USA#1	3
D.mel USA#1	52
D.mel USA#1	85
D.mel USA#1	113
D.mel USA#1	135
D.mel USA#1	51
D.mel USA#1	73
D.mel USA#1	117
D.mel USA#1	64
D.mel USA#1	72
D.mel USA#1	100
D.mel USA#1	53
D.mel USA#1	35
D.mel USA#2	132
D.mel USA#2	43
D.mel USA#2	26
D.mel USA#2	17
D.mel USA#2	3
D.mel USA#2	82
D.mel USA#2	134
D.mel USA#2	81
D.mel USA#2	2
D.mel USA#2	50
D.mel USA#2	19
D.mel USA#2	22
D.mel USA#2	1
D.mel USA#2	13
D.mel USA#2	12
D.mel USA#2	71
D.mel USA#2	32
D.mel USA#2	80
D.mel USA#2	11
D.mel USA#2	40
D.mel USA#2	16
D.mel USA#2	63
D.sim USA#1	5
D.sim USA#1	0
D.sim USA#1	0
D.sim USA#1	3
D.sim USA#1	0
D.sim USA#1	0
D.sim USA#1	3
D.sim USA#1	0
D.sim USA#1	33
D.sim USA#1	0
D.sim USA#1	21
D.sim USA#1	5
D.sim USA#1	7
D.sim USA#1	8
D.sim USA#1	14
D.sim USA#1	2
D.sim USA#1	0
D.sim USA#1	0
D.sim USA#1	0
D.sim USA#1	0
D.sim USA#1	5
D.sim USA#1	0
D.sim USA#1	0
D.sim USA#2	0
D.sim USA#2	12
D.sim USA#2	6
D.sim USA#2	0
D.sim USA#2	0
D.sim USA#2	5
D.sim USA#2	21
D.sim USA#2	17
D.sim USA#2	7
D.sim USA#2	2
D.sim USA#2	30
D.sim USA#2	18
D.sim USA#2	16
D.sim USA#2	13
D.sim USA#2	19
D.sim USA#2	3
D.sim USA#2	8
D.sim USA#2	10
D.sim USA#2	7
D.sim USA#2	8
D.sim USA#2	23
D.sim USA#2	0
D.sim USA#2	5
D.sim USA#2	0
D.sim USA#2	18
D.sim USA#2	1
D.sim USA#2	2
D.sim USA#2	2
D.sim USA#2	0
D.sim USA#2	4
D.sim USA#2	8
D.sim USA#2	0
D.sim USA#2	8
D.sim USA#2	9
D.sim USA#2	0
D.sim USA#2	27
D.sim USA#2	7
D.sim USA#2	2
D.sim MD#1	1
D.sim MD#1	7
D.sim MD#1	2
D.sim MD#1	0
D.sim MD#1	21
D.sim MD#1	8
D.sim MD#1	4
D.sim MD#1	10
D.sim MD#1	0
D.sim MD#1	21
D.sim MD#1	0
D.sim MD#1	11
D.sim MD#1	0
D.sim MD#1	7
D.sim MD#1	0
D.sim MD#1	13
D.sim MD#1	0
D.sim MD#1	21
D.sim MD#1	0
D.sim MD#1	0
D.sim MD#1	6
D.sim MD#1	15
D.sim MD#1	29
D.sim MD#1	23
D.sim MD#1	29
D.sim MD#1	59
D.sim MD#1	0
D.sim MD#1	48
D.sim MD#1	13
D.sim MD#1	23
D.sim MD#1	18
D.sim MD#1	23
D.sim MD#1	0
D.sim MD#1	39
D.sim MD#1	19
D.sim MD#1	15
D.sim MD#1	0
D.sim MD#1	27
D.sim MD#1	15
D.sim MD#1	13
D.sim MD#2	0
D.sim MD#2	28
D.sim MD#2	0
D.sim MD#2	3
D.sim MD#2	8
D.sim MD#2	22
D.sim MD#2	4
D.sim MD#2	8
D.sim MD#2	1
D.sim MD#2	0
D.sim MD#2	0
D.sim MD#2	3
D.sim MD#2	34
D.sim MD#2	6
D.sim MD#2	0
D.sim MD#2	0
D.sim MD#2	12
D.sim MD#2	0
D.sim MD#2	6
D.sim MD#2	8
D.sim MD#2	0
D.sim MD#2	3
D.sim MD#2	0
D.sim Kenya#1	5
D.sim Kenya#1	9
D.sim Kenya#1	12
D.sim Kenya#1	0
D.sim Kenya#1	5
D.sim Kenya#1	0
D.sim Kenya#1	5
D.sim Kenya#1	0
D.sim Kenya#1	1
D.sim Kenya#1	2
D.sim Kenya#1	2
D.sim Kenya#1	2
D.sim Kenya#1	2
D.sim Kenya#1	3
D.sim Kenya#1	7
D.sim Kenya#1	37
D.sim Kenya#1	0
D.sim Kenya#1	9
D.sim Kenya#1	0
D.sim Kenya#1	1
D.sim Kenya#1	2
D.sim Kenya#1	0
D.sim Kenya#1	1
D.sim Kenya#1	8
D.sim Kenya#1	1
D.sim Kenya#1	10
D.sim Kenya#1	2
D.sim Kenya#1	6
D.sim Kenya#1	7
D.sim Kenya#1	0
D.sim Kenya#1	30
D.sim Kenya#1	4
D.sim Kenya#1	2
D.sim Kenya#1	0
D.sim Kenya#1	3
D.sim Kenya#1	0
D.sim Kenya#1	0
D.sim Kenya#1	0
D.sim Kenya#1	0
D.sim Kenya#2	0
D.sim Kenya#2	0
D.sim Kenya#2	5
D.sim Kenya#2	11
D.sim Kenya#2	3
D.sim Kenya#2	0
D.sim Kenya#2	35
D.sim Kenya#2	2
D.sim Kenya#2	3
D.sim Kenya#2	3
D.sim Kenya#2	3
D.sim Kenya#2	0
D.sim Kenya#2	5
D.sim Kenya#2	6
D.sim Kenya#2	1
D.sim Kenya#2	0
D.sim Kenya#2	10
D.sim Kenya#2	0
D.sim Kenya#2	9
D.sim Kenya#2	4
D.sim Kenya#2	8
D.sim Kenya#2	19
D.sim Kenya#2	2
D.sim Kenya#2	14
D.sim Kenya#2	3
D.sim Kenya#2	17
D.sim Kenya#2	1
D.sim Kenya#2	2
D.sim Kenya#2	0
D.sim Kenya#2	0
D.sim Kenya#2	18
D.sim Kenya#2	10
D.sim Kenya#2	0
D.sim Kenya#2	0
D.sim Kenya#2	3
D.sim Kenya#2	8
D.sim Kenya#2	19
D.sim Kenya#2	5
D.sim Kenya#2	27
D.sim Kenya#2	43
D.sim Kenya#2	2
D.sim Kenya#2	10
D.sim Kenya#2	1
D.mau #1	2
D.mau #1	4
D.mau #1	2
D.mau #1	0
D.mau #1	0
D.mau #1	4
D.mau #1	4
D.mau #1	1
D.mau #1	2
D.mau #1	0
D.mau #1	0
D.mau #1	0
D.mau #1	0
D.mau #1	3
D.mau #1	3
D.mau #1	1
D.mau #1	0
D.mau #1	2
D.mau #1	0
D.mau #1	1
D.mau #1	0
D.mau #1	0
D.mau #1	0
D.mau #1	0
D.mau #1	0
D.mau #1	1
D.mau #1	0
D.mau #1	0
D.mau #1	3
D.mau #1	1
D.mau #1	1
D.mau #1	0
D.mau #1	0
D.mau #1	0
D.mau #1	0
D.mau #1	1
D.mau #1	0
D.mau #1	4
D.mau #1	0
D.mau #1	1
D.mau #1	1
D.mau #1	1
D.mau #1	0
D.mau #1	0
D.mau #1	0
D.mau #1	0
D.mau #2	0
D.mau #2	1
D.mau #2	7
D.mau #2	9
D.mau #2	0
D.mau #2	3
D.mau #2	2
D.mau #2	11
D.mau #2	11
D.mau #2	1
D.mau #2	0
D.mau #2	0
D.mau #2	1
D.mau #2	2
D.mau #2	12
D.mau #2	0
D.mau #2	0
D.mau #2	1
D.mau #2	3
D.mau #2	3
D.mau #2	4
D.mau #2	16
D.mau #2	4
D.mau #2	0
D.mau #2	0
D.mau #2	0
D.mau #2	10
D.mau #2	0
D.mau #2	1
D.mau #2	0
D.mau #2	7
D.mau #2	7
D.mau #2	24
D.mau #2	33
D.mau #2	44
D.mau #2	11
D.mau #2	0
D.mau #2	5
D.mau #2	42
D.mau #3	8
D.mau #3	0
D.mau #3	1
D.mau #3	15
D.mau #3	0
D.mau #3	1
D.mau #3	0
D.mau #3	0
D.mau #3	0
D.mau #3	0
D.mau #3	0
D.mau #3	0
D.mau #3	0
D.mau #3	1
D.mau #3	0
D.mau #3	5
D.mau #3	25
D.mau #3	0
D.mau #3	0
D.mau #3	0
D.mau #3	0
D.mau #3	0
D.mau #3	22
D.mau #3	0
D.mau #3	0
D.mau #3	9
D.mau #3	1
D.mau #3	0
D.mau #3	1
D.mau #3	4
D.mau #3	0
D.mau #3	8
D.mau #4	0
D.mau #4	21
D.mau #4	0
D.mau #4	7
D.mau #4	5
D.mau #4	4
D.mau #4	14
D.mau #4	17
D.mau #4	0
D.mau #4	2
D.mau #4	0
D.mau #4	0
D.mau #4	7
D.mau #4	0
D.mau #4	12
D.mau #4	11
D.mau #4	9
D.mau #4	11
D.mau #4	16
D.mau #4	15
D.mau #4	0
D.mau #4	6
D.mau #4	1
D.mau #4	4
D.mau #4	62
D.mau #4	30
