## Supplementary material for "Molecular Basis of Behavioral Diversity in a Sibling Species Trio": Dataset S7

baseMean	log2FoldChange	lfcSE	stat	pvalue	padj
abo	74.937421859155	2.65262325199046	0.685872069318969	3.8675189888172	0.000109948269389984	0.00247839612774703
amd	17.5723117673152	-5.63259957993928	1.65577399702332	-3.40179250916208	0.000669454439486871	0.0104287783144905
aurA	50.6054339776144	4.64260498462215	1.03466616279068	4.48705597185105	7.22141078915195e-06	0.000262628482343024
Cyp6a2	188.805612551836	-2.35268586569198	0.448975343588815	-5.24012264657152	1.60469909654978e-07	9.23457133032147e-06
dsh	295.279984564879	-4.22184372962256	0.297480266893692	-14.1920127130022	1.02669133775192e-45	1.43487447960386e-42
Got1	3305.13514456021	-2.62803366442117	0.219015936734308	-11.9992805254591	3.58398330248072e-33	2.9218423873474e-30
GstD1	899.782057329306	-2.87989949394128	0.280977267671956	-10.2495818177846	1.18856641332623e-24	4.47220970060405e-22
Hsp23	81.7787086334152	-2.21504528177407	0.687166666112889	-3.22344693217435	0.00126657764676026	0.017114542981016
CG4456	6.55947407306154	5.94076899206771	2.02744198155957	2.93017952972341	0.00338766220912295	0.0355595487037015
ImpL1	18.054810498322	5.71226885615144	1.64173739939162	3.47940471982197	0.000502529030488618	0.00818010233821989
ninaE	1267.29408511245	2.68029784863993	0.939395610235023	2.85321521565271	0.00432793000107609	0.0423825217222496
Rh3	175.404731308136	10.5448798992168	1.52169956762802	6.92967266571142	4.21815497086574e-12	5.73141806666382e-10
mdy	47.073448402678	-2.37036762127786	0.844820744951226	-2.80576398655398	0.00501974444380155	0.0472193845131832
GstD3	51.6788095046145	-5.23958417247274	0.828982737494062	-6.32049852848748	2.60720813960429e-10	2.60268543160702e-08
msn	151.090720038946	-2.55528020375498	0.436256886200645	-5.85728336808361	4.70499944136632e-09	3.65309599483228e-07
Alg3	362.586609218084	-2.32030086152702	0.339418052475285	-6.83611506402116	8.13695964329414e-12	1.07572805662631e-09
Acp36DE	10.020260541819	6.58737599725757	1.97393824885884	3.33717430171172	0.000846348527221247	0.0124508686342939
fzo	20.5343992698283	-4.1086535830376	1.25662590948492	-3.2695916517603	0.00107702839994746	0.0150737751597797
Klp3A	10.084765594501	6.02119288686771	1.90897508437598	3.15414954136815	0.00160966580905951	0.020638742608164
DNApol-alpha50	21.3921261898229	6.64028984036982	1.71153867826463	3.87971941545754	0.000104577029122296	0.00239036699977435
Hsp70Bc	131.729772074433	-2.87755048988855	0.540192996131934	-5.32689337050522	9.99067733714033e-08	6.03325903637308e-06
Rh5	169.65818886339	2.4498306992948	0.504412619570032	4.85679898608221	1.19298591948479e-06	5.61104867803831e-05
Cp7Fa	13.2163529210445	5.21312021916165	1.76265493631272	2.95753871717339	0.00310105802030802	0.0333110959170183
Ag5r	9.90141061155055	-7.56725120814828	1.93151419956652	-3.91778181586579	8.93675379388934e-05	0.00210670511724384
AhcyL2	33.6333284969596	2.4764199829655	0.784235763313816	3.15774936417245	0.00158992190253642	0.0204660604901497
Cyp6a17	495.66396274131	-2.12282494511835	0.267459159679229	-7.93700596257133	2.07120097095255e-15	4.40490415191931e-13
Faa	20.4734671850279	-4.69451964435543	1.11873826079987	-4.19626270848998	2.71355477794263e-05	0.000774382588408456
Alp4	132.784083737721	-2.25251301774749	0.500757761879414	-4.4982088930454	6.85283476546027e-06	0.000254909819431551
T3dh	19.5070689567551	3.47210630019762	1.18568052011983	2.92836581294825	0.00340748879941097	0.0356910737951152
Mcm5	10.1241939326162	5.68028323422612	1.84031800996617	3.08657699564138	0.00202475501475428	0.0244847692328074
Rh6	399.806691750356	2.06470315542274	0.390142967471738	5.29217063376212	1.20873031637482e-07	7.12349920788846e-06
Mcm7	16.532018067698	4.50325304196988	1.46135156622028	3.08156719167676	0.00205913997523073	0.0247971675052905
Orc4	49.6745279451286	-4.99810597949059	1.4384381261274	-3.47467568378948	0.000511471317378196	0.00829804958194177
Flo1	1025.31591505301	4.64686784861276	0.227667525978442	20.4107627060206	1.34174577766987e-92	6.56314947147216e-89
Amnionless	20.1070768835157	4.50085746900282	1.33522808652075	3.37085290104318	0.000749358590993307	0.011295801380104
KP78b	33.7653939947612	3.55042964411049	1.23416308734272	2.87679130944917	0.00401741188855619	0.0402687915017881
KP78a	32.4687506634919	3.54997358451977	1.24563793094387	2.8499241202697	0.00437296602997837	0.0425678872351029
CG5707	46.8129216657324	2.29781417179961	0.616488507341261	3.72726197558723	0.00019357122570978	0.00398675221288164
fat-spondin	620.943863730048	2.61235038289661	0.274529518222908	9.51573586624473	1.80431316404427e-21	6.30414131565897e-19
XRCC1	223.531469325188	2.06887796366904	0.374269307203966	5.52777885829031	3.24310484121266e-08	2.17310237408106e-06
Ugt49B1	336.558580452346	-7.91693752960568	0.610337408769236	-12.9714112486902	1.7772763269796e-38	2.17338678835517e-35
fz3	32.6584777180746	5.9516544207545	1.55689964132418	3.82276048036885	0.000131965954084026	0.00286577287224458
CAH2	69.5233945140256	3.74572612794255	0.832993343916813	4.49670595245071	6.90143279403241e-06	0.000255745140242496
jbug	27.7456357992305	3.58518699319809	1.23223489479426	2.90949964843894	0.00362007794021804	0.0372008639591944
mthl3	13.0300965890497	-3.50083508581491	1.1966640012692	-2.92549544575744	0.00343908209812575	0.0357920640063449
Spn42Dd	22.5864099702758	-2.4638350058918	0.806889559594861	-3.05349719375336	0.00226190837363918	0.0265326734044509
Tsp42Ed	142.601981608161	3.54666205263979	0.561716642908486	6.31397003705587	2.71966616843516e-10	2.68752465917183e-08
CR18166	253.996966067554	-6.72663126447461	1.22749134972876	-5.47998262143434	4.25367614778821e-08	2.8308648812117e-06
CG5062	131.484028070554	-2.84879600639301	0.404578910290715	-7.04138533653663	1.90337815016795e-12	2.77921618553628e-10
mldr	72.9139597262401	3.22932923231895	0.589662692760394	5.47657037144654	4.33648365089095e-08	2.86647429436934e-06
CG15892	102.108558005315	5.59339444651381	1.4459138092469	3.86841484654409	0.000109545178540915	0.00247501265973619
Dok	41.5818723572202	-2.43256380360366	0.707412699840279	-3.43867703273194	0.000584564181311368	0.00926870564954476
Corp	17.0202612657554	3.32545835525425	1.1859554065601	2.80403321816278	0.00504677051946888	0.0473370623125255
CG15343	15.3588712817891	6.37697384284634	1.76815791345092	3.60656352825432	0.000310278921146323	0.00562121978810089
CG1468	66.3859864920247	2.07564191481771	0.676308428493057	3.06907592360283	0.00214722014462264	0.0254930275180137
RabX2	4.87729912146393	-6.60782102155822	2.34736466552519	-2.81499552183121	0.0048777913596374	0.0462397605342371
CG2111	108.323836731247	4.3561901044754	0.579061485172073	7.52284552853816	5.35967345113463e-14	9.53339734044547e-12
CG1572	67.022385599564	-4.01080115141934	0.725493236326061	-5.52837841980481	3.23204294516585e-08	2.17310237408106e-06
CG1561	63.9483750847139	3.17885225987897	0.782421262320355	4.06283981911705	4.84792979986494e-05	0.0012613642880872
CG11068	23.3179508888448	-3.79949463839405	0.86885497137135	-4.37299061821233	1.22555992699043e-05	0.000406428907313472
CG1461	10.1192008807183	6.65402272369907	1.84801226928987	3.60063774157517	0.0003174376050105	0.0057086251651061
CG13404	856.404856969781	2.56134580812931	0.565574736028737	4.52874862500783	5.93340364669143e-06	0.000224117713805337
CG5321	37.1408218323095	-8.44205678648437	1.40345936059952	-6.01517722813018	1.79689999773497e-09	1.48975192185095e-07
CG9522	13.2898857114466	-7.4166801328135	1.6151002425503	-4.59208656987277	4.38836250616645e-06	0.000171919339680006
Pis	1267.92026057088	2.69429601676882	0.234455127072137	11.4917342623941	1.45167953990165e-30	1.01441292420413e-27
CG8565	7.93689251205253	6.35923757710896	2.00701228698714	3.16850953944843	0.00153222720631194	0.0199597586675762
CG15914	41.7314979571714	2.39713413958205	0.746174326891929	3.2125658216719	0.00131554999722834	0.0175340948540666
CG4239	285.640748921749	4.36858158348461	0.352687274469892	12.3865585738834	3.0902238300043e-35	2.74833270263018e-32
Pvf1	105.873909898276	7.77738713670578	1.12087973151347	6.93864552819091	3.95877053859229e-12	5.45473974352794e-10
CG14223	7.02907555192654	-6.32906551478225	1.86163868193844	-3.39972819440563	0.000674528689084238	0.0104578671399542
Cbs	102.965682788973	2.48997581582176	0.52111332983036	4.77818484634107	1.76884735181024e-06	8.01140446424055e-05
whe	73.1560634628261	-10.6028185907146	2.83564342712224	-3.73912265882983	0.000184663612611335	0.00381937446548982
CG12446	29.3270425108841	-2.92817478861392	0.938144933017813	-3.12123925158835	0.00180091654970932	0.0225561064645004
CG13694	122.41693704083	10.4056243715909	1.99365300055845	5.21937587367318	1.79527086725471e-07	1.00937556864096e-05
insv	85.6236864871224	-3.64618820853345	0.851621068342504	-4.28146783126205	1.85664566189028e-05	0.00056761139094602
Elba2	88.7945337131632	-4.61299465606338	1.27192520338058	-3.62678138919078	0.000286976057784419	0.00533923083800735
Pif1	8.57216492571931	5.46410525992728	1.93916836717528	2.81775700987051	0.00483603932547305	0.045905168123272
Nepl3	46.9357234073898	-9.26834426150219	1.36037772913819	-6.81306674093653	9.55397890184963e-12	1.24622100795727e-09
Cyp28d2	16.5980759075577	-5.69679959795276	1.3756749340984	-4.14109427797807	3.45652842190804e-05	0.000955232134223909
Cyp28d1	1645.68468438216	-4.59492440945203	0.293579122402335	-15.651400453316	3.24988281901355e-55	6.35872072368191e-52
CG12512	204.198704661783	2.15826907285098	0.422659237149148	5.10640460009483	3.28346259332319e-07	1.70862311438727e-05
COX5B	2519.85196493026	-2.18019909639617	0.197020819399432	-11.065831027614	1.83751655369637e-28	1.05743673204774e-25
CG15818	35.9601243130195	2.32694590488725	0.699953442342082	3.32442954648693	0.000885996164012106	0.0128410377370821
Acbp1	101.936468775279	3.63176151340615	0.568363829583026	6.38985333755414	1.66044933405497e-10	1.7281038122404e-08
CG8086	120.08881622106	-3.88494683781683	0.44183467193744	-8.79276137560999	1.45928193157873e-18	3.75688293069334e-16
CG9289	53.0239910597034	-3.0102030971136	0.715910911840682	-4.20471744085316	2.61408522676765e-05	0.000754383356149495
CG5381	68.221918966562	-2.85970470364071	0.59252524489305	-4.826300192757	1.39092803802377e-06	6.44294953912495e-05
CG16743	522.701197253754	4.37795047768683	0.339537311601832	12.8938715366303	4.87344638235889e-38	5.29743621762411e-35
CG16965	30.1904985913917	6.12481931817056	1.64742159620334	3.71782143216154	0.000200948224201691	0.00410616520886309
CG16826	31.8311603168319	-9.1261015204576	2.71995405940169	-3.35524105229375	0.000792958554069317	0.0118254779488722
CG9302	111.484559273101	2.22307217477214	0.431096458397677	5.1567859848234	2.51224662852372e-07	1.36540604260264e-05
CG12288	31.3035948408016	2.37813085479267	0.829696005662999	2.86626769149303	0.00415342871269658	0.0411265112310836
CG6870	23.6434407970052	3.27896763533436	1.02528235698603	3.19811183035801	0.00138330625033906	0.0182630027625736
Irk3	1096.40562114898	5.58495078341614	0.320906000581204	17.4036969495772	7.73460051467297e-68	2.52225322783485e-64
CG10623	141.883213407239	2.31740641308652	0.460810564838013	5.02897847817605	4.93099727247174e-07	2.43636092508035e-05
CG10730	51.4863877161156	-2.5972994816648	0.595879592386445	-4.35876562119345	1.30798101072886e-05	0.000426532607598682
CG10947	580.56846308449	3.38706490100809	0.316009178899694	10.7182484787355	8.35708991556528e-27	4.08787053219876e-24
CG17486	528.021654255497	2.26124406701706	0.249282352135951	9.07101544751089	1.17912930203583e-19	3.39277116524014e-17
SmydA-5	15.0132925081351	-5.94720503894337	1.77568513119955	-3.34924527690661	0.000810320265042347	0.0120293826296044
CG1360	45.8224332543218	2.65242671591755	0.757361383158997	3.50219429574575	0.00046144298238242	0.00766434074133653
CG2915	342.085692440147	-3.64179325847485	0.307150362740371	-11.8567115662279	1.98623705503486e-32	1.49471977764662e-29
sand	17.8928603063679	-8.37227447622332	2.86507369585568	-2.92218468527835	0.0034758536656387	0.0360109167599611
Obp44a	4556.59561435414	-2.6620469959599	0.252591644643508	-10.5389352831403	5.71421472059027e-26	2.54100739143339e-23
CG14757	751.464070702555	-2.21534221118349	0.213017591403438	-10.3998087509487	2.48431306469265e-25	1.05669716138644e-22
CG13749	7.93893777958991	-4.83275247403064	1.73082796457257	-2.79216223272893	0.00523570982125911	0.0487354416568771
Lsm11	26.4433811712064	4.35962643569576	1.13298216304762	3.84792151005164	0.000119124203706566	0.00264261243732729
Prip	19.7510197047944	6.25716291082999	1.70806593409952	3.66330291232505	0.000248983806283976	0.00482338332054681
Sobp	69.4831686447428	2.35864184658537	0.596370595754311	3.95499352814682	7.65367235874235e-05	0.00185148774284004
exp	17.5618779655687	-4.10355859169314	1.08994273443465	-3.76493045189355	0.000166595445194417	0.00352771264142204
Hen1	56.9323285852157	2.16457091221647	0.733872001700314	2.94952104345357	0.00318266897942282	0.0339913216437702
CG18278	44.779832165447	-2.15434139316722	0.586962486211754	-3.67032211389063	0.00024224500575077	0.00473030517217521
CG6357	1146.82701948145	-2.06693842240371	0.190367258366978	-10.8576361299441	1.83436164592428e-27	9.96975554559844e-25
Cyp6a23	10.2916185763438	-5.34680920513116	1.77121297637307	-3.018727435071	0.00253838791783998	0.028800751768155
jtb	37.861407467272	-3.16419923933336	0.707035590361747	-4.4753040475861	7.63026508922592e-06	0.000274437071205504
mthl4	7.20445643488144	-6.17919301684231	1.81696500839565	-3.40083215047627	0.000671810646472801	0.0104360517217931
BomBc2	18.1762882109489	-3.62221827498566	1.29984002462143	-2.78666467132416	0.00532535535457172	0.0493819444869906
GstE1	590.96947587186	3.85539475668725	0.247076395868182	15.6040593968521	6.83090501777498e-55	1.11377906314821e-51
List	841.352706923859	-2.41343116881661	0.22548052570508	-10.7035016051598	9.80032927943268e-27	4.56555339717571e-24
CG15093	29.6373805651793	3.96051169765582	1.11058704754811	3.56614252471214	0.000362274400571566	0.00634012604792779
Jheh2	704.562205048624	2.0559787598377	0.240307919789272	8.55560133698715	1.17255869447329e-17	2.86778542700806e-15
CG9416	31.7555709382643	3.11422097975093	0.984691917635971	3.16263485459238	0.00156348302784912	0.0202322148960952
Oseg6	11.2356490149494	6.48001092913067	1.82158898628228	3.55733976101594	0.000374629481634884	0.00649165220676204
Cpr56F	12.1903074876361	7.08194327183751	1.84807568492015	3.83206344286896	0.0001270729576637	0.00277748548990088
eEFSec	123.354381163623	2.56903904905195	0.403303776465413	6.36998510543893	1.89046558317527e-10	1.92650258335455e-08
CG11475	59.0571507926216	3.60144506433869	0.759766237889309	4.74020150506265	2.13505776468898e-06	9.32467415712154e-05
CG10344	16.2431755541571	6.06126905929276	1.73998896865887	3.48351005004624	0.000494884540249913	0.00806909242877483
CG4250	62.3480672142529	-9.27193127024706	1.2813287907741	-7.23618429321761	4.61484136241319e-13	7.28177307233682e-11
nahoda	9.86938723291458	6.49296395055705	2.1321827003326	3.04521931893744	0.00232510690119097	0.0270068949419272
CG6845	133.61937668895	5.96477766565217	0.660618991613414	9.02907385554347	1.73130794685329e-19	4.83925304116163e-17
wac	67.1620857007708	3.24631989519704	0.624849063569284	5.19536650443757	2.04316909266681e-07	1.12293950750334e-05
CG17129	20.6111626396925	4.73978047313255	1.17054834447739	4.04919668247337	5.13937398202475e-05	0.00132660938433108
cep290	5.81107959740897	-5.79144312309485	1.94472128040623	-2.97803247254284	0.00290105247187232	0.0317106104271809
CG12105	6.75884323691624	6.04189494058342	2.08520656239989	2.89750428064533	0.00376144605085789	0.0383714564291374
Or63a	26.3075797174118	-3.50278286405232	0.993750307424852	-3.52481185452836	0.000423783667529376	0.00716040694203781
CG14961	11.192758360825	-6.00883665849149	1.72270354708452	-3.48802710057732	0.000486598755471399	0.00800066491559109
CG1136	14.7629889967591	5.42608712107664	1.77480387891045	3.05728829283815	0.00223349350695049	0.02629394341576
CG4669	26.5701253126439	-3.72433483408927	0.883398740904852	-4.21591594105567	2.48766417055078e-05	0.000722160788738822
CG10469	31.1236019786897	2.11114266027623	0.729100699928482	2.89554331861608	0.00378502785098652	0.0385316622957348
Best2	18.8187684604936	3.84320126636022	1.28614246288534	2.98816140300535	0.00280661294017913	0.0308160430906537
CG7194	39.1577502315477	-4.40412543764058	0.87825810508129	-5.01461405497982	5.31400232029834e-07	2.61240626630546e-05
Gr66a	8.15142094576377	-4.88608353315591	1.75271428976412	-2.78772391010373	0.00530797589971318	0.0493142718204122
CG3437	65.727356116248	2.18800568760838	0.581538304972404	3.76244465566582	0.000168260550447543	0.00355527638235057
CG6931	11.0460952721472	-7.7324617388254	1.7979501793073	-4.30070967917725	1.70251990628776e-05	0.00052708076719029
CG10663	21.4962333987062	4.65289272478586	1.35741746391697	3.42775369292764	0.000608597363268282	0.00954355454220287
CG10738	100.414803859978	-2.62655065051917	0.52177405446753	-5.03388512332135	4.80637764157171e-07	2.39902002385184e-05
CG13458	95.6848694990705	8.9041849424455	1.50355124796249	5.92210272480693	3.17850963790746e-09	2.56986444526023e-07
CG4842	36.3228441510339	3.50050565189918	0.965288957988384	3.62638111928066	0.000287421050229873	0.00533923083800735
CG12229	24.4995816357348	-2.26280338589892	0.802661616661852	-2.81912494496694	0.00481547696855576	0.0458266645752734
CG4306	90.7155146351474	-5.13464027485889	0.602252529670213	-8.52572637207612	1.51853849534725e-17	3.62338099999564e-15
CNPYb	452.433831844409	2.45107608188143	0.237774760581274	10.3083947004696	6.45708439596754e-25	2.52678626583002e-22
CG14185	12.4520677769409	6.47903680489523	1.94529088549825	3.33062620772819	0.000866508731082954	0.0126091785611344
CG5078	16.7422821211876	3.44176072096857	1.15926846486445	2.96890739745173	0.00298860645326448	0.0324500964842246
CG3634	323.520230635481	2.12853513269081	0.364981129655357	5.83190461024858	5.47982448413376e-09	4.1557459634326e-07
CR7448	34.2150855911322	2.04558961630658	0.688842772655301	2.96960307563566	0.0029818475702011	0.0324126830880859
CG11425	50.8605471520776	-2.18616085526241	0.561384668744729	-3.8942297091061	9.85112659002615e-05	0.00227833502199115
CG11109	91.079253756116	3.24009132620886	0.765376796827537	4.2333283941177	2.30257895406963e-05	0.000676460357587482
Rev7	30.4780246967705	-2.08997727119162	0.743308568192931	-2.8117222922273	0.00492770278727899	0.0465775037371501
CG10979	217.73965656862	-2.28837395121059	0.38735291793011	-5.90772353914082	3.46867480374905e-09	2.75886549634772e-07
CG1208	206.527142369466	2.39247968565185	0.383733035877318	6.23475036539921	4.52499091470317e-10	4.17622510552274e-08
CG14609	6.25253284616675	-5.91298921998495	1.89965091043829	-3.11267148479438	0.00185402267704616	0.023046891803739
CG2767	190.240899244088	2.37640321717202	0.367566747455197	6.46522906009521	1.01145477151067e-10	1.11180472243695e-08
CG7800	29.5797982774228	-4.31771893045903	1.54260402764173	-2.79898071902469	0.00512641984455837	0.0479921199419277
CR18228	62.8692138946866	-3.65201812184424	0.572178060529168	-6.38266017831362	1.74037828494508e-10	1.79222323806503e-08
CG9684	27.1876092158846	7.49474641381	1.61121863822893	4.65160111482344	3.29367706303069e-06	0.000134497897108218
Ada	69.0441568522739	2.31983062704687	0.494923739944208	4.68724864018118	2.76902475255593e-06	0.000117949349809839
CG5359	60.4478036262375	-2.06016484596343	0.582707434190459	-3.53550465479399	0.000406997074705635	0.0069581442867931
CG4570	11.525266466623	5.90389262764594	1.85433654310848	3.18383016803901	0.00145340257487281	0.0190088735160169
CG14695	7.28240224471562	-6.0226269247734	1.77517872677663	-3.39268763980136	0.00069210511418954	0.0106627784757737
scpr-C	50.484835913568	2.07767161119109	0.743324449399929	2.79510732206959	0.00518824884107158	0.0484319068818733
CG17187	90.496526357127	2.12108119284561	0.513227670837614	4.13282703441125	3.58328384350007e-05	0.000987472277210175
scpr-B	32.5622837897402	5.52591882478154	1.11464094067223	4.95757747911977	7.13775809732137e-07	3.4398368209899e-05
CG3397	40.0305693062581	-2.09872806823348	0.687758574623779	-3.05154765883005	0.00227664903133162	0.0266098655597578
DCAF12	130.232714401744	-3.73702161996647	0.556037865073588	-6.72080420183596	1.80724308012322e-11	2.29613753933057e-09
CG4860	15.9366794142923	5.61974611692951	1.7363343624358	3.23655756547138	0.00120980822548431	0.0165764059802703
CG11668	519.538735085776	3.65928290705469	0.287982861756018	12.7065995689524	5.43466996926884e-37	5.31673763093571e-34
CG7966	308.735211703985	2.3632505433959	0.352104847741009	6.71178076234325	1.92263421559764e-11	2.41142699117843e-09
RpS5b	54.5758686406818	3.77739750317746	0.881144255518412	4.28692291814927	1.81165121080577e-05	0.000557339113060153
AOX3	182.328492242584	-2.7416700667709	0.417189372842976	-6.57176391643807	4.97226576360629e-11	5.93215560553175e-09
CG5404	222.3114322286	-3.20350362797712	0.455377010364172	-7.03483828798302	1.99492234410074e-12	2.87004783710846e-10
Fbxl7	13.5119554379495	6.51703267348039	1.85220985866923	3.51851743093665	0.000433965305697649	0.00725723518912838
CG7702	32.838615782033	2.67491299910638	0.882959603739251	3.02948514040549	0.0024497095432669	0.0280298344582224
CG5835	139.098689949985	-2.35097490725356	0.580007378728375	-4.05335344596462	5.0488633657925e-05	0.00130669392348011
CG11779	613.251830237123	-2.25249494708343	0.200254224499833	-11.2481769246536	2.36428305099338e-29	1.44561131799176e-26
CG3517	57.8849909300428	2.13157469936743	0.587595021982321	3.62762552374306	0.000286039722395315	0.00533923083800735
CG7342	88.0821283987768	2.25719226617058	0.658288865465113	3.42887808770054	0.000606081705060472	0.00954355454220287
Cyp6d4	24.6391376867237	-8.42970374854193	1.4212421462344	-5.93122274826747	3.00686959217934e-09	2.4513504350242e-07
Nepl14	14.4222579437876	5.57779779021339	1.72212731954419	3.23889977640545	0.00119991729773991	0.0164639423896066
CG6660	12.2996106805734	5.83272650243495	1.81154736216801	3.21974827942368	0.00128303203719368	0.0172891217904487
CG17110	41.5940716378074	3.67378065881087	0.990428898895041	3.70928257738589	0.000207847355016981	0.00419251685387862
CG10184	36.9419434670914	-2.14452167873676	0.755084767770637	-2.84010719096929	0.00450983769663029	0.043467939898291
GILT2	154.344987407447	-4.79619683875399	0.445477118182004	-10.7664269229524	4.95873562898193e-27	2.55322687675422e-24
CG11786	8.86915524299341	-4.30335281951644	1.53112406487453	-2.81058401356202	0.00494516764013293	0.0466074903886517
CG11891	232.629917402306	-6.40545649604795	0.563990029708306	-11.3573931428554	6.81479044194231e-30	4.44460632623478e-27
CG11892	45.38200143743	-3.30138758904626	0.93855666756663	-3.51751546084657	0.000435606973532327	0.00727225771683747
CG13658	53.3063657747058	-3.735744846084	0.674774577978945	-5.53628569895615	3.08953450021885e-08	2.09895250108618e-06
Lgr3	25.9244098077037	-2.98394149837273	0.752503807727318	-3.96535069687516	7.32881146587328e-05	0.00178352643210543
CAH9	29.9266197316083	4.98698084696451	1.09469670074012	4.55558223898256	5.22406713975557e-06	0.000200419799326387
Nepl18	21.3187288398661	4.91525442747033	1.60343563732148	3.06545165459913	0.00217341511877156	0.0257104233457583
Nepl19	37.3272350252322	2.52953280915133	0.843405350852871	2.99918989913143	0.00270698528342185	0.0301279147072992
CG11843	56.0749496833994	9.27037200269745	1.59181255679532	5.82378368804982	5.75300288609789e-09	4.29630742249585e-07
Cad99C	35.0513746180586	8.57762942217834	2.53838627726108	3.37916632272123	0.00072706007371604	0.0110447650639193
yellow-h	18.1023417110376	3.22420843776826	0.978834598399043	3.29392569801037	0.000987986111468576	0.0139876528632374
Kif3C	493.143533904843	-7.21984201152607	0.351337930618936	-20.549566051144	7.76542281995328e-94	7.59691314476029e-90
ATbp	109.243956091925	2.30767164515877	0.526661734672211	4.38169605504952	1.17759011627314e-05	0.000394533017380141
CG12567	326.161948803224	-2.36042251600306	0.311629141149149	-7.57446016537117	3.60624022800113e-14	6.65657512274247e-12
CG17691	868.018166092498	2.95718110926612	0.286707902264528	10.3142643990946	6.07446838110531e-25	2.47610517384805e-22
Ugt35E2	8.7250817370325	-6.94070502779979	1.91671156298432	-3.62115258333033	0.000293293465179568	0.00539340219896938
GNBP2	76.2914417226064	9.66920526431467	2.1013526915675	4.60141950616674	4.19621320173959e-06	0.000166200622480237
GNBP1	132.724910605643	2.61009902675935	0.40361463678398	6.46680964683723	1.00093604843385e-10	1.11180472243695e-08
CG11638	379.04310934002	-3.59321750766425	0.388454443683965	-9.25003579206726	2.24417510549608e-20	7.08218227647359e-18
CG14625	9.64669442930066	-7.5014360454911	1.76682970237089	-4.24570406272037	2.17908084604502e-05	0.000649937436489586
CG11382	12.3333260968985	-7.06123586818503	1.58217266543009	-4.46299953378699	8.08202289074509e-06	0.000288563612920289
ACXD	7.6341473395144	6.16345067555569	2.19760411576377	2.80462283053815	0.00503754894082144	0.0473018108691815
ACXC	19.7323634187813	6.00706348995585	1.68873393469643	3.5571402732756	0.000374913983115665	0.00649165220676204
e(y)2b	132.448971780825	2.21519992337576	0.407751248531677	5.43272382697235	5.55002706764404e-08	3.57209965807642e-06
CG8620	66.1058126420102	-8.64048306210191	1.27263377950884	-6.78944972326338	1.12562048666755e-11	1.44894016066692e-09
Ir41a	6.61021365225475	5.97511191644104	2.00868671526453	2.97463605002942	0.0029333634664548	0.0319566757152865
CG14933	56.5194938378336	-4.01143658839933	0.603295836093821	-6.64920317430385	2.94683984565597e-11	3.55912768025337e-09
Tep3	117.841783337756	4.73002394325343	1.01486409446751	4.66074617186573	3.15065079761235e-06	0.000130605155733227
CG18789	32.2520549795519	2.62132487642043	0.850500573262205	3.08209654270544	0.00205548160886424	0.0247950389389875
Notum	10.4049605174119	5.56672547992738	1.95407134058137	2.84878313514961	0.00438867839988543	0.0426498206617886
Vajk4	242.686807345106	4.0889878873723	0.872962933466228	4.68403380099585	2.81283591965983e-06	0.000119125427714425
CG31161	16.3240281485884	-4.0644408220001	1.20596041342074	-3.37029373167498	0.000750880977164476	0.011301336307077
HEATR2	109.241465771565	4.56173251622153	0.598719645595228	7.61914620604507	2.55359097583534e-14	4.85977123043533e-12
CG31347	24.1916929286546	3.29424642691983	1.07177833724235	3.0736266189106	0.00211473925439156	0.0252298708850154
CG31626	5.49624265870785	-6.43301655376674	1.99536662773052	-3.22397722020814	0.00126423455973563	0.0171065099555929
CG31636	42.1089655829327	2.28659729601557	0.814381531200815	2.80777155228945	0.00498856012590722	0.0469712066523103
CG31674	152.087107939738	3.29022964587526	0.366342485424615	8.981294217245	2.6760021683e-19	7.27203589235525e-17
SoYb	15.1695073222788	5.76292028533832	1.90922587980394	3.01845912853963	0.00254063669384829	0.028800751768155
CG32026	103.227136927597	-2.16486934454883	0.433825145650264	-4.99018871140788	6.03203340980622e-07	2.93588969393703e-05
CG32163	70.4434634462677	-3.35226938697391	0.555392317904813	-6.03585839937463	1.58119864432068e-09	1.32212532798198e-07
CG32448	31.6499884603636	-5.71733109443933	1.07175162291655	-5.33456723758512	9.5772695245357e-08	5.81952967444303e-06
CG32512	90.0353649021602	-2.0585430654009	0.484825729954186	-4.24594434291972	2.17674663714395e-05	0.000649937436489586
CG32645	28.3927409019604	4.47663367692941	0.975937745112109	4.58700741860862	4.49644709381673e-06	0.000175253951867765
CG32655	92.0512961557146	-3.47425659555819	0.459482073353179	-7.56124514326311	3.99229015373804e-14	7.23269899518874e-12
CG32695	25.5187695410479	3.37890374316982	1.14950174728888	2.93945072388018	0.00328794547887872	0.0347740222917519
ppk8	19.0027417588148	3.24547252758128	1.05072652489588	3.08878899569314	0.00200974121694368	0.0243921976366684
CG33057	243.161896567918	2.10148596182727	0.346547335777936	6.06406613142709	1.32722540635146e-09	1.13896896055582e-07
CG33267	11.3603950136205	-5.20013895963056	1.69608466034022	-3.06596662373413	0.00216967532883178	0.0256972563462002
CG33296	158.985384622795	-3.07036254189395	0.41206956721154	-7.45107813389613	9.2580509330654e-14	1.61734843353891e-11
CG33310	65.3739011163983	-2.04732549283907	0.636615891086375	-3.21595097060072	0.00130013042285773	0.0174235286668729
ppk13	7.91308860757125	-5.27606259897764	1.82240418457954	-2.89511110851346	0.00379024348515993	0.0385446486645733
Unc-89	11.1231280335705	-6.0230204310987	1.64063497918177	-3.67115202804133	0.000241459654379146	0.00472439959758236
CG33926	10.939523593204	6.92629257838283	1.91658316238767	3.61387531431408	0.000301654169461897	0.00550575138030921
CG18003	8.67132167086272	-7.09622651396248	1.77392984300098	-4.00028588614176	6.32660069890712e-05	0.00158294461988257
GstE6	70.0007007419737	-2.89690101168695	0.692133453444646	-4.18546596363678	2.84581710867661e-05	0.000806974747077777
CG34219	23.5866616111355	2.89352801185878	0.989068063191895	2.92550949680941	0.00343892679500295	0.0357920640063449
CG34220	33.0223430809082	2.31321345746846	0.772018306119119	2.99631943845583	0.00273260014394175	0.0303095546578029
inaF-A	9.26017537610832	-6.63379216999054	2.01234612692591	-3.29654629550455	0.000978814812291112	0.0138778917516579
CG34396	18.2788374854121	3.36976235166732	1.18318290263978	2.84804855119956	0.00439882132758302	0.0426498206617886
Mthfs	23.8530239599762	7.55917844306173	1.69625030289837	4.45640506601261	8.3345483849227e-06	0.00029435699223718
mol	21.9357790717997	-4.04994772129542	1.27128750467029	-3.18570559878647	0.00144401459254438	0.0189367221968655
prom	20.4218840523635	4.02113701572824	1.23262374338145	3.26225828223711	0.00110528388897611	0.0154250959855254
RhoGAP102A	309.67830883763	4.32550559621473	0.450579484576389	9.59987248483215	8.0043388293968e-22	2.90023876918478e-19
inaF-B	171.130287780338	2.08176467460315	0.471386645235409	4.41625721824071	1.00424576435365e-05	0.000343515255687823
Snmp1	70.317289980221	2.63528768085527	0.681778292972853	3.86531473356867	0.000110946038655907	0.00249513815211664
Rcd7	71.514451163121	-2.2466901899574	0.508884108401884	-4.41493486014522	1.01040410797145e-05	0.000344417539661487
dl	86.3890278853522	2.06010155368386	0.552799671329283	3.72666928098937	0.00019402677638943	0.00398773939793654
Ect3	1173.03802407487	2.80450459098113	0.699750411542694	4.00786415373194	6.12703443628933e-05	0.00153694302282612
Pdfr	797.190063528168	4.3118922195982	0.262139768345727	16.4488289846636	8.55054572784655e-61	2.09124972138807e-57
CG42556	7.5669393396321	6.07035943253042	1.93645715232038	3.13477601363736	0.0017198537451027	0.0217662732061315
mei-38	6.44304932725347	-6.7374184480119	2.09592177170242	-3.21453717356034	0.0013065499631134	0.0174709124293067
sro	39.2898213528784	-3.45049647140178	0.904752013818811	-3.81374831854509	0.000136874862155697	0.0029494422389189
mtsh	19.553287153873	-4.34205579684508	1.1974448201167	-3.62610094753419	0.000287732910347165	0.00533923083800735
CG43133	45.636950189252	6.54172544889014	1.16857082500675	5.59805645400427	2.16768170949692e-08	1.50400213929138e-06
Klp54D	15.5979774674276	-3.3371250877044	1.17045952003643	-2.85112387961998	0.00435649930277542	0.042525940166124
lncRNA:CR43496	33.4742332882711	-4.38255487805058	1.47282633604599	-2.9756087128481	0.00292407689108318	0.0319266118587799
lncRNA:CR43654	35.8049823923123	-2.56522570361566	0.797422833459237	-3.21689522293669	0.00129585914237429	0.0174058797046525
BubR1	22.8886695519083	-4.59915967839977	1.60543807540871	-2.8647381352463	0.00417354216408493	0.0412421848396393
asRNA:CR43730	20.1158870241699	6.54610956540207	1.74293832560261	3.75578955907047	0.000172795846719031	0.00362760036148558
Send2	12.1142520937342	-4.72286170792022	1.658161151261	-2.84825253825816	0.00439600260315931	0.0426498206617886
DNApol-epsilon255	64.3434892699923	-2.33683294205662	0.720720734401305	-3.24235564555778	0.00118545986493565	0.0163343012093879
asRNA:CR43787	24.5063874986814	-4.45477659346565	1.16891354902935	-3.81104025799413	0.000138383226234765	0.00297539143352683
Gr39a	31.9861738313791	2.22836712059696	0.733071231870063	3.03976888427664	0.00236759756289422	0.0274108958080404
lncRNA:CR43958	35.8735641957473	2.07032857715907	0.691105633809911	2.99567602386022	0.002738372018351	0.0303137367208969
cv-d	70.9206269908346	2.75847804131875	0.783638705640436	3.52008906842389	0.000431401903196965	0.00725723518912838
lncRNA:CR44472	7.26819576952033	5.8189022870125	1.92535184082803	3.02225399203399	0.00250899928119848	0.0285745517671301
pre-mod(mdg4)-C	52.6124870879219	-2.08923536312084	0.598712621276011	-3.48954621779668	0.000483841383027246	0.00797690270266415
pre-mod(mdg4)-K	32.03567183822	-8.00173174042431	1.46703673115654	-5.4543499630825	4.91523157000195e-08	3.20571402995527e-06
lncRNA:CR44901	16.1215708056564	-3.91761595135598	1.15599237392322	-3.38896349122124	0.000701573507592176	0.0107242087887098
asRNA:CR45007	324.098047932929	-2.17454159985275	0.314792563643034	-6.90785568339733	4.92034139144444e-12	6.59393148390424e-10
NO66	64.9666742704163	2.04475510307927	0.647964885197408	3.155657273706	0.00160136905983829	0.0205863252462523
asRNA:CR45190	40.598953466341	-3.21607310095192	0.71383159853938	-4.50536668246761	6.62584274073035e-06	0.000248229235804507
asRNA:CR45397	7.92758551046307	5.6880645795474	1.88979663559997	3.00988184251982	0.00261349338680037	0.0293545416797567
lncRNA:CR45473	40.9896666453357	-6.43198186686782	1.34062563420394	-4.79774644223265	1.60460723473694e-06	7.33545447543529e-05
AOX1	43.2664535475462	-8.66244346122031	1.32193530251534	-6.5528497837509	5.64492938938428e-11	6.65353544775258e-09
lncRNA:CR45803	21.6687046436978	3.41124424796367	0.964357261593162	3.53732416794181	0.000404203223419752	0.00692525417638429
asRNA:CR45895	16.9969394092288	-3.12177742358226	1.06945525586017	-2.91903509424657	0.00351116692765284	0.036310513798338
lncRNA:CR46003	222.169721376438	2.47676621439789	0.323503912336826	7.65606263153669	1.91720250526647e-14	3.82775349163712e-12
lncRNA:flam	24.9215644294754	-2.8466920084056	0.786988277605136	-3.61719747220161	0.000297810097120314	0.0054457498693982
asRNA:CR46045	38.0149820070919	2.12371198909255	0.695393122165413	3.05397324391049	0.00225832221162642	0.0265224083989691
asRNA:CR46107	8.66138606434075	6.07783162142456	2.12002241545744	2.86687139584471	0.00414551432067655	0.0411265112310836
Gmer	84.7340393651947	2.42676071234552	0.548887018803567	4.42123903318982	9.81365378231504e-06	0.000338052728705592
lncRNA:CR34335	161.348046275554	-6.53787440696863	1.27541511070835	-5.12607570043416	2.9584369434087e-07	1.56799461078788e-05
PPO1	56.2856497269221	-2.43048288772209	0.796338852237057	-3.05207121427572	0.00227268174918702	0.0265952697993978
IMPPP	35.8529414194775	-8.12747151572392	2.85968795187986	-2.84208335052124	0.00448197721517905	0.0433701118655754
CG46317	7.65310977577006	6.19490230915208	1.92539031125538	3.21747869662485	0.00129322630485182	0.0174025212384668
tyn	192.507978995133	-2.00486876387663	0.315902176722252	-6.34648606944977	2.20288483893015e-10	2.22173426590244e-08
shps	31.3347728327698	2.80965591926492	0.937222229156343	2.99785454490775	0.00271887404269535	0.0301915377522005
CG46426	49.6590053313122	-3.95209547108742	0.630535514276928	-6.26783960871661	3.66091571394658e-10	3.44372484899417e-08
CG46435	29.980611315472	-2.9898311936521	0.699133524925031	-4.27648093970705	1.8987080494255e-05	0.000578662331698744
Iyd	7.91336760454284	-6.73550638162804	1.84488295961401	-3.65091256685315	0.000261310192048159	0.00500273504658931
Gfat1	7.75455665103405	-5.96491984461454	1.78255216421643	-3.34628066676332	0.000819034472581325	0.0121219580109881
CG46448	398.680208210988	-2.38095394864754	0.250822489339388	-9.49258559277701	2.25373436422257e-21	7.60285630523773e-19
CG46491	26.8419104062634	-2.46633224144827	0.768472509423101	-3.20939553621738	0.00133014371282754	0.0177044842756351
