## Supplementary material for "Molecular Basis of Behavioral Diversity in a Sibling Species Trio": Dataset S10

baseMean	log2FoldChange	lfcSE	stat	pvalue	padj
CycB	5.52638860349459	5.77679742188634	2.01074277133809	2.87296689772111	0.00406636721037173	0.0459337540426706
Cyp6a2	72.1044475836252	-4.09407292187725	0.81824597664691	-5.00347455254758	5.63061018902478e-07	3.03013452941672e-05
dsh	307.750623064005	-3.9968631753377	0.370740218928527	-10.7807649973585	4.2434190462726e-27	2.78315246697404e-24
Got1	2954.05919953554	-2.6838393293067	0.190103316642693	-14.1177932963215	2.95087662232985e-45	6.19329985494589e-42
GstD1	1750.48310479549	-2.50519704322308	0.303700488989164	-8.2489068475371	1.59849973446084e-16	3.99396576510288e-14
Hn	43.883316797825	-2.85339698238854	0.98412791692864	-2.89941676615951	0.00373857591236205	0.0432553645251679
ImpL1	7.0286110684993	6.46517544029228	1.92929807750988	3.3510505793054	0.00080505596676385	0.0136042790905311
l(1)sc	9.19492331174697	-7.31025532025406	1.89227330197702	-3.86321326449853	0.000111905229731113	0.00279603209713881
Mlc1	80.7821865335046	-2.44322259016929	0.767652045981576	-3.18272139435935	0.0014589792718195	0.0218098696274555
mus301	33.0783646952943	-8.58862176717576	1.41086250054278	-6.08749737403295	1.14689256678638e-09	1.08427843205912e-07
phr	216.960222407283	2.51011086511348	0.395135710053599	6.35252851424891	2.11804148497155e-10	2.26803340237668e-08
Rh3	25.5537686427381	7.35431719015452	2.45375433339132	2.99716931319288	0.00272499321578992	0.0346196433186081
Gr5a	13.5464566490102	-7.80183428320128	1.67653753119023	-4.65353989281857	3.26284441382697e-06	0.000146326022558548
alphaTub85E	21.4220742950485	-4.15415114759903	1.05225382351966	-3.94786034961023	7.88527765200156e-05	0.00212720060874304
Tm2	59.6184143383078	-2.54244296569899	0.696897777973783	-3.64822940473579	0.000264053815364818	0.00565506273150695
up	86.2043527361114	-2.66485988876645	0.770202860907338	-3.45994545596353	0.000540284815913145	0.00991214835348347
Klp61F	5.5208387803042	-6.66056754197969	2.09316340555873	-3.18205808695656	0.00146232486871241	0.0218287868737809
aos	24.5065714361978	4.52171638998524	1.24868104873493	3.62119405477189	0.000293246447633199	0.00613013589932827
GluRIIA	61.532070160894	-3.6162983464628	0.941589159571043	-3.84063294453206	0.000122717491046339	0.00298796137055418
piwi	24.841165858448	6.28816898112681	1.3977801176829	4.49868251921534	6.83758787527271e-06	0.000269750553244781
sv	48.2667357582785	3.02596150853221	0.556946646090657	5.43312636815783	5.53751624397977e-08	3.82307207002129e-06
Ets98B	7.52889253451007	-6.20517618705855	1.97897361855893	-3.13555275768511	0.00171530572547302	0.0248281631491226
Crys	33.2422623409165	4.39373042206315	0.879524001929214	4.99557762201556	5.86599231030314e-07	3.12095041658299e-05
GstD2	21.2404525025127	-6.79316343229992	1.6156859863424	-4.20450724319168	2.61651559971996e-05	0.00084273498507714
GstD3	121.416102007209	-4.60848966810681	0.443083367797521	-10.4009538679249	2.45463575023027e-25	1.43105264238425e-22
msn	218.575950915371	-2.44802417685635	0.453762558102999	-5.3949452927332	6.85444337372684e-08	4.67081355609672e-06
Obp69a	27.1816929705768	6.63965813397013	1.26168570857059	5.26252939925303	1.4208693470595e-07	9.20407588150767e-06
Pdh	699.555898858253	2.01569543406676	0.323587878957876	6.22920561968627	4.68806163248691e-10	4.82318811483507e-08
rost	12.9385063084532	-5.20237829217361	1.51340088438432	-3.43754146429619	0.000587020835296377	0.0105845303189006
CG4038	21.0077824902194	4.11086136318466	1.05953535007376	3.87987183523276	0.0001045115196147	0.00265322215891221
Hsp70Ba	27.9888222765094	-4.50763579508604	1.48215775090212	-3.04126587898114	0.00235585698203377	0.0312151050119474
Hsp70Bc	343.391130199838	-3.55393746014621	0.455078981367385	-7.80949594610505	5.74171450265748e-15	1.28199046789123e-12
Idgf6	415.233143056675	-2.21372123182188	0.378800643464594	-5.8440271156213	5.09537284546119e-09	4.41907790415452e-07
Cp7Fa	44.4362624498129	8.46797806389274	1.29144415802786	6.5569835220936	5.49070778584646e-11	6.3318118137003e-09
Cp7Fb	20.8694304288621	6.9293029376697	1.5218654454774	4.55316398585818	5.28450478777403e-06	0.000217472914678042
alpha-Est2	11.8017764075813	-7.29720823968304	1.87356282817253	-3.89482974894454	9.82677263668652e-05	0.00255388618089702
alpha-Est3	130.394208064675	-2.16712929860844	0.372607997631224	-5.81611053006243	6.02326471113984e-09	5.01651903799218e-07
alpha-Est6	16.8190775660776	7.76171349453589	1.55349297693589	4.99629776881585	5.84413997293144e-07	3.12095041658299e-05
Cyp6a17	901.844674108247	-2.16740024225077	0.38650200265536	-5.60773353659288	2.04993305773874e-08	1.54762571999355e-06
Faa	68.7674047772985	-3.28099129069226	0.576744508835253	-5.68881236046493	1.27925939868603e-08	1.00936452103844e-06
Flo1	890.882640396676	3.26339684545048	0.24448941681682	13.3478041214991	1.21992197231165e-40	2.13364352957307e-37
CkIIalpha-i3	32.4135617638979	2.97013132110128	1.04290797128326	2.84793232277882	0.0044004281222202	0.0486597394252674
CG17707	21.866985488558	-5.28513878420032	1.25144535725569	-4.22322776904152	2.40828217902165e-05	0.000794733119077145
CG5707	117.064776995409	4.80790129913493	0.700808301946076	6.86050848111226	6.86158697495155e-12	9.99584966727679e-10
Ugt49B1	859.800098603473	-6.52498680113831	1.01058831084018	-6.45662207958213	1.07065819016311e-10	1.19592723065513e-08
RpS10a	12.2063436542357	5.94951691955817	1.51158263467237	3.93595214915107	8.28674847067579e-05	0.0022071354936871
CAH2	149.224830417242	2.94773290375196	0.439721863817212	6.7036305135314	2.03303943651822e-11	2.60179461546613e-09
Tsp42Ed	148.769297801731	2.38459851971375	0.408497281396934	5.83748932565515	5.29932885789019e-09	4.52123227924387e-07
CR18166	281.00820442926	-4.77768296155342	0.573562462808432	-8.32983898241812	8.0952381115023e-17	2.23556391426593e-14
boil	10.5938863690672	-5.81061774669313	1.62445347733505	-3.57696777886527	0.000347603001196566	0.00704198049142233
CG5062	74.8426481065868	-2.94727160692053	0.446074363237519	-6.6071306710608	3.91840162116934e-11	4.62019175421922e-09
CG15892	134.848839934205	6.12901168844794	1.49238781084261	4.10684920093755	4.01092899025866e-05	0.0012025911092507
CG2233	79.5104482098963	-2.5352757270343	0.686125840769591	-3.69505938471959	0.000219835400652465	0.00489798873555619
CG15343	24.8344196564357	2.39548683088563	0.715793659128882	3.34661644502541	0.00081804313411771	0.01373527143909
CG1468	92.9814996419839	2.62724606674079	0.634456771759864	4.14093786004254	3.45888663296936e-05	0.00105516152111571
CG9689	67.2926698820667	5.26501802850134	1.01657351141204	5.17918081614001	2.22862376164128e-07	1.35971963689904e-05
CG2111	58.0259821626257	4.47294205971486	0.627661171381256	7.12636413348865	1.03054864724786e-12	1.74428669422887e-10
CG1561	8.45457598377303	6.68373249973554	2.06663156971676	3.23411903586258	0.00122018587647327	0.0189515211285115
CG9360	1311.84413183481	-3.44652831287975	0.721106583931122	-4.77949916098527	1.75732405638307e-06	8.49832195745804e-05
CG1673	16.5253881829628	5.65873483668205	1.42013416945352	3.98464804129005	6.7580215349294e-05	0.00188113204211006
CG11068	24.7391011477952	-2.96832169821461	0.839633920893193	-3.53525700230994	0.00040737873527195	0.00796095427922503
CG11674	28.2684781938003	-5.06357596294775	1.12432799573238	-4.50364660683326	6.67972491964608e-06	0.000265519065555932
CG13404	624.63562869119	2.11490549349702	0.42216680002865	5.00964427651225	5.45307337674279e-07	2.96500269510564e-05
CG5321	144.871949714239	-6.38143189285145	1.17893135327656	-5.41289522508308	6.2013780001615e-08	4.25341573422842e-06
CG9522	14.2264792402073	-6.27093452393129	1.59128447754809	-3.94080041149762	8.12101766439326e-05	0.00217958975371209
Pis	1726.97555869863	2.39922277759375	0.208446772081866	11.5100020673454	1.17475585703948e-30	1.23278879637723e-27
CG8565	12.4039447603577	7.323256736274	1.61726561040765	4.52817192744739	5.94961652575612e-06	0.000239215616173505
CG4239	343.884808860813	5.53487908320135	0.34623047298205	15.9861118968818	1.5969193067278e-57	5.58602373493386e-54
CG5613	36.3222125371673	-2.3411282473901	0.68443049296884	-3.42054930550367	0.000624948061146079	0.0111156016163847
CG6023	64.5988833672514	2.26326314140776	0.607291121860322	3.72681743555657	0.000193912809038652	0.00444305899137906
Pvf1	105.202122848714	7.55748692405982	0.89471253369525	8.44683251820186	2.99312638587001e-17	8.72496341481107e-15
Elys	455.092532476276	2.16648819714878	0.385758753720213	5.61617377766653	1.95232316489849e-08	1.48468597322611e-06
CG12446	12.7262785706584	-5.17748555719776	1.35736798493248	-3.81435661859618	0.000136538181697925	0.0032490514257098
Iris	13.0908734383943	-7.10241201067032	1.68853247084695	-4.2062632097965	2.59627838379901e-05	0.00084273498507714
Elba2	23.7602039506139	-5.87111505165967	1.3049305397957	-4.49917821110911	6.82166540303235e-06	0.000269750553244781
daw	38.9483961945949	-2.72807241860465	0.795579465281559	-3.42903825155816	0.000605724151820297	0.0108843651527435
CG9664	61.6951083409744	-2.67302151814891	0.556566140235749	-4.80270236528704	1.56538483374676e-06	7.71227626541712e-05
IFT57	7.2615595379661	-5.5864645635815	1.74289798655013	-3.2052734048074	0.00134934243379901	0.0204831708545142
CG15436	56.8979512724429	-2.00215529224676	0.517937631875301	-3.86563008560999	0.000110802770926169	0.00278736185492781
Nepl3	64.0461448898609	-5.43044528415211	0.60393732827747	-8.99173644331713	2.43354704242083e-19	9.45838617154231e-17
Cyp28d2	22.0175696688758	-7.89807647707029	1.43964216508888	-5.48613861735753	4.10814575370092e-08	2.87405876928917e-06
Cyp28d1	2253.18499029412	-4.66430309497562	0.24364560159065	-19.1438017535491	1.09017598723936e-81	5.72015340504493e-78
TpnC25D	29.9039381568283	-3.13803641105061	1.07737495982715	-2.91266878112155	0.00358354481642742	0.0417377572736841
CG12512	386.499595412789	2.63113535113724	0.425421839161942	6.18476793838425	6.21938929360736e-10	6.15719540067129e-08
rau	25.0451672568701	-4.79266384783417	1.25143362633831	-3.82973874679833	0.000128279374549203	0.00310175980764824
Nepl4	29.532567841163	3.83405566671635	1.21364824366927	3.15911606737443	0.00158248453148793	0.0233566704267713
COX5B	2885.78824472522	-2.08350263835874	0.304574966524684	-6.84068904983329	7.88131629462177e-12	1.10275377594348e-09
Tsp	104.096611466563	2.16648527059801	0.462874136015221	4.68050621546668	2.86167434902464e-06	0.000130567002689846
Nha1	20.8818986388316	4.05354846276026	1.33003395765627	3.04770298489464	0.00230597726133906	0.0307092961681372
CG15818	12.8239071906288	7.09418009911465	1.54157764944365	4.60189605218714	4.18662147184972e-06	0.000181547131097483
CG7102	6.69736762456075	-6.1435134668635	1.94674249241772	-3.15579152907568	0.00160063219136465	0.0235582527576166
Spn28Dc	85.5699531875446	3.11796930285544	0.665571404655226	4.68465033360409	2.80438271879658e-06	0.000128511756554809
Acbp1	95.8747026871028	2.31278840209	0.553751296398964	4.17658327326731	2.95920440331613e-05	0.000929813506785557
CG17855	13.9363050750613	-4.7743849185486	1.58849756301518	-3.00559788677685	0.00265059265908191	0.0338956601165721
CG5381	73.111451643358	-2.55248403270866	0.655373577994282	-3.89470085217706	9.83199940044213e-05	0.00255388618089702
CG16743	774.934799064711	2.46583385238951	0.284119032902798	8.67887598798462	3.9969922506662e-18	1.27104353571185e-15
CG14921	7.75126013320858	6.49410684905232	1.91503822525959	3.39111082138949	0.000696099476613164	0.0121343320723896
CG16965	7.53263454840823	5.81505473209963	1.96893086289322	2.95340727381092	0.00314287012745073	0.0382613446838375
CG5050	7.90665454280887	5.93477493096137	1.89635605800731	3.12956783927888	0.00175063644310311	0.0251659984026357
Irk3	374.804441164837	4.07789350124198	0.310363244480165	13.1390993417154	1.96552246408796e-39	2.94659896259129e-36
CG17343	44.6808542245944	2.29423426059395	0.590976648815414	3.88210645072464	0.000103555524367979	0.00263764969106208
CG10947	504.174264841044	3.74938720029863	0.334996296949891	11.1923243165266	4.44623124191671e-29	3.5891346655903e-26
CG9331	628.487183030377	2.07977315930404	0.35372999207941	5.87954995582379	4.11383433820089e-09	3.62777962563699e-07
Tsp42Eg	35.8228139009066	-2.65066860950685	0.754836277874396	-3.51158083839198	0.000445449964745252	0.00857715950465444
Gpo2	10.2441140507029	-5.80121986944029	1.89403826550901	-3.06288419567977	0.00219214874974202	0.0294928320253753
udd	74.2471323537264	-2.13172026469282	0.564188107690307	-3.77838567604647	0.000157848287116957	0.00368922032295177
Obp44a	1438.61429293199	-3.10281117234899	0.715593740491444	-4.33599540741943	1.4510197314669e-05	0.000508800349819201
Sting	188.015924263717	2.43528192656952	0.465977913935001	5.22617457553841	1.73052977792913e-07	1.10061693876293e-05
Prip	220.860961118839	-2.36724295323873	0.398854804792467	-5.93509950186124	2.93667343734351e-09	2.656676814783e-07
Tret1-2	29.8073043847394	2.75223202013752	0.662299685869824	4.15556896501153	3.24479047996436e-05	0.00100141827318186
CG8407	11.0443025174298	5.01118882349061	1.5604242230725	3.21142721921062	0.00132077421566497	0.0200872530712872
CG6701	169.704305464291	2.59091626376858	0.510167840974323	5.07855661544723	3.80313105546621e-07	2.15730039438175e-05
Ctf4	19.6068605429471	-3.33169159518026	1.13206656646008	-2.9430173930481	0.00325030156683765	0.0390706353292031
Cpr51A	14.6605324891519	5.58539515157003	1.43690111489694	3.8871117112124	0.000101444075803474	0.00259647349141868
Cyp6a23	17.6852999398913	-6.9204993327813	1.50523023056379	-4.59763509412722	4.27313552130146e-06	0.000184536148808796
jtb	76.3759623345314	-3.35181824348064	0.540170728840861	-6.20510898595566	5.46590100199811e-10	5.46277762999696e-08
CG4927	18.2322951852706	2.67281978874589	0.911925683715415	2.93096228834805	0.0033791379996096	0.0399331916305216
CG6426	16.2536777385992	-3.54497234533515	1.05658846958082	-3.35511170847959	0.000793329417449296	0.0134277401721176
CG6484	88.7943809369335	-5.23948296483504	1.79753002542479	-2.91482361391813	0.00355889621761436	0.041499953356923
CG5756	15.9707703654566	-8.01473238344492	1.65954181703784	-4.82948504289612	1.36886595786453e-06	6.77588649142945e-05
GstE1	1012.76288839411	3.19228964275645	0.223340616176398	14.2933681182071	2.40681651714068e-46	6.31428313271859e-43
CG8654	19.8465178867237	-5.20259182875285	1.35170984548294	-3.84889689613384	0.000118650931292518	0.00292970087760866
CG11200	81.8323493625415	-2.03361628118883	0.455189718004474	-4.46762350016183	7.90933506910528e-06	0.000305149125791142
Cht9	14.4761194627297	-2.72401899127129	0.916591282835556	-2.9719014813716	0.00295961636763676	0.0365821132649943
eEFSec	140.575243002528	2.96920338517402	0.359049587452232	8.26961926413309	1.34387481671728e-16	3.52565558165777e-14
CG11475	59.3413474107903	6.99394653367299	0.945848768399014	7.39436024800376	1.42090706708675e-13	2.61596469508919e-11
CG4250	141.444798395247	-6.72884058323799	0.679244415879181	-9.9063612831156	3.90613819983525e-23	2.15742180363532e-20
CG6845	111.986822865628	4.81775200235366	0.619125766941599	7.78154013222988	7.1646894314727e-15	1.56638022695572e-12
Vdup1	18.6009195862663	-2.8023015198421	0.973351693246362	-2.87902259716193	0.00398909750043714	0.0454030251297043
wac	71.7191227346154	2.99886052235035	0.488801702912176	6.13512699420599	8.50911927320161e-10	8.24321311888397e-08
CG11815	7.16111386260596	-7.03542330749711	1.94852556394799	-3.61063946897486	0.000305443000943255	0.00627263963189535
CG8960	6.2724401589505	6.33881740433301	2.06582920076739	3.06841311081204	0.00215198899339845	0.0291393193506107
Oseg2	95.0361308846856	4.02620558035779	0.764105957789004	5.26917182010714	1.37040643768517e-07	8.98815322316758e-06
Or63a	94.8963411123596	-2.47356271423723	0.411960446017728	-6.00436944407713	1.9207689584619e-09	1.78376543806187e-07
CG14984	5.83501939713495	-6.05013010953288	1.72615812026679	-3.50496865756295	0.000456661040547751	0.00871309265365109
mthl2	31.0325290981857	-6.07350718396607	1.52156253444908	-3.99162508701302	6.56220595540521e-05	0.00184621419024188
CG7409	41.8140987566431	3.32108713843996	0.637509794558292	5.20946841411437	1.89382443425551e-07	1.18296390554031e-05
CG7194	56.3675060829443	-9.96635665758037	1.34390660043322	-7.41595930429065	1.20747575260191e-13	2.30386373596444e-11
PGRP-LF	26.4171992183664	5.0558036504872	1.06677377562699	4.73934002316067	2.1441544053763e-06	0.000101354758243328
CG6761	88.3191999561933	-4.73051060874266	1.35049501095885	-3.50279754486765	0.000460399253012958	0.00876847506554988
CG6409	11.7930191748386	-7.41198366398884	1.68020880964519	-4.41134674538104	1.02729652931614e-05	0.000372205881723346
CG6931	10.8549379826806	-5.03174205562552	1.51410066567962	-3.32325463536269	0.000889736568986009	0.0147181084573934
Cpr72Ec	18.7587705172517	7.92096223569931	1.52691974181588	5.18754327341353	2.13086420689431e-07	1.30767771854672e-05
CG4842	30.6550984105735	6.73990874154835	1.22593850012854	5.49775436601563	3.84658227190804e-08	2.72743475414885e-06
Cpr73D	37.2104871515478	-2.78654115817205	0.635674775583219	-4.38359561399217	1.16736378063527e-05	0.000418099505596809
CG7707	6.12428613055042	6.307345793761	2.09656498179947	3.00841893693533	0.00262610850806797	0.0338139664830249
CG12229	42.3770024466392	-2.3866594111457	0.680866003721713	-3.50532909280221	0.000456043192859477	0.00871309265365109
CG6034	25.243774967343	4.83219912641302	1.36827813745911	3.53159127089935	0.000413067284085208	0.0080421671228018
CG7408	38.8112992976863	3.02007779889344	0.835556467752201	3.61445086652012	0.000300984886716946	0.00622588744263745
CG4306	116.651966909706	-6.2045103597905	1.33624416903852	-4.64324597521342	3.42977614811635e-06	0.000152508774992937
CG6836	60.4256814627022	-3.03754053757548	0.700662835161343	-4.33523855575417	1.45602133834327e-05	0.000508800349819201
CG7298	12.033872257888	7.26714624133446	1.59676885476203	4.55115730724688	5.33516395274487e-06	0.000218700041094159
CG7290	12.1363965141873	7.29283674933859	1.64138217359414	4.44310707564799	8.86690101224239e-06	0.000332318782937399
CG7458	12.8432578178387	6.44092060413448	1.7829676978079	3.61247184234092	0.000303292048949005	0.00624067992484482
CG17387	8.63589444651555	6.35594951109412	2.15419360529909	2.95050059356743	0.00317259434885039	0.038533802195412
CG1124	30.4130298381946	-4.7902759266527	1.01411682287026	-4.72359378981089	2.31713021918297e-06	0.000108070953422694
Rev7	44.4430735538656	-2.54904648323284	0.778501697942469	-3.27429791093559	0.00105924874328805	0.0169706203237631
CG2336	13.8252616882844	-3.13596068199096	1.04926068830363	-2.98873360733734	0.00280136258534739	0.0349992780382238
CR18228	112.696336596735	-4.93111980038775	0.506528869316905	-9.73512093602437	2.13563512706783e-22	9.74406740149991e-20
CG7352	25.5103327015143	6.10041054583684	1.64106355025691	3.71735180205655	0.000201322010519166	0.00457288566750678
CG9684	64.5462586715135	6.56064883232791	1.11288123950498	5.89519222666218	3.74245449738777e-09	3.32824724538875e-07
Cyp313b1	9.37269660122721	-7.08682720729056	1.79218863687316	-3.95428643028057	7.67634047884713e-05	0.00209235109052005
Ada	27.5857949156626	2.63751290444792	0.876663720993426	3.00857996206244	0.00262471721356747	0.0338139664830249
CG9458	5.22479936548236	6.07650038890737	2.12686140671508	2.85702696457898	0.00427629508272269	0.0476384719724967
CG4570	21.6368277673079	3.70889480125029	0.888024203868116	4.17656949562279	2.95938356457381e-05	0.000929813506785557
CG14695	72.2654604898767	-6.9937032182718	0.947504820410572	-7.38117956512484	1.56893232385458e-13	2.83868548388447e-11
CG17187	87.692735587003	2.64908798295665	0.467512174509166	5.66635079768327	1.45870733814584e-08	1.12556432400753e-06
CG17721	21.2651340660614	-4.99364313033919	1.50653035680058	-3.31466479105287	0.00091753080161788	0.0150917997369562
scpr-B	48.0786886804954	5.75694355900162	0.891645555646402	6.45653816423512	1.07125175987786e-10	1.19592723065513e-08
CG12224	26.6878260918776	-3.88982181902961	1.07586523831761	-3.6155288603918	0.00029973507808919	0.00622588744263745
CG3397	84.5555702891064	-3.16590963671113	0.383621939008123	-8.25268138964309	1.54879564372048e-16	3.96416133785433e-14
DCAF12	162.615995846211	-4.02561505375625	0.365190906012708	-11.0233168117723	2.94985207119046e-28	2.21112483107662e-25
CG12256	31.3085018051142	-3.53426826700747	0.92301778168434	-3.82903594831951	0.000128646216341179	0.00310347906732031
CG17207	7.68208946353602	-7.13942347994431	1.91015508795079	-3.73761456594788	0.000185774446601157	0.00428465284095064
CG7966	266.089006319878	2.08334379754584	0.31344894133615	6.64651725625582	3.00109280384919e-11	3.64443771873636e-09
CG8066	31.6681259286443	-6.94258518667653	1.33136040630637	-5.21465499033243	1.84159669154027e-07	1.1641997398207e-05
RpS5b	69.4194869944232	5.51112437822231	0.663807145951442	8.30229745466684	1.02117147521301e-16	2.74773678484239e-14
CG3984	21.6464240210361	-6.95236117096703	1.69194789909859	-4.10908703197718	3.97226365329812e-05	0.00119441073861635
CG6125	94.6182744619911	-2.47757678060213	0.506291763738187	-4.89357512417154	9.90204912070688e-07	5.01990838032358e-05
CG5399	28.4528582792079	5.00582199491313	1.30338554743634	3.84063027609842	0.00012271882511043	0.00298796137055418
CG5404	440.240320111222	-4.98725560995399	0.409373732188314	-12.1826468525338	3.84594446506949e-34	4.48437124627102e-31
CG18213	30.6567476877048	3.75940874637881	0.970875535117086	3.87218403430614	0.000107864457566926	0.00272754124748752
CG7208	11.3797794487024	-5.84569783068592	1.78814536418519	-3.26914016487113	0.00107874849291878	0.0171781285048402
CG14301	45.7891937106796	3.02080920319728	0.589509125521241	5.12427895077332	2.98678520407892e-07	1.77080926167255e-05
Muc91C	38.8210930486408	3.34854299614598	1.06036387361368	3.15791878568464	0.00158899819483668	0.0234198694615395
CG5835	177.626886544668	-3.70206429163847	0.342306178373183	-10.8150671110659	2.92078826624435e-27	2.04338347106455e-24
CG11779	519.181079981344	-2.20647148380793	0.22624945345015	-9.75238370816259	1.80186768363035e-22	8.59490885091676e-20
CG3517	31.2642656902516	2.91924689171588	0.871936337459068	3.34800462637322	0.000813956525888965	0.0137105293461939
CG5023	13.0313578784222	-7.52824924183709	1.66459533586844	-4.52257018845336	6.10932181133751e-06	0.000243768909080517
Fancm	114.567362174941	-2.13323205802869	0.719115038984583	-2.96646842630477	0.00301241289915035	0.0371471926717788
CG6569	10.6918563386881	-2.92726768426205	0.960975056966353	-3.04614325110891	0.00231797369821924	0.0308299315451365
CAH8	53.350769843245	-3.28664644764843	0.636272214713373	-5.16547221715315	2.3983265226163e-07	1.45479991493268e-05
Cyp6d4	53.5928935040739	-9.33453542955125	1.29470288419817	-7.20978963087137	5.60383832720875e-13	9.64043924684076e-11
CG6985	9.50869648720182	5.89482732263372	1.74752751415941	3.37323863279441	0.000742895381953016	0.0127593193751472
CG13840	9.08394303829764	-7.38031878960165	1.77552925526738	-4.15668667114709	3.22896352920545e-05	0.000999549949129262
CG6733	10.90297372196	-7.39577828274618	2.00411849094047	-3.69028992855386	0.000223998605317845	0.0049696434761215
CG10184	83.8883850576388	-3.33421964929611	0.506789511315916	-6.57910153001897	4.73299511430672e-11	5.51867230328163e-09
GILT2	154.454538924996	-3.51280283966354	0.511099935271608	-6.87302540509377	6.28543668281084e-12	9.29005247174886e-10
Kal1	11.619034617113	-5.18732855575188	1.75949349522006	-2.94819422171442	0.00319636178062199	0.0386881436284281
Trf4-2	5.29934811281229	5.91153015723072	1.98946176484896	2.97142184970794	0.0029642430526747	0.036596195993845
CG11836	18.9807270375873	3.26492615422909	0.96228663275873	3.3928832045282	0.000691611201435227	0.0120964040880001
CG11891	566.441663059465	-3.9320554314314	0.320504970784577	-12.268313411196	1.34015855373245e-34	1.75795298285854e-31
CG13658	120.915406519937	-6.12892235386018	0.575974741258822	-10.6409568247127	1.9214593862438e-26	1.18610557642603e-23
CG4582	7.4054195394357	-5.69264004108193	1.80806586169255	-3.14846940130432	0.00164127905258421	0.0239882762922267
CG4730	18.0299571698202	-7.23240450696505	1.52231728979509	-4.75091792982169	2.02495311748096e-06	9.70313151362796e-05
CG5039	40.8649275171702	-2.05894044617305	0.564339051990207	-3.64841036414538	0.000263867932316548	0.00565506273150695
CAH9	59.4864261736103	5.6101918644456	1.61365470590495	3.47669910044317	0.000507627169777674	0.00946188191766769
TTLL6B	18.2417791875614	5.29577339833922	1.64724730979423	3.21492308219386	0.00130479479534224	0.0198730284213665
FipoQ	6.63987246532457	6.42393241022834	2.09455361503919	3.06696967034102	0.00216240797089444	0.0292050312053619
Cad99C	37.7470300989743	8.92763069234539	1.38939629584942	6.42554663418573	1.31396474276652e-10	1.43632770943665e-08
CG9717	13.7290598434114	5.79485593085224	1.88707939010314	3.07080664504291	0.00213481348279934	0.0289440990807445
CG1638	16.664119432785	4.52488051415644	1.47203019747815	3.07390468069769	0.0021127692527336	0.0287940266729694
Kif3C	508.442466692201	-7.63072226329726	0.37301143071986	-20.4570735233798	5.19652215522051e-93	5.4532303496884e-89
ATbp	93.1869788027261	2.34466124515845	0.460068029407313	5.09633596618087	3.46290344813271e-07	2.01887271026137e-05
CG12567	307.104144611042	-2.51503004466075	0.43192629238792	-5.82282229395278	5.78620707453617e-09	4.85763656321461e-07
Marf1	26.2779187087351	3.41884043815943	1.16282126994907	2.9401254745789	0.0032807936004067	0.0392207110108142
CG17691	1154.36076462019	2.17701677382704	0.245934422848848	8.8520213990745	8.59482163070233e-19	3.11013993767553e-16
klhl10	25.048914748235	8.32475866252917	1.44930210750397	5.74397747676384	9.24780942411711e-09	7.46511631512961e-07
lectin-46Cb	6.93612068210192	-5.44486595820372	1.78844458735621	-3.04447003653195	0.00233090647968177	0.0309294110398336
cana	19.2627606403887	3.37674239741617	1.05032282750219	3.21495668664702	0.00130464206051091	0.0198730284213665
GNBP2	53.4913632749379	6.41968464503872	0.937399985418738	6.84839422327389	7.46835244949489e-12	1.05909311628377e-09
CG11638	291.841700350243	-5.25353048369141	0.614665787778651	-8.54697070854914	1.26361245144282e-17	3.90010266630617e-15
CG14629	394.421960988481	-2.23320189562032	0.283387843756693	-7.8803729405474	3.26405384219212e-15	7.61177355999201e-13
ACXD	10.4589271720842	4.15400910270278	1.38820632056617	2.99235714544838	0.00276832194348996	0.0348973381849585
CG11052	37.7795562099697	3.7057309728131	0.667277276963687	5.55350991371277	2.79989778062552e-08	2.073179509786e-06
e(y)2b	106.302062866433	2.36878942378922	0.452257948773022	5.23769550146273	1.6259402895239e-07	1.04040349989414e-05
CG8012	19.0122304155115	-2.92382833098444	0.853364451898239	-3.42623638057646	0.000612007519294673	0.0109410679854826
CG8620	25.9601720933062	-3.25016110839311	0.876133226547683	-3.70966539095891	0.000207533348575241	0.00469365293092367
CG17777	11.7135381883842	4.68164538167266	1.52120056711545	3.07759902466389	0.00208675493677985	0.0285135498783435
Nplp3	54.8465072374436	2.69341153250097	0.736789149152532	3.6556069475222	0.000256574215114093	0.00552872651623674
Uhg1	36.8129567856322	3.15220033636515	1.01941016303695	3.09218060665038	0.00198691921909347	0.0273714506755328
niki	14.1999700282585	5.3210295282523	1.74275481990678	3.05322898406152	0.00226393113725448	0.030226072969909
CG30274	8.46085568840946	-6.19932722702792	1.99585150997196	-3.10610643930871	0.00189568466155734	0.026559832895037
CG30382	8.93572986408483	-6.38692582766472	2.24525607630722	-2.84463135188095	0.0044462849286843	0.0491150674122242
CG30414	12.114035824641	-6.56338556597601	1.48534367417815	-4.41876562311923	9.92662255513516e-06	0.00036550869155645
CG30466	50.1042386851666	3.14876026049196	0.718159245578116	4.38448753515276	1.16259139211691e-05	0.000417816235235439
alpha-Man-Ic	20.353253913284	-6.70304585261941	1.8229899202211	-3.67695168155754	0.00023603772837087	0.00519283002415914
modSP	73.8695272021929	2.50967601210872	0.861011580252394	2.91479937049515	0.00355917267212032	0.041499953356923
HEATR2	64.983131970223	2.75944048071294	0.516838511255704	5.33907675341111	9.34210909425186e-08	6.24433712325344e-06
CG31370	51.7828165715836	2.12204686505123	0.636814627878328	3.33228348117763	0.000861364668549959	0.0143251360249814
CG31436	102.787283702143	-2.72416075810116	0.778163866903805	-3.50075462760843	0.000463942795116577	0.00881995596368361
NKCC	187.464436374822	-2.11053729639885	0.375796852115366	-5.61616544821652	1.95241723180106e-08	1.48468597322611e-06
CG31626	14.1984842297726	-3.80041588801357	1.3081960487899	-2.90508130759835	0.00367157708886954	0.0426211614718993
CG31674	134.983687598327	2.62012318178418	0.358391679447878	7.31078128214536	2.65593545035242e-13	4.72396383322005e-11
Ir31a	11.622527951051	7.07281825136627	1.68696493882053	4.19262907521443	2.75740098079977e-05	0.000882200179649781
CG31898	40.5901312716796	-3.09414346669667	1.0537199680509	-2.93640014473675	0.00332045702892796	0.03946192079453
CG32163	103.425023422605	-3.40437937361766	0.430616502895817	-7.90582653178368	2.66161605901286e-15	6.34795430074568e-13
CG32448	55.314587706138	-8.15423873517086	1.29554778835016	-6.29404704982364	3.09294009559186e-10	3.24573133631409e-08
CG32655	62.1592059927052	-3.26977301284608	0.526319794459596	-6.21252145039187	5.2141059931783e-10	5.2612334896551e-08
CG32695	53.7928615394011	2.98505151509205	0.632737554481999	4.71767716954276	2.38552633041747e-06	0.000110768642970801
ppk8	61.0063508858552	4.0249577269359	0.603840419571529	6.66559838738836	2.63589155019574e-11	3.29298165806596e-09
CG33057	250.991484755252	2.17345580120166	0.249430722442308	8.71366518093763	2.94204477188497e-18	9.95929607618091e-16
CG33296	254.610139655329	-2.07866363209092	0.411575262836634	-5.05050672327699	4.40639601149384e-07	2.44659892828658e-05
CG33310	45.7057686724612	-2.60337906164353	0.567869277548296	-4.58446893426475	4.55141747188201e-06	0.000194156808739552
CG33465	13.1597689618825	-7.39038378703236	1.65549268783918	-4.46415972798926	8.03835836027214e-06	0.000307863257783561
CG33926	14.4175634022012	5.69270503045157	1.39440824434332	4.0825239333926	4.45492224775298e-05	0.00132062017141016
osy	62.3918265166007	-2.21781775312572	0.592828922015955	-3.74107549541254	0.000183234464686082	0.00423537989518887
CG40191	408.489789786191	-3.19452717155976	0.428636120360606	-7.45277175631454	9.13993301268944e-14	1.77619364879932e-11
GstE7	52.6548067726542	-3.2169039835158	0.476785158072371	-6.74707240578053	1.50858004261688e-11	2.02962038041302e-09
GstE6	151.00971348769	-2.26225544092181	0.395530039186136	-5.71955405859122	1.06803991007586e-08	8.55573344758478e-07
GstE4	64.5702570044654	2.38286664501915	0.689495832158582	3.45595511079332	0.000548346631990194	0.00999019020157135
GstE3	447.558373872182	-2.62745791086923	0.380976989237079	-6.89663151606823	5.32500676017104e-12	7.98294584874785e-10
CG34120	10.8390928470997	-6.64256726923125	2.02439456805607	-3.2812611602736	0.00103344007298221	0.0166844925013467
CG34220	32.152710177516	3.17833052293007	0.64216159737659	4.94942478017128	7.44331370778666e-07	3.8860763208713e-05
psd	86.7006696879416	10.1285844350474	1.25719704650892	8.05648125182381	7.8522032082602e-16	1.91630280156936e-13
stl	55.5355717440442	2.13260540766587	0.614855022274221	3.46846871279965	0.000523433472387796	0.00967061770992523
mol	30.2827068055399	-4.43200245847232	0.927172192454035	-4.7801287555246	1.75182965538588e-06	8.49832195745804e-05
dUTPase	127.560161132092	2.01060485515801	0.643033310872827	3.12675070040913	0.00176749736123691	0.025305334632271
Cht10	36.1282261249434	-5.51620151399696	1.42973678734691	-3.85819373385021	0.000114228089772223	0.0028405440143832
DNApol-alpha180	12.1806595744299	6.54942330459808	1.51012186736644	4.33701639988821	1.44429852063035e-05	0.000508606331392445
Cap-G	308.653718917056	-2.77626293954179	0.318805131648298	-8.70833830430474	3.0836181622095e-18	1.01123403106958e-15
dl	84.1191398746987	2.80020905957598	0.493594531426884	5.67309579277779	1.40239756721541e-08	1.09553487581691e-06
Pdfr	244.884596742823	4.45509083298242	0.38838423035693	11.4708334807727	1.84870018931601e-30	1.76365998060748e-27
CG42564	13.4006872239553	3.67176950635259	1.2130536662408	3.02688133966177	0.00247090933947387	0.0322108355384332
CG42633	10.8809670541839	-4.17827030385102	1.46301860053299	-2.85592425299913	0.00429117496408425	0.0477018211886776
scra	49.6100517590478	-2.98726036118072	0.64388947056473	-4.6393993033629	3.49423340171226e-06	0.000154069266040204
NimA	8.5962411911021	5.90594009947554	2.01619992547939	2.92924328824746	0.00339788355109599	0.0400644831294396
sro	39.0543278315803	-3.95376334338537	0.778498071416073	-5.07870666422275	3.80012911234101e-07	2.15730039438175e-05
l(2)41Ab	54.1677018063462	-4.29931435529427	1.39608687120506	-3.07954644081942	0.00207316045884565	0.0284017569910264
mtsh	78.4659433825068	-3.73913796391281	0.494473233705291	-7.56186120711512	3.97342242549813e-14	8.33941898663548e-12
CG43133	58.2460806668352	7.68196461398972	1.14278332248084	6.72215324013753	1.79058489172303e-11	2.34879973171769e-09
CG43163	9.35848618658434	-7.20575818318713	2.06529891829717	-3.48896623115857	0.000484892401186168	0.00911910548037212
vret	9.811990892974	5.83161996867782	1.89159889984316	3.0829051386958	0.00204990487898771	0.0281566777488181
asRNA:CR43426	57.9986322386224	6.84405867914454	1.38244410723633	4.95069467425098	7.39490432175232e-07	3.8860763208713e-05
lncRNA:CR43432	19.8916412707903	3.49134408853513	1.0462650773386	3.33695940364953	0.000847003189922167	0.014154638374691
CG43675	23.6920280370164	3.80368235067364	0.971400999614795	3.91566649836883	9.01548012242835e-05	0.00237113905776349
asRNA:CR43730	19.8402984647174	4.41310234424507	1.05187519969652	4.19546191935918	2.72316038170382e-05	0.000873909634422016
Send2	20.7236306840611	-2.50214427265154	0.828533614866583	-3.01996711751333	0.00252802130114005	0.0328329895224798
asRNA:CR43787	26.8508733425398	-3.14896746431658	0.894396050836817	-3.52077523304171	0.000430287181055347	0.0083310584464849
lncRNA:CR43821	6.83263249343286	5.12587012900341	1.64421839879692	3.11751172031284	0.00182384694710792	0.0259046737930152
asRNA:CR44030	14.7937103866501	6.57735494238411	1.42311841857869	4.62179032785839	3.80442428807015e-06	0.000167044470623465
lncRNA:CR44050	10.6694520046495	6.00881352020011	1.65109303468051	3.63929433047536	0.000273386184888924	0.00576087273940635
Strn-Mlck	53.4521352386161	-3.21483605104749	0.841694727655159	-3.81947984871375	0.000133733383796259	0.00318954120354077
asRNA:CR44205	8.26279116389082	-5.83990260298827	1.99974081054848	-2.92032976082862	0.00349661177726655	0.0409525044538339
lncRNA:CR44396	10.0307439706513	4.0182366251339	1.37390504329473	2.9246829282305	0.00344807353768721	0.0405196905985325
pre-mod(mdg4)-P	118.159951647968	2.37554045026699	0.61596540953506	3.85661339661926	0.000114968776509108	0.0028522041150983
lncRNA:CR44901	5.65342258771239	-5.96462802636788	1.92130859171914	-3.10446122610156	0.00190625911505905	0.0266368617222766
asRNA:CR45133	9.87418175056109	-3.50557668480669	1.10386802366777	-3.17572083767665	0.00149464708688148	0.0222369867325132
asRNA:CR45190	52.8588826690928	-2.56565453966522	0.464023631507743	-5.52914628793514	3.21792924075981e-08	2.36146499668066e-06
asRNA:CR45195	26.3284262679792	-2.99123477657158	0.720853405948761	-4.1495743127337	3.33094139732319e-05	0.00102207307086285
asRNA:CR45275	77.2026052679719	2.13555458211492	0.66376422171816	3.21733909758953	0.0012938557748599	0.0197637882116154
asRNA:CR45366	23.1792726667581	-4.29922674391528	0.922798467112481	-4.65890104625763	3.17901964060825e-06	0.000144418320816204
AOX1	108.441016519445	-10.3510735842202	1.23363576502695	-8.39070483984719	4.83236164961834e-17	1.37056224732689e-14
lncRNA:CR45825	14.7771037067382	-5.09062202579862	1.47468429344249	-3.4520080321159	0.00055643116234942	0.0101024024527592
28SrRNA-Psi:CR45851	95.8014094630285	21.4671346154788	3.90751729346107	5.49380412248013	3.93366781240879e-08	2.77046375996093e-06
asRNA:CR45895	23.2232193473932	-3.20678792786016	0.874722928235147	-3.66606135994425	0.000246314847701331	0.00537386281034879
asRNA:CR45968	17.0898147292984	7.6088371042736	1.7397948554458	4.37341050897862	1.22320400541287e-05	0.000436608939891247
lncRNA:CR46003	71.2952700945239	2.76520482132359	0.464553967405633	5.95238662316515	2.64260195234648e-09	2.43258463929158e-07
asRNA:CR46145	15.4329269302324	2.91129582107091	1.00739248765356	2.88993203418854	0.00385325125046618	0.044192370079117
lncRNA:CR34335	132.86509688392	-6.40980791464211	1.2606368441242	-5.08457923034545	3.68441944995214e-07	2.12441196196691e-05
wupA	59.4864158034815	-2.58844578101741	0.69968867116475	-3.69942502671725	0.000216088461500412	0.00483503691894526
CG46298	6.10150971816674	5.58425873386547	1.6785976217587	3.32674052523363	0.000878681512566004	0.0145900060013728
stw	15.5836038141801	3.94546863733471	1.18251844971739	3.33649647350335	0.000848415050284034	0.014154638374691
Orc1	37.6304916672277	8.92146819165891	1.34948263114142	6.61102854218506	3.81658884445997e-11	4.55128219701852e-09
CG46427	7.95172484679964	-7.18918561914803	1.89320034658245	-3.79737180596113	0.000146238361047134	0.00342550303756388
CG46448	283.655003826678	-2.03984314094887	0.331352294406516	-6.15611593878482	7.45506562237805e-10	7.31153819076965e-08
asRNA:CR46452	17.1577020509882	7.57574751534354	1.50572657386779	5.03129030650204	4.87189777612889e-07	2.66279662826544e-05
lncRNA:CR46474	9.44939589207666	-4.104787384676	1.4447198999107	-2.84123405853945	0.00449393161986281	0.0495370991794541
