## Supplementary material for "Molecular Basis of Behavioral Diversity in a Sibling Species Trio": Dataset S13

baseMean	log2FoldChange	lfcSE	stat	pvalue	padj
Ama	33.9100020273567	-5.76539321897576	1.2234034499185	-4.7125853857612	2.44593537729424e-06	0.000163629771422907
aurA	25.1214981478557	3.38401137135084	1.04864460007821	3.22703361186283	0.00125080766165379	0.026293517320667
BicC	13.132083995998	7.79044414062318	1.92966608926901	4.03719803335215	5.40934046295444e-05	0.00225033108923159
CycB	19.8960251037844	8.34704773612928	1.9028910375584	4.38650851329846	1.15184658714131e-05	0.00060661877974926
dsh	196.748806168657	-4.21835868721523	0.493761032951277	-8.54332036289199	1.30419186830388e-17	6.45640184403837e-15
ea	45.9098121378405	4.77367005992282	1.44426484280412	3.30525947765542	0.000948885080356711	0.0217979377740413
Got1	3944.1326749234	-2.86582193207162	0.206297897852266	-13.8916681260799	7.11585491516056e-44	7.04540795150047e-40
GstD1	2475.16446562603	-2.73336580009538	0.395487711511945	-6.9113798495679	4.79961956142565e-12	1.13145317327798e-09
DNApol-theta	57.6018268774614	4.17040529972063	1.00554198114129	4.1474203742217	3.36242353017448e-05	0.00151324342601171
osk	38.2140726147432	8.50743856227996	1.46826120500729	5.79422689455159	6.86366146535368e-09	9.30919344773518e-07
trk	6.79673806025388	5.77592326056044	1.90413101156418	3.03336441950793	0.00241843356606881	0.0413625375866123
CycC	477.973941580846	-2.26663977143208	0.283720844416478	-7.9889786599706	1.36061242489894e-15	5.18131677650939e-13
yl	21.573631082746	8.6498305534126	1.66150424846371	5.20602373506451	1.9292997938628e-07	1.89128685733026e-05
GstD3	103.209414062747	-3.1917584501924	0.711119679071943	-4.48835624174801	7.17748334136279e-06	0.000408415302085247
CG10939	16.0934936744226	4.31777746773571	1.45235899402492	2.97294090889323	0.00294961231274434	0.0474795877588476
msn	142.185445295609	-2.88877550072084	0.429955243833246	-6.71878187823945	1.83249974534115e-11	3.94425651709189e-09
Alg3	471.898404279942	-2.35538863667656	0.332085247598923	-7.09272288879658	1.31498606490753e-12	3.51883162936473e-10
CG4038	38.2751252967644	3.31607055799322	0.845133719189399	3.92372293602697	8.71910051175055e-05	0.00326556469278955
Hsp70Bc	276.526286454561	-2.39644589671852	0.359145798413202	-6.67262684766642	2.51264704060612e-11	5.07708537735535e-09
Ptth	13.7738077867952	5.4933466852762	1.82317392440309	3.01306782186166	0.0025862111251678	0.0428387294823168
Cp7Fa	15.0708839683018	5.17973292981826	1.43495585526713	3.60968103012061	0.0003065737568595	0.00890142746822846
Cp7Fb	9.55133831422343	7.39323743278619	2.28487561637233	3.23572862339191	0.00121332677255184	0.0257075237934665
Cyp4ae1	227.971734133975	-2.15240473465108	0.427584846225249	-5.0338658014957	4.80686236987408e-07	4.10282278656235e-05
alpha-Est6	23.9213652055368	8.79895117475596	1.62094067542277	5.42829932530446	5.68935666016369e-08	6.32924947104278e-06
nompC	9.61393895584373	5.96158317751279	1.87492231205721	3.17964277195657	0.0014745670947788	0.0290830454290935
CG2187	23.1347909575802	-8.42043049388778	1.8623352087915	-4.52143655671524	6.1421369319198e-06	0.000366345167246614
Jon25Bi	10.7815910288863	7.45274058659584	2.51997721160943	2.95746348509081	0.00310181484777945	0.049137710092583
Clk	79.9938262004788	3.08782004422483	0.792510719474165	3.89625019365494	9.76934707849118e-05	0.00360919050090079
Flo1	637.261707872386	4.08582245580405	0.359745533409921	11.357534913848	6.8037427148371e-30	1.34727713239204e-26
5-Sep	126.794297363079	-4.54799524874144	1.24028938856147	-3.66688233462705	0.000245525703835042	0.0074909630479064
Pop1	38.17186089776	3.6953412318351	1.21336774295359	3.04552453557061	0.00232274826070214	0.0402758853401258
Ugt49B1	1165.77403581711	-3.36064952714503	0.24672618821963	-13.620968051245	3.00557133972335e-42	1.48790809173004e-38
RpS10a	11.7947049731566	6.4647006810955	1.8589998444035	3.47751545034143	0.000506083882846223	0.0134336099840763
CAH2	163.121347833867	5.6685282390121	0.617783424743407	9.17559133504836	4.491027068707e-20	2.9643772671512e-17
CG17834	17.2147596826532	5.83306430488314	1.62468430739335	3.59027552512139	0.000330328603086803	0.00947995217148531
Vajk3	151.21123413411	-2.83251569209309	0.931104157111112	-3.04210401216701	0.00234930700033417	0.0405234993210951
NimB5	75.1749641745609	-2.15237798358981	0.684718849688596	-3.14344783200973	0.00166970174795153	0.0314889847742249
Tsp42Ed	234.496734378399	3.51575618952011	0.506378008302592	6.94294801882318	3.84000749288059e-12	9.50497854675269e-10
CR18166	172.037442661535	-5.87654856371553	1.10863099777651	-5.30072546726695	1.15343422314702e-07	1.18959919201861e-05
CG5062	56.2029006650195	-4.11473517538658	0.81320489867514	-5.05989964164042	4.19477203679981e-07	3.71614617184583e-05
CG6041	20.4889055621874	5.34344951602287	1.5926340773509	3.35510183538886	0.000793357732858417	0.0187024640786457
CG15892	78.6629776343769	6.23002969357772	0.864064256484988	7.21014629041765	5.58917979563956e-13	1.58109911876078e-10
CG3823	30.4880900983532	3.89728400504055	1.32186537947841	2.94832141422628	0.00319504683100336	0.0499749742081584
CG8300	608.949837252403	2.14160589563593	0.221296424714857	9.6775440380269	3.75630885322313e-22	3.71912139557622e-19
CG15343	34.7906371338259	5.51926534262198	1.06221613524544	5.19599087180753	2.03632250857264e-07	1.97663030954683e-05
CG1468	114.001536597314	3.01510108990738	0.700870029383921	4.30194039336753	1.69308863098493e-05	0.000855268904866417
CG9689	90.5236907191993	6.91085497916833	1.36951614076425	5.04620192012614	4.50679116529014e-07	3.88015124587284e-05
CG2111	19.077971147639	4.16462468647625	1.10625960185706	3.76459980956112	0.000166816027957237	0.00550134413961566
CG9360	1519.14238244246	-3.53056249607879	0.899221500183905	-3.92624341761928	8.6282839699331e-05	0.00324823724662767
Cyp28c1	232.573679533169	2.2018419926088	0.396742969139713	5.54979461232349	2.8600540051442e-08	3.41173430179912e-06
CG5321	270.789118457666	-5.34509946623213	1.19666588646272	-4.46665984774745	7.9450303308512e-06	0.000444427939580552
CG9522	14.9039029185307	-7.62517298357636	2.19883200315622	-3.46782881667683	0.000524681403117566	0.0135537186054689
CG4239	330.467407419606	5.61777579953384	0.498312787422513	11.2735934965494	1.77187610370058e-29	2.92389088378991e-26
CG5613	32.3882552450942	-5.0342576146471	1.07955730479949	-4.66326112774729	3.11237411447097e-06	0.000198810426499207
RhoGAP16F	61.6926646987357	-3.26133553604983	0.740511725773096	-4.40416461014845	1.06192289435865e-05	0.000571418400926357
Elys	392.130005412386	2.04714185782429	0.424507176217671	4.82239635160984	1.41843739503488e-06	0.00010559359885895
CG3294	91.25913682236	2.0071901834876	0.500665371453063	4.00904535830429	6.09647067716934e-05	0.00242414281825918
CG15629	43.8618255662407	-2.63716527372523	0.858113449616643	-3.07321284254823	0.00211767388012678	0.0376428888458443
Nepl3	27.311810279199	-4.29613980518947	1.07337688769111	-4.00245231144364	6.26893063600523e-05	0.00246304294551936
Cyp28d2	30.6444625340434	-5.38901167173081	1.26788053426628	-4.25040966091448	2.13379886456709e-05	0.00103803340180972
Cyp28d1	2382.43962360268	-4.65791559682309	0.365328588506867	-12.7499345612684	3.1200705061662e-37	7.72295452038789e-34
CG12512	307.522606372744	2.74296942619397	0.566458131165908	4.84231627242825	1.28334280025668e-06	9.62604323131924e-05
CG11034	11.834662620747	-6.47772272907262	2.17312854061418	-2.98082815075534	0.00287470061532273	0.0466596898234596
COX5B	3709.16223423208	-2.57318575116348	0.271511295095366	-9.47726962983131	2.61023452827669e-21	1.98799477418981e-18
CG17855	18.7086801332395	-7.56408730108945	1.73313882765046	-4.36438626866594	1.27480150656363e-05	0.000667820619919923
Spn31A	86.567433093853	2.53033081983999	0.696300742494293	3.63396254724047	0.000279101394383444	0.0082097374454668
CG13137	14.7317726041901	4.84723688263817	1.51421956975459	3.2011453156848	0.00136882480501911	0.0278144856228892
LManI	18.1431466972099	-7.17922491834108	1.85209994047536	-3.87626216137043	0.000106073394817044	0.00382880761900504
CG16743	1474.97637232946	2.32617849955149	0.314308931723755	7.40093031016999	1.352336942397e-13	4.4631626888909e-11
CG17036	23.7664282070624	-6.99154885774765	1.82997824277183	-3.82056392493373	0.00013314688860021	0.00457738661121763
CG9302	183.266534294809	2.10312843961662	0.3780215261163	5.56351502313543	2.64394090044535e-08	3.1923974213792e-06
kon	104.344436859881	2.01291774405684	0.48888636304073	4.11735302154285	3.83248789800838e-05	0.00167900277337084
Irk3	369.579579546855	3.28273325677691	0.341328426413847	9.6175208471993	6.74368876109171e-22	5.56410520196408e-19
CG10947	293.813244912241	3.0488836743391	0.666249573575607	4.57618855645408	4.73523786779639e-06	0.000292375647317673
Cyp6w1	263.754975652996	-3.2754235727353	0.584805012564636	-5.60088149445074	2.13264502047401e-08	2.70709209586067e-06
Spn42Dc	19.2549734941484	-4.97139487445068	1.56979905174966	-3.16689888996283	0.00154073878480131	0.0298529446346727
Tsp42En	178.649577878433	-2.08587901021613	0.331958361789599	-6.28355616340281	3.30914583336701e-10	5.64894015451151e-08
Tsp42Ep	7.60420129849092	-5.80239462255641	1.95833306353486	-2.96292532184637	0.00304730489758214	0.0486634932112271
udd	65.094922756757	-2.40760558732147	0.714628884953171	-3.36902920944657	0.000754334344412294	0.0181044291055217
Obp44a	2661.09381254123	-4.19336879430527	0.415064547347567	-10.1029317514652	5.3614908517531e-24	7.5834458461725e-21
CG14757	1158.98508104118	-2.12138020710254	0.293838150303041	-7.21955336607828	5.21585970281668e-13	1.56491596719964e-10
dila	6.91672568760141	6.80085455866951	2.21161394383703	3.07506406243324	0.00210457343328711	0.0374773049693806
hebe	362.414040063972	2.22432974333255	0.5731502100842	3.88088445960053	0.000104077279401655	0.00378848949763155
Lsm11	18.4828839571811	3.34417601889261	1.12782748183283	2.96514854688413	0.00302536806851292	0.0485480862987786
Sting	141.377258945296	2.1392573890844	0.38930287594318	5.49509783070965	3.90493877548242e-08	4.49567428093621e-06
CG12896	28.3979836412164	6.82579318157041	1.45298492147166	4.6977728954385	2.63013643029626e-06	0.000173606538642422
CG13203	61.3836047112861	-2.00658580750609	0.636038627028027	-3.15481752559923	0.00160598515599601	0.0306203980711534
CG18278	110.372332379981	-2.07227998322728	0.500401901904364	-4.14123122901986	3.45446495429846e-05	0.00154763156165199
mars	51.1129485695823	2.0558760224173	0.590997284483496	3.47865561550598	0.000503935751821308	0.0134336099840763
CG6484	105.469949759468	-4.18476047954036	0.876385420448065	-4.77502293157826	1.79686777709991e-06	0.000127991279576016
GstE1	705.94718886584	3.04213135846413	0.369596560450609	8.23095148600731	1.85732185008562e-16	7.6622265157074e-14
CG15093	92.8653272273411	2.38276813333628	0.673258667366138	3.53915701175884	0.000401407024232567	0.0112587278949763
Panx	95.0394621056665	-2.1592548882549	0.507837834696658	-4.25185903989344	2.12003290084895e-05	0.00103803340180972
eEFSec	114.707178199025	2.09074862128131	0.514680548952175	4.06222583219399	4.8607019397477e-05	0.00204790680448689
CG11475	34.9468020661003	4.59052387386697	1.2022565922611	3.81825635510429	0.0001343982286052	0.00458854090144856
CG4250	129.360838084255	-7.38633270991167	1.01496677887231	-7.27741327466729	3.40281613907727e-13	1.08681556751626e-10
CG9812	75.1378540502631	-2.83443036682052	0.756534720630591	-3.74659654015344	0.00017925003773256	0.00581886761832812
ppk29	17.1783489619428	3.84708667345974	1.20639573860358	3.18890936892135	0.00142810644139929	0.0285074231376902
CG13563	161.535299908697	4.24317528821123	0.845302256611518	5.01971366457773	5.17485574446944e-07	4.37916638683691e-05
CG6845	118.537094999944	5.39168180463501	0.857827844619445	6.28527255025967	3.27279003104585e-10	5.64894015451151e-08
wac	65.2226605359439	2.66492798975781	0.601020302474595	4.43400660308053	9.24977911576283e-06	0.0005041400563421
CG3402	191.254049364692	-2.35388535644819	0.372064351626918	-6.32655438811969	2.50695964455901e-10	4.43239418585335e-08
CG10359	129.584049602812	2.45154811736251	0.623898152229801	3.92940435646543	8.51565387401461e-05	0.00321807209948926
Dnah3	15.1425381339489	-7.48625987879285	2.31345022120131	-3.23597188743721	0.00121229322956517	0.0257075237934665
Gdap1	8.0188978641864	6.79002983711486	2.04173316205455	3.32562058711051	0.000882219292321602	0.0204563307102487
Tektin-C	12.6115438848574	3.73749773727416	1.26727513832328	2.94923937529398	0.00318557131708318	0.0499219531078176
CG18417	7.89228205430135	7.14134705315652	2.05468796885488	3.47563579551038	0.000509643897592045	0.0134577820054838
CG7194	80.8028207261692	-4.90212875279782	0.80196515510293	-6.11264557020391	9.79928492577268e-10	1.51598000078243e-07
CG6931	6.84194818527461	-6.57039190487702	2.17606300001101	-3.01939415579594	0.00253280776587784	0.0423819400683292
CG11279	76.8748773924651	2.31682194299018	0.553182048414449	4.18817268136365	2.81209519550704e-05	0.00130105395003342
CG5589	231.510227192463	-2.07108515170887	0.375398869802103	-5.51702553819802	3.44785347252789e-08	4.01614085076455e-06
CG7408	149.032561368766	3.78928750129075	0.907232388780906	4.17675509400916	2.95697095247092e-05	0.00134298024772544
Tsp74F	14.9106342821267	6.50384252020369	1.9541393690195	3.32823882641851	0.000873969085763677	0.0203912154334083
CG4306	214.42730991815	-5.33295422552836	1.71435032219265	-3.1107727262579	0.00186598495590515	0.0343403662609979
arx	40.4424983574702	-2.75076162410983	0.832017037647653	-3.30613617226759	0.000945921053929982	0.021780382220839
CG6836	41.3268933533805	-2.47909770922619	0.758393158984576	-3.26888195107864	0.00107973338807933	0.0238257676119128
CG9451	91.0052380586264	3.32152362651794	1.01838562819765	3.26155783678567	0.00110801826493687	0.0242243804184958
Cyp305a1	215.532692604575	-2.17941950387139	0.399252877705381	-5.45874463422062	4.79512841041534e-08	5.45707659672669e-06
CG14185	10.0698465964626	5.95547881605006	1.69354594854576	3.51657350729929	0.000437155593323161	0.012033464849181
CG7458	7.78033472713979	6.78146572488366	1.92855671330714	3.5163423912251	0.000437536344379877	0.012033464849181
CG11425	364.425889439042	-2.98152779420972	0.411367427275124	-7.24784607755457	4.23451429348427e-13	1.31018518811837e-10
CG12581	9.37814791959386	6.76513866253864	1.760732471343	3.84222973827394	0.000121921632870542	0.00425051439102548
CR18228	160.653933715831	-4.33824961205239	0.613509099517843	-7.07120662996167	1.5359223091571e-12	4.00188599551696e-10
CG9684	64.9513392138964	8.82734641879269	1.29424846264206	6.82044188082144	9.07609013016745e-12	2.08982252043693e-09
CG9492	8.27021655270389	5.57281782411348	1.84624329726141	3.01846340207696	0.00254060086148022	0.0423819400683292
CG14695	56.3535757150049	-5.61724347958121	1.06172308178497	-5.29068603287544	1.21858400482869e-07	1.24383507544421e-05
CG6908	27.0907582730028	-7.14425926680007	1.78429643526253	-4.00396432207684	6.22897629048719e-05	0.00246304294551936
Fer3	39.2736097240627	-3.62045150241389	0.864019262610702	-4.19024396686992	2.78654683079096e-05	0.00129528639303574
CG12224	48.0718898345355	-3.05882013250169	0.958599050858068	-3.19092756222078	0.00141816831730425	0.028412635877122
CG3397	164.325837125812	-2.33778755758262	0.514757411919634	-4.54153258107453	5.58467529592568e-06	0.00033715774454244
DCAF12	145.365566395998	-3.23553892207305	0.448503306998404	-7.21408041275504	5.42996629487463e-13	1.58109911876078e-10
CG12256	157.946127056643	-2.75329413465229	0.438492300432251	-6.27900223547412	3.40752693767744e-10	5.71829223897361e-08
CG8066	90.4017993057766	-4.22726571286089	0.675621681795623	-6.25685324607396	3.9282273420093e-10	6.37596375626789e-08
BigH1	15.5047426447737	8.06203629496716	1.67740322598816	4.80626015859591	1.53779765160787e-06	0.000113624884690817
RpS5b	116.869353336033	7.79837955352619	0.912306861054943	8.54797863134401	1.2526290163611e-17	6.45640184403837e-15
CG5404	395.926386916076	-3.76955283903337	0.574536480804177	-6.56103305008089	5.34362746154672e-11	9.98250103712719e-09
CG14879	56.4222134821564	-2.11944561312377	0.62616717193231	-3.38479196631037	0.000712322185897543	0.0172860342219891
CG7675	39.6164860437743	-3.05645677038094	0.759884433935967	-4.02226527335142	5.76410863870181e-05	0.00233895244392568
CG10864	13.0830781599284	-6.74328930170339	1.93594704262436	-3.48319925764199	0.000495459447847347	0.0133554037387609
CG5835	252.576967981537	-2.16966319921951	0.328435271266591	-6.60606027742492	3.9468224217221e-11	7.66225270538637e-09
CG11779	573.880769800636	-2.51022249816291	0.471343935213608	-5.32567051494002	1.00581309524379e-07	1.0708124146246e-05
CG5023	80.8979341145272	-3.81164945815103	1.11980237918638	-3.40385904602247	0.000664410293479575	0.0163504731859708
CG15923	8.29320204261854	5.58233555641381	1.8082449783537	3.08715667580408	0.00202081055561797	0.0363782642021337
CG4000	56.8818911225551	-4.1675250302993	1.32278815319221	-3.15056119926843	0.00162957112474775	0.0309087810462213
rdhB	100.453586533434	-2.4812609957373	0.524599877277174	-4.72981619556559	2.24723199804983e-06	0.00015451280564369
Cyp6d4	82.8841507644262	-8.58125710013179	1.53840279472818	-5.57803010338915	2.43257565060332e-08	2.98281762598292e-06
CG17119	13.9406964847261	5.28589058347282	1.67351373556593	3.15855823058739	0.00158551630910601	0.0304819358766186
CG10184	167.842920699179	-2.02366871856251	0.540828598611983	-3.74179309998802	0.000182711916297103	0.00588971222568952
GILT2	274.842912524491	-4.83604816410226	0.499174477418244	-9.68809180532336	3.38799206826012e-22	3.71912139557622e-19
DZIP1	20.6423590457404	-4.26159590976806	1.39489429716553	-3.0551389581474	0.00224956268479433	0.0393514490143969
CG11786	27.1753445178308	-7.20025764824725	1.7179754284931	-4.19112958708779	2.77569059378682e-05	0.00129528639303574
CG11891	797.302534330503	-3.63267179572547	0.370229719945066	-9.81193999299807	1.00026734464878e-22	1.23795587242094e-19
CG13658	154.111545919527	-4.97474221191097	0.549297101931626	-9.05656009182842	1.34629281919362e-19	8.33102825177251e-17
CG4730	32.2338443715013	-3.36024543577767	1.10025646144123	-3.0540565345793	0.00225769530539352	0.0394240585867746
wat	53.9911555822683	-3.45468727297141	0.961325474467105	-3.59367078552294	0.000326051762618855	0.00938441424909674
CG15536	51.7586920595815	-2.29227776621978	0.699420156968098	-3.27739734604808	0.00104768818852473	0.0234157127642966
Kif3C	389.662280091698	-6.75372515491924	0.515565616661937	-13.0996422892719	3.30813096684893e-39	1.09179349009237e-35
CG12567	306.901334929615	-3.27821221688263	0.467095449905352	-7.0182919091738	2.24596936184376e-12	5.70188273118336e-10
CG17691	1092.91126558611	2.13226263352464	0.314871656511596	6.77184684435423	1.27148703891089e-11	2.79755403827928e-09
Ugt317A1	188.852877783237	3.07179291944617	0.592319391927884	5.18604145214306	2.14811016455e-07	2.04504218646246e-05
cana	47.2068667867453	3.20819272442592	1.01764997097664	3.15255030307426	0.00161850932442162	0.0307578902516286
GNBP2	48.1952617119016	5.75554639722482	1.03129075382275	5.58091534893568	2.39256075002734e-08	2.98281762598292e-06
CG11638	304.764458685091	-3.54569205368258	0.447582519786521	-7.9218733907967	2.33958477246311e-15	8.57934401191008e-13
CG5254	821.139693852357	-2.11985573965678	0.252195027137024	-8.40562069649775	4.25604595436411e-17	1.91541413609814e-14
CG13177	9.50761983689934	-7.08964283764092	2.03989235913735	-3.47549850161656	0.000509904841186682	0.0134577820054838
CG8012	43.5412674160199	-4.64473636666301	0.97977083124537	-4.74063548182912	2.1304893267102e-06	0.000149281340259736
yuri	19.0403598674586	6.42354254528151	1.49490655337037	4.29695256255262	1.73162233694921e-05	0.000870294048636251
niki	8.57009137541989	6.30097377766493	1.93291849636132	3.25982383092013	0.00111481435215245	0.0242588503311239
CG30345	29.0951577817834	-3.4278927642439	0.847455705521897	-4.04492263360581	5.23404060333331e-05	0.00218659223686089
CG30382	52.3936531298139	23.336408764133	4.32853399942875	5.39129616798961	6.99512743987638e-08	7.61085239365012e-06
CG30495	28.0990560234171	2.53917464111647	0.783127033092298	3.2423534545732	0.00118546897958953	0.0253506012244406
CR31032	44.7163371960264	-4.9955803782152	1.64928305442358	-3.02894058410195	0.00245412943325889	0.0416781055209199
modSP	75.2975511238235	5.59063349425652	0.879058638410777	6.35979586568156	2.02022048291742e-10	3.63676418206643e-08
CG31288	14.6003051802353	8.07646291639345	1.91551091951186	4.21634919129129	2.48289197000336e-05	0.00117622552129202
HEATR2	44.5263372779482	5.56828268416052	0.905869003656769	6.14689614246954	7.90138273796668e-10	1.24177127759695e-07
CG31370	97.8784565750303	2.07746787546848	0.457113079812925	4.54475701355711	5.49986623825613e-06	0.00033407469708573
NKCC	202.982178010348	-2.13286343932385	0.464360422692504	-4.59312063452103	4.36666464973599e-06	0.000273635105677443
CG31626	26.7947214410223	-3.26239452517704	0.997322893555094	-3.27115174660013	0.00107110419792414	0.0238257676119128
CG31674	158.828890847418	2.53082821499557	0.324406762220632	7.80140400795446	6.12221676941275e-15	2.09020924944674e-12
CG31898	28.6869465487575	-7.64904052228522	1.67051898424167	-4.57884082398352	4.67559827692835e-06	0.000291151563143821
CR31953	14.2185834382575	-20.8064028892219	4.41063228864769	-4.71732883803859	2.38961288151937e-06	0.000160949368298798
CG32163	113.332080313401	-2.71725113832241	0.667102613194915	-4.07321315278446	4.63689511078928e-05	0.00196196147401388
CG32191	58.5620358921556	4.90777641039798	0.813110378768494	6.03580588631905	1.58171299303943e-09	2.33739408120648e-07
CG32448	56.0815532358956	-9.04522346131242	1.55522440921929	-5.81602462493053	6.02635925882707e-09	8.28708097522873e-07
CG32640	19.2876226967022	4.89077926765893	1.54109370926443	3.1735768164243	0.00150573051724777	0.0294048083851483
CG32695	32.2675883053057	3.16283703678147	0.821135845899169	3.85178293284477	0.000117260944595777	0.00411702344837868
ppk8	21.0386448706575	4.63958115459629	1.33046571550107	3.48718580309223	0.000488132105526664	0.0132410848679986
CG33057	141.053304973616	2.31734335555602	0.6135917462467	3.77668599639916	0.000158928887521947	0.00528038562199595
CG33281	13.7119463816486	-7.15161273992534	2.0638940087194	-3.46510659448193	0.000530021355208186	0.0135951850723219
CG33296	1109.10727649906	-2.90782914716624	0.30116578262135	-9.65524410461393	4.67045622839767e-22	4.20383519248776e-19
Vkor	26.6753739561912	-2.83282597004765	0.874539868572422	-3.23921878446992	0.00119857595311879	0.0255206462619981
CG33926	14.2498253964814	8.0514603174375	1.90016241361959	4.23724848977535	2.26275665951401e-05	0.00108755114979846
CG40191	492.48527488486	-3.6805146051661	0.450982536940965	-8.16110226824125	3.31980930886927e-16	1.31477727868459e-13
GstE8	7.97835376357589	6.10088069273222	1.9084545229963	3.19676503643051	0.00138978084014547	0.0280248881838704
GstE7	88.3649161407816	-2.5408447616118	0.699253184109928	-3.63365490404741	0.000279434553996799	0.0082097374454668
GstE6	260.671124918608	-2.00460472921732	0.399558174344368	-5.0170534804016	5.24699655770371e-07	4.4025858404936e-05
GstE3	587.770017116678	-2.46173140906163	0.464056773451603	-5.30480654500858	1.12792549774916e-07	1.17553582665415e-05
CheB42c	254.701960190902	-3.32479545192669	0.738210281718974	-4.50385958345726	6.67303065989904e-06	0.000386372377565265
CG34220	52.3432376051156	4.18380558780669	0.852534177214234	4.90749309485494	9.22479021411858e-07	7.08020526434016e-05
mbm	21.8591639979404	-5.77201032922404	1.77477094508129	-3.25225649271584	0.00114492652338644	0.0246969880349656
CG2016	30.7496954709042	3.87513447140937	1.27813639436409	3.03186302220691	0.00243049469642672	0.041490220671243
DNApol-alpha180	12.9720141145533	7.39614951551249	2.03445457416419	3.63544588777609	0.000277500240839519	0.00820158174493158
RhoGAP102A	117.449466979464	2.6245179146272	0.548158171949433	4.78788431684516	1.68548753710903e-06	0.00012270597135968
CG42331	36.4285967165186	-7.41311923609754	2.01064433548846	-3.68693712023247	0.000226969411221834	0.0070667425802119
Rcd7	69.6536512928557	-2.02140117781514	0.584582294002739	-3.45785563222287	0.000544493075499627	0.0138943967539222
CG30283	13.2365237699018	7.92230424487768	1.76716083392185	4.48306916541135	7.35770682609609e-06	0.000416278030201013
dl	98.9482616167046	2.33262419282389	0.681987964355326	3.42033043798491	0.000625451129523051	0.0156378576601205
Pdfr	94.399815807239	2.51687764853747	0.431512145585695	5.83269248452159	5.45400303750139e-09	7.71429772490018e-07
CG42566	18.4421011343631	-3.99066559607078	1.19957714976313	-3.32672691944722	0.000878724412936836	0.0204231230340085
l(2)34Fc	24.5223606984244	-6.04207763714196	1.7815885188706	-3.39139906501655	0.000695367707556653	0.0169995942531319
CG42807	85.0710879984247	6.95951734438541	1.37491923392346	5.06176448235855	4.15393975748181e-07	3.71614617184583e-05
CG42867	7.2802120411938	-6.55107848246388	2.01413946717085	-3.25254461731283	0.001143766376051	0.0246969880349656
ver	27.1774428176125	-3.48253980546089	0.881301616653017	-3.9515867662728	7.76347141517136e-05	0.00299090001873975
mtsh	83.8031055522847	-3.57253686496291	0.704740851161782	-5.0692915829606	3.9929911173976e-07	3.66061157901423e-05
CG43133	63.6442609710393	6.17089941206095	0.857072751075143	7.19997153604516	6.02251305357683e-13	1.6563583817629e-10
vret	20.7543282891578	6.79275030075346	1.52806145582728	4.44533842199162	8.77536153545071e-06	0.000482693636458319
asRNA:CR43426	37.2494595615487	5.69831664058465	1.51710367963717	3.75604958123063	0.000172616510042573	0.00562196074319577
lncRNA:CR43432	55.0645911135453	4.73174317054587	0.907630781900104	5.21329076195507	1.85519762911681e-07	1.83683117258855e-05
asRNA:CR43767	55.4366202125189	-6.34047644735949	1.61617437471359	-3.92313883115682	8.74027515997607e-05	0.00326556469278955
asRNA:CR43964	9.93391069569119	7.19132202598213	1.75316616760278	4.10190554601866	4.09761550707354e-05	0.00177163716749062
Pburs	22.3133457246678	-6.84637795508544	2.22163713806512	-3.08168144913536	0.00205834983217234	0.0367202192582673
asRNA:CR44054	76.3957684658206	-2.0205882200166	0.628609164800914	-3.2143791932409	0.00130726910860818	0.027060577534895
Irk1	475.741099683169	2.18435953916714	0.563800007801448	3.87435173632775	0.000106908907155686	0.00382880761900504
lncRNA:CR44766	19.3132317284598	-4.08062530507652	1.17479908748733	-3.47346652592674	0.00051378144718402	0.0134577820054838
Ote	13.5031180264553	6.36712948042692	1.63706497676401	3.88935660514393	0.000100510335820134	0.0036857512405746
CG45084	11.2886480658246	7.7156012876292	2.10434917372741	3.66650239606512	0.000245890616156911	0.0074909630479064
CG45095	37.7136997190543	-4.0220070993271	1.06611187098692	-3.77259386072105	0.000161559158512521	0.0053498235064631
asRNA:CR45171	7.53911785109242	-6.38432169222447	2.11641983161386	-3.01656674959248	0.00255654923749521	0.042470459732282
asRNA:CR45190	69.437856894321	-2.61891893776609	0.754604529166102	-3.4705847056871	0.000519326515469471	0.0135311890254295
asRNA:CR45281	45.7639644702297	2.42650010716057	0.736797580249578	3.29330629226366	0.000990165438631777	0.0223317266694607
asRNA:CR45366	20.1506593788212	-6.77620987087274	1.73266409924448	-3.91086181899161	9.19673786412858e-05	0.00341037084616993
AOX1	236.815721016283	-9.84772610498127	1.48193277283162	-6.64519085178515	3.02824428656734e-11	5.99652933626065e-09
pre-mod(mdg4)-AA	22.54671530143	-6.73646930911106	1.99151474377488	-3.38258570777248	0.00071806867503898	0.0173828800771661
lncRNA:CR34335	200.844328491523	-6.7286677552787	1.55508147474779	-4.32689081861127	1.51228874876758e-05	0.000771812933069472
AsnS	291.760893016768	2.00111844804848	0.449006759131463	4.45676686898734	8.32050032108261e-06	0.000462816144264263
AdamTS-A	57.6171954882839	2.1156173020498	0.607068815469753	3.48497114023675	0.000492190124157157	0.0133146842056831
CG46448	121.564413091926	-2.42439413512595	0.550751483283551	-4.40197477212743	1.07270032305644e-05	0.00057409761613956
