## Supplementary material for "Molecular Basis of Behavioral Diversity in a Sibling Species Trio": Dataset S14

mau_sim_OL	sim_mel_OL	mau_mel_VNC	sim_mel_CB	mau_sim_CB	sim_mel_VNC	mau_sim_VNC	mau_mel_CB	mau_mel_OL
abo	Act88F	Act88F	Act79B	CycB	Act57B	Ama	Act79B	abo
amd	aurA	Ama	Arr2	Cyp6a2	Act87E	aurA	Ama	Act88F
aurA	b	bib	aurA	dsh	Mps1	BicC	aub	amd
Cyp6a2	CycA	cv	ck	Got1	aurA	CycB	btd	c(3)G
dsh	Cyt-b5-r	ea	dsh	GstD1	b	dsh	cv	Cyt-b5-r
Got1	dpp	Fcp3C	ea	Hn	CycA	ea	Cyp6a2	Cyp6a2
GstD1	dsh	Got1	Fbp2	ImpL1	CycB	Got1	eyg	Dr
Hsp23	ea	GstD1	Hsp22	l(1)sc	Cyp6a2	GstD1	Got1	Got1
CG4456	Gal	Ldh	CG4456	Mlc1	dsh	DNApol-theta	GstD1	GstD1
ImpL1	grn	twe	Lsp2	mus301	ea	osk	Hsp22	Hsp27
ninaE	ImpL1	nod	DNApol-theta	phr	Fcp3C	trk	ImpL1	sti
Rh3	kar	osk	ninaA	Rh3	fj	CycC	Ldh	Lsp1beta
mdy	Pgant35A	phr	ninaD	Gr5a	Hsc70-1	yl	Lsp2	Lsp1gamma
GstD3	Lsp1beta	r	peb	alphaTub85E	mus301	GstD3	lz	phr
msn	Lsp1gamma	Btk29A	Ppn	Tm2	DNApol-theta	CG10939	mus301	r
Alg3	Lsp2	tld	Prm	up	Prm	msn	ninaD	Rh2
Acp36DE	MtnA	betaTub85D	r	Klp61F	r	Alg3	peb	spn-A
fzo	r	ptc	ry	aos	Btk29A	CG4038	phr	spz
Klp3A	Rh3	RpS14b	spz	GluRIIA	tld	Hsp70Bc	Ppn	Btk29A
DNApol-alpha50	Rh4	LysX	Gr5a	piwi	trk	Ptth	Prm	thr
Hsp70Bc	spz	yl	alphaTub85E	sv	tsl	Cp7Fa	r	Egfr
Rh5	Btk29A	His3.3B	betaTub85D	Ets98B	betaTub85D	Cp7Fb	ry	trp
Cp7Fa	alphaTub85E	piwi	ptc	Crys	Dhfr	Cyp4ae1	spz	betaTub85D
Ag5r	betaTub85D	GstD3	Klp61F	GstD2	Gbeta76C	alpha-Est6	tld	ptc
AhcyL2	ptc	RpS15Aa	aos	GstD3	His3.3B	nompC	Gr5a	Zw
Cyp6a17	Zw	Cdc42	His3.3B	msn	piwi	CG2187	betaTub85D	Dhfr
Faa	Dhfr	Akt1	sv	Obp69a	sv	Jon25Bi	unc	RpS14b
Alp4	RpS14b	Hsp70Ba	trpl	Pdh	GstD2	Clk	GluRIIA	GluRIIA
T3dh	Cys	Hsp70Bc	Cyp4d1	rost	RpS15Aa	Flo1	His3.3B	Cys
Mcm5	His3.3B	mt:lrRNA	GstD2	CG4038	Cdc42	5-Sep	piwi	His3.3B
Rh6	trpl	Cyp6a9	dpn	Hsp70Ba	Akt1	Pop1	PCNA	trpl
Mcm7	Ets21C	Cyp4p1	RpS15Aa	Hsp70Bc	CG10939	Ugt49B1	Ets98B	bt
Orc4	dpn	Orc5	Galphaf	Idgf6	msn	RpS10a	Crys	DNApol-alpha73
Flo1	RpS15Aa	alpha-Est6	Cdc42	Cp7Fa	Alg3	CAH2	bt	GstD2
Amnionless	Galphaf	Rab10	Akt1	Cp7Fb	fzo	CG17834	Cyp4d1	GstD3
KP78b	Gel	mael	HLH4C	alpha-Est2	RnrS	Vajk3	GstD3	RpS15Aa
KP78a	Cdc42	nompB	fzo	alpha-Est3	rost	NimB5	dpn	Galphaf
CG5707	Akt1	sktl	Pdh	alpha-Est6	CG4038	Tsp42Ed	RpS15Aa	dap
fat-spondin	CycE	mth	CG4038	Cyp6a17	AttA	CR18166	Galphaf	Akt1
XRCC1	Obp19d	dtr	AttA	Faa	Hsp70Ba	CG5062	Cdc42	CycE
Ugt49B1	can	Orc4	Hsp70Ba	Flo1	Ptth	CG6041	Akt1	a10
fz3	Klp3A	trr	Odc1	CkIIalpha-i3	TpnC41C	CG15892	dmGlut	fzo
CAH2	DNApol-alpha50	CG2712	mt:ND2	CG17707	mt:ND2	CG3823	Obp69a	Ret
jbug	Ret	CG3719	mt:lrRNA	CG5707	Cyp6a9	CG8300	rost	Hsp70Bc
mthl3	Odc1	CG4101	Cyp6a9	Ugt49B1	Elal	CG15343	Hsp70Ba	Odc1
Spn42Dd	mt:lrRNA	CkIIalpha-i3	Sr-CI	RpS10a	nonA-l	CG1468	Hsp70Bc	mt:lrRNA
Tsp42Ed	Cyp6a9	CG17707	tilB	CAH2	spel1	CG9689	Odc1	Cyp6a9
CR18166	Spat	RhoGAP1A	Cp7Fa	Tsp42Ed	Rab10	CG2111	mt:lrRNA	Spat
CG5062	mia	KP78b	Cp7Fb	CR18166	dpa	CG9360	Cyp6a9	Sr-CI
mldr	tilB	KP78a	AhcyL2	boil	mael	Cyp28c1	Dhc36C	cher
CG15892	Ahcy	5-Sep	Cyp4p1	CG5062	nompC	CG5321	Sr-CI	tilB
Dok	Cp7Fa	Or43b	Cyp9b2	CG15892	sktl	CG9522	tilB	Acp1
Corp	Mlp84B	CG13358	Try29F	CG2233	CG2187	CG4239	Cp7Fb	Orc5
CG15343	AhcyL2	Ugt36E1	nonA-l	CG15343	mira	CG5613	Cyp4p1	alpha-Est6
CG1468	Cyp9b2	Ugt49B1	alpha-Est1	CG1468	mth	RhoGAP16F	Cyp9b2	alpha-Est7
RabX2	Try29F	spd-2	alpha-Est7	CG9689	Clk	Elys	Orc5	CycB3
CG2111	nonA-l	CG4757	p38a	CG2111	dtr	CG3294	alpha-Est2	Ugt36A1
CG1572	alpha-Est7	CG8740	Rab10	CG1561	Orc4	CG15629	alpha-Est6	Rab10
CG1561	Ugt36A1	CG14787	dpa	CG9360	Lip1	Nepl3	alpha-Est7	dpa
CG11068	Rab10	CAH2	mael	CG1673	CG14814	Cyp28d2	CycB3	Alp4
CG1461	dpa	isopeptidase-T-3	Ser7	CG11068	trr	Cyp28d1	Rab10	Pitslre
CG13404	mael	Mst33A	mth	CG11674	Cyp4d14	CG12512	Drip	sktl
CG5321	sktl	Sec71	Clk	CG13404	Flo1	CG11034	dpa	lncRNA:roX1
CG9522	T3dh	sut2	dtr	CG5321	CG4101	COX5B	grim	stet
Pis	Mcm5	CG18508	Orc4	CG9522	CkIIalpha-i3	CG17855	Faa	Rx
CG8565	lncRNA:roX1	CG31817	edl	Pis	ZnT41F	Spn31A	Pitslre	Mcm7
CG15914	stet	NimB5	CG14814	CG8565	KP78b	CG13137	Ser7	Ptx1
CG4239	dtr	Or49b	trr	CG4239	KP78a	LManI	Tsf1	mth
Pvf1	Orc4	CR18166	Or2a	CG5613	SkpB	CG16743	mth	dtr
CG14223	teq	CG14778	CG3630	CG6023	5-Sep	CG17036	dtr	Orc4
Cbs	CG14814	boil	Mct1	Pvf1	Or43b	CG9302	Orc4	trr
whe	trr	CG5062	rasp	Elys	Pop1	kon	CG14814	CG3630
CG12446	CG3630	SPR	Flo1	CG12446	Tehao	Irk3	trr	Cyp4d14
CG13694	Mct1	CG11700	PIP82	Iris	CG13358	CG10947	CG3630	CG2712
insv	Flo1	CG15892	CG4101	Elba2	Ugt36E1	Cyp6w1	CG4101	CG3719
Elba2	kin17	CG3918	CG13360	daw	fz4	Spn42Dc	CkIIalpha-i3	CG2680
Pif1	CG2680	CG14441	Roc1a	CG9664	ana2	Tsp42En	ZnT41F	CG4101
Nepl3	CG2681	CG12112	CkIIalpha-i3	IFT57	CG4757	Tsp42Ep	CG17707	AkhR
Cyp28d2	PHDP	CG6999	Timp	CG15436	CG8740	udd	RhoGAP1A	Roc1a
Cyp28d1	CG4101	Obp8a	KP78b	Nepl3	obst-B	Obp44a	KP78b	CkIIalpha-i3
CG12512	Roc1a	CG15368	KP78a	Cyp28d2	CG14787	CG14757	KP78a	RhoGAP1A
COX5B	CkIIalpha-i3	CG17440	Gasp	Cyp28d1	CAH2	dila	Gasp	KP78b
CG15818	Amnionless	CG1468	SkpB	TpnC25D	kirre	hebe	Traf4	KP78a
Acbp1	Timp	CG9689	antdh	CG12512	isopeptidase-T-3	Lsm11	Tom	SkpB
CG8086	Mipp2	CG9691	5-Sep	rau	CG17834	Sting	5-Sep	Rok
CG9289	KP78b	CG2962	Or43b	Nepl4	Mst33A	CG12896	Or43b	5-Sep
CG5381	KP78a	Psf3	CG5707	COX5B	CG2930	CG13203	CG5707	CG5707
CG16743	Rok	CG2111	CG13358	Tsp	CG4793	CG18278	Rad1	Rad1
CG16965	antdh	feo	Ugt36E1	Nha1	CG18478	mars	CG13358	CG13358
CG16826	5-Sep	CG1737	Inx7	CG15818	Vajk3	CG6484	Ugt36E1	Ugt36E1
CG9302	fat-spondin	CG15725	RpS10a	CG7102	sut2	GstE1	Ugt49B1	Ugt49B1
CG12288	Ugt36E1	CG12717	Tps1	Spn28Dc	CG18508	CG15093	Inx7	Inx7
CG6870	Inx7	CG4661	CG8740	Acbp1	CG31817	Panx	spd-2	bgm
Irk3	fz3	Rbp1-like	CG14787	CG17855	Or49b	eEFSec	Tps1	spd-2
CG10623	CG8740	CG12177	CAH2	CG5381	Tsp42Ed	CG11475	CG8740	CG8740
CG10730	blot	CG5321	kirre	CG16743	CR18166	CG4250	CG14787	obst-B
CG10947	CG14787	CG9065	isopeptidase-T-3	CG14921	CG14778	CG9812	isopeptidase-T-3	CG14787
CG17486	CAH2	Pis	Mst33A	CG16965	CG6041	ppk29	Sec71	isopeptidase-T-3
SmydA-5	kirre	CG8565	CG4793	CG5050	CG11700	CG13563	sut2	Mst33A
CG1360	isopeptidase-T-3	Or13a	sut2	Irk3	CG3823	CG6845	Sur	CG2930
CG2915	Mst33A	CG9902	prc	CG17343	CG14440	wac	CG18508	Sec71
sand	RfC38	CG9723	Sur	CG10947	CG14441	CG3402	NimB5	sut4
Obp44a	CG6362	CG5613	CG18508	CG9331	CG14439	CG10359	CG16853	RfC38
CG14757	CG18508	CG8568	CG18063	Tsp42Eg	CG15332	Dnah3	Or49b	CG6362
CG13749	jhamt	CG12992	CG31817	Gpo2	CG15343	Gdap1	Hml	CG18508
Lsm11	CG18063	RhoGAP16F	CG16853	udd	CG12112	Tektin-C	CG13373	jhamt
Prip	CG15279	Tyler	Or49b	Obp44a	CG6999	CG18417	CR18275	CG18063
Sobp	Spn42Dd	CG14223	Hml	Sting	CG17440	CG7194	CR18166	CG13373
exp	nerfin-1	CG14234	Tsp42Ed	Prip	CG1468	CG6931	CG11381	CR18275
Hen1	Hml	Nep3	CR18275	Tret1-2	CG9689	CG11279	CG14778	CR18166
CG18278	Tsp42Ed	CG9572	CG18273	CG8407	feo	CG5589	CG7024	CG14778
CG6357	CG13373	CG1812	CR18166	CG6701	CG1737	CG7408	boil	boil
Cyp6a23	CR18275	CG1324	CG11381	Ctf4	CG15725	Tsp74F	CG6041	CG6041
jtb	CR18166	CG1722	CG5062	Cpr51A	CG12717	CG4306	CG5966	CG11700
mthl4	CG14778	CG14621	AdamTS-B	Cyp6a23	CG4404	arx	CG11700	CG15892
BomBc2	boil	CG14615	CG6041	jtb	GstT4	CG6836	CG15892	CG14441
GstE1	CG6041	CG17600	CG5966	CG4927	CG10996	CG9451	CG14440	CR4575
List	CG11700	Cyp309a1	CG11700	CG6426	CG9065	Cyp305a1	CG14441	CG15332
CG15093	CG14440	insv	CG14440	CG6484	Pis	CG14185	CG15333	CG2233
Jheh2	CG14441	CG17224	CG14441	CG5756	Or13a	CG7458	CG2233	CG2120
CG9416	CR4575	CG15414	mahe	GstE1	CG4239	CG11425	CG15347	CG12112
Oseg6	mahe	Spindly	CG15343	CG8654	CG9902	CG12581	CG12112	CG6999
Cpr56F	CG15332	CG3407	CG6999	CG11200	CG13012	CR18228	CG6999	CG17440
eEFSec	CG15343	CG15629	Obp8a	Cht9	CG5162	CG9684	Obp8a	CG1468
CG11475	CG12112	Jon25Bii	CG17440	eEFSec	CG8568	CG9492	CG15368	CG2962
CG10344	CG1789	Nepl3	CG1468	CG11475	CG7135	CG14695	CG17440	Psf3
CG4250	CG6999	Cyp28d2	CG9689	CG4250	CG6023	CG6908	CG1468	PPP4R2r
nahoda	CG17440	Cyp28d1	CG1737	CG6845	CG6106	Fer3	CG9691	CG2111
CG6845	CG1468	CG7742	CG15221	Vdup1	CG6470	CG12224	CG2962	CG1737
wac	CG9689	Cyp4ac3	CG1806	wac	Elys	CG3397	Psf3	CG1572
CG17129	Psf3	CG12512	regucalcin	CG11815	CG14234	DCAF12	CG2111	CG1806
cep290	CG1737	CG11034	CG12717	CG8960	CG12702	CG12256	CG17333	Cyp311a1
CG12105	CG1561	rau	CG4404	Oseg2	Nep3	CG8066	CG1737	CG1924
Or63a	CG1924	CG9498	CG15719	Or63a	CG9572	BigH1	CG9360	Cpr11A
CG14961	CG12717	CG13794	CG4332	CG14984	obst-A	RpS5b	Cyp311a1	CG15725
CG1136	CG12715	Sirup	CG10996	mthl2	RhoGAP19D	CG5404	Cpr11A	CG12717
CG4669	CG10996	Spn28Dc	CG11674	CG7409	CG1812	CG14879	CG12717	CG4661
CG10469	CG9512	baf	CG9065	CG7194	CG1324	CG7675	CG4661	CG15719
Best2	CG9065	CG8353	CG9123	PGRP-LF	CG1722	CG10864	CG15719	CG12177
CG7194	CG9123	CG17855	CG7860	CG6761	CG14621	CG5835	CG1673	CG10996
Gr66a	Pis	CG4594	Pis	CG6409	CG14615	CG11779	CG12177	CG11068
CG3437	Or13a	CG5096	Or13a	CG6931	Cp110	CG5023	CG10996	CG1461
CG6931	CG4239	LManI	CG4239	Cpr72Ec	CG17600	CG15923	CG11068	CG5321
CG10663	CG9902	atilla	CG9902	CG4842	CG4213	CG4000	CG5321	CG9522
CG10738	CG9723	CG17036	CG13012	Cpr73D	Saf6	rdhB	CG9522	CG9512
CG13458	CG13012	CG17928	CG9676	CG7707	CG13949	Cyp6d4	CG12398	CG9065
CG4842	CG9609	CG8665	ppk28	CG12229	Iris	CG17119	CG9065	CG9123
CG12229	CG8568	Cyp6w1	CG12992	CG6034	Cyp309a1	CG10184	CG9123	Pis
CG4306	CG12992	CG15909	RhoGAP16F	CG7408	CG17224	GILT2	CG7860	CG8565
CNPYb	CG6470	CG9436	CG6023	CG4306	Spindly	DZIP1	Pis	CG15914
CG14185	CG6481	CR12842	CG6106	CG6836	CG3294	CG11786	CG8565	Or13a
CG5078	Obp18a	Tsp42Ek	CG6481	CG7298	TpnC25D	CG11891	Or13a	CG9902
CG3634	Elys	Tsp42Ep	Obp18a	CG7290	Cyp4ac3	CG13658	CG9902	CG9723
CR7448	CG14234	CG1850	CG14195	CG7458	CG9497	CG4730	CG13012	CG13012
CG11425	Nep3	CG2065	Tyler	CG17387	TTLL3B	wat	ppk28	CG9609
CG11109	CG9572	udd	Elys	CG1124	uif	CG15536	Rcp	Rcp
Rev7	CG1314	Obp44a	CG14223	Rev7	Pvf2	Kif3C	CG12992	CG8568
CG10979	CG15449	CG14757	CG14234	CG2336	CG13794	CG12567	RhoGAP16F	CG12992
CG1208	CG1722	Cyp6a13	THADA	CR18228	CG7203	CG17691	CG6106	RhoGAP16F
CG14609	whe	CG13749	Nep3	CG7352	Sirup	Ugt317A1	Pvf1	CG6481
CG2767	CG14621	Ance-4	CG1631	CG9684	Acbp1	cana	Obp18a	Pvf1
CG7800	CG14615	Alp6	CG15459	Cyp313b1	CG8419	GNBP2	Tyler	CG7889
CR18228	CG17600	Sting	CG1812	Ada	CG8360	CG11638	CG14223	Naa20A
CG9684	Ir21a	Tret1-2	CG1503	CG9458	Sgp	CG5254	CG14234	CG14223
Ada	CG11374	Ir48c	CG1722	CG4570	Spn31A	CG13177	CG12702	CG14234
CG5359	Saf6	Sobp	CG14621	CG14695	CG13135	CG8012	THADA	Nep3
CG4570	Iris	CG18343	CG14615	CG17187	CG4839	yuri	Nep3	CG15450
CG14695	CG5001	CG8785	Cp110	CG17721	CG13137	niki	CG15459	CG1314
scpr-C	insv	CG18278	CG17600	scpr-B	CG5096	CG30345	CG1812	CG15449
CG17187	CG17219	mRpS16	CG11374	CG12224	atilla	CG30382	CG1314	CG1722
scpr-B	Pif1	CG8468	CG4259	CG3397	CG9377	CG30495	CG1503	CG14621
CG3397	Spindly	tej	Spindly	DCAF12	Vajk2	CR31032	CG1722	CG14615
DCAF12	CG3294	Cpr51A	Ir25a	CG12256	CG17928	modSP	CG14621	CG17600
CG4860	snsl	Cyp6a23	Cyp4ac3	CG17207	Irk3	CG31288	CG14615	CG13694
CG11668	Cyp4ac3	Cyp6a20	CG9498	CG7966	CG10947	HEATR2	CG17600	CG11835
CG7966	CG14020	Cyp6a21	COX5BL	CG8066	CG8665	CG31370	CG12446	CG5001
RpS5b	rau	tun	Nha1	RpS5b	Cyp6w1	NKCC	CG13694	CG5397
AOX3	CG5171	krimp	CG15818	CG3984	CG15909	CG31626	CG11835	nis
CG5404	CG7203	swi2	CG13794	CG6125	Spn42Dc	CG31674	Iris	CG4259
Fbxl7	Sirup	Sardh	Sirup	CG5399	CR12842	CG31898	nis	insv
CG7702	Acbp1	BomBc1	Acbp1	CG5404	Tsp42Ek	CR31953	CG15382	Elba2
CG5835	CG8419	GstE11	CG13386	CG18213	Tsp42En	CG32163	insv	daw
CG11779	CG9289	mRpS28	CG9289	CG7208	Tsp42Eo	CG32191	Elba2	Spindly
CG3517	TbCMF46	CG15082	CG3769	CG14301	CG1850	CG32448	CG17224	CG15436
CG7342	Spn31A	Jheh2	Spn31A	Muc91C	CG1941	CG32640	CG9664	snsl
Cyp6d4	CG13135	Nnf1a	CG13135	CG5835	Cyp6a15Psi	CG32695	Spindly	Nepl3
Nepl14	CG16743	Ugt49C1	CG5731	CG11779	Cyp6a13	ppk8	IFT57	Cyp28d2
CG6660	CG16965	Panx	CG5096	CG3517	CG13749	CG33057	CG15436	Cyp28d1
CG17110	CG6785	Acox57D-p	CG16743	CG5023	Ance-4	CG33281	CG15629	Cyp4ac3
CG10184	CG14947	CG15674	CG16965	Fancm	Or45a	CG33296	Jon25Biii	CG14020
GILT2	CG5781	CG10307	atilla	CG6569	Alp6	Vkor	Nepl3	rau
CG11786	CG7110	CG4250	CG5781	CAH8	CG12896	CG33926	Cyp28d2	CG9498
CG11891	Vajk2	CG9861	CG17036	Cyp6d4	CG18343	CG40191	Cyp28d1	COX5BL
CG11892	CG17928	CG9812	CG15482	CG6985	CG13168	GstE8	Cyp4ac3	TTLL3A
CG13658	CG12288	CG13563	Ski6	CG13840	Nepl10	GstE7	rau	Nuf2
Lgr3	Irk3	CG3376	CG17928	CG6733	CG13325	GstE6	CG9498	Sirup
CAH9	CG10623	CG6845	CG5050	CG10184	mars	GstE3	Nepl4	Spn28Dc
Nepl18	CG15170	CG13877	Irk3	GILT2	Cpr50Cb	CheB42c	COX5BL	CG8086
Nepl19	fon	CG3402	CG15170	Kal1	tej	CG34220	Tsp	CG9289
CG11843	CG13082	cep290	fon	Trf4-2	Arc1	mbm	Nuf2	CG4594
Cad99C	CG10337	CG12502	CG10337	CG11836	Arc2	CG2016	CG7203	TbCMF46
yellow-h	CG10628	CG33791	CG13077	CG11891	Cpr51A	DNApol-alpha180	CG7102	CG13135
Kif3C	CG10947	CG15879	CG10680	CG13658	Cyp6a20	RhoGAP102A	Sirup	CG5731
ATbp	CG2617	yellow-g2	nesd	CG4582	Cyp6a21	CG42331	Spn28Dc	CG17108
CG12567	CG9270	CG12017	CG10947	CG4730	krimp	Rcd7	CG8353	CG6785
CG17691	CG8665	CG10359	CG8665	CG5039	jtb	CG30283	CG13386	CG14947
Ugt35E2	CG17486	mthl2	CG15909	CAH9	ste24b	dl	CG9289	Fam92
GNBP2	Cyp6w1	CG7376	CR12842	TTLL6B	CG6484	Pdfr	Tsp29Fb	kmg
GNBP1	tomboy40	Best2	Tsp42Ek	FipoQ	RhoGAP54D	CG42566	CG3769	CG16826
CG11638	CR12842	Mis12	CG2065	Cad99C	swi2	l(2)34Fc	CG17855	ChLD3
CG14625	Tsp42Ek	CG18417	CG1941	CG9717	BomBc1	CG42807	IP3K1	CG17928
CG11382	Tsp42En	HP4	udd	CG1638	GstE11	CG42867	CG4594	EMC5
ACXD	CG11125	Zasp66	Cyp6a15Psi	Kif3C	CG11906	ver	CG13135	CG15170
ACXC	CG1360	CG4461	Cyp6a13	ATbp	CG9416	mtsh	CG5731	Rab9
e(y)2b	CG1941	CG3552	CG13749	CG12567	CG10062	CG43133	CG5381	CG13082
CG8620	udd	CG6761	FANCI	Marf1	Obp56d	vret	CG5096	CG10337
Ir41a	Cyp6a13	CG6527	Or45a	CG17691	Mpcp1	asRNA:CR43426	atilla	nesd
CG14933	CG13749	CG10361	CG12923	klhl10	Nnf1a	lncRNA:CR43432	CG17036	CG2617
Tep3	FANCI	CG10222	Spn47C	lectin-46Cb	dgt3	asRNA:CR43767	kmg	CG9272
CG18789	Lsm11	Cep135	CG9084	cana	Cht9	asRNA:CR43964	CG17928	CG8665
Notum	Prx2540-1	Cpr72Ec	CG18343	GNBP2	Ugt49C1	Pburs	Nepl9	SmydA-5
Vajk4	CAH13	Gagr	Hen1	CG11638	CG10433	asRNA:CR44054	CG6870	Cyp6w1
CG31161	Prip	nxf2	CG8407	CG14629	CG4021	Irk1	CG15170	tomboy40
HEATR2	exp	CR18217	Nepl10	ACXD	CG4752	lncRNA:CR44766	fon	CR12842
CG31347	CG18343	CG13727	CG4716	CG11052	CG3085	Ote	CG10337	Tsp42Ek
CG31626	Hen1	U4-U6-60K	CG18324	e(y)2b	CG9861	CG45084	CG10680	Tsp42En
CG31636	dgt5	CG7408	tej	CG8012	CG2812	CG45095	CG8665	CG2065
CG31674	CG15870	Cyp12c1	Cpr51A	CG8620	ppk29	asRNA:CR45171	SmydA-5	CG1941
SoYb	CG4716	CG6836	Cyp6a20	CG17777	CG13563	asRNA:CR45190	Cyp6w1	MFS12
CG32026	CG10799	Est-Q	Cyp6a21	Nplp3	CG16896	asRNA:CR45281	CG15908	CG2915
CG32163	CG18324	CR7448	krimp	Uhg1	CG9380	asRNA:CR45366	CG15909	udd
CG32448	mRpS16	CG7130	CG4927	niki	CG6845	AOX1	CG9436	Obp44a
CG32512	tej	CG11438	swi2	CG30274	CG13877	pre-mod(mdg4)-AA	Tsp42Eg	CG14757
CG32645	Cpr51A	TwdlG	BomBc1	CG30382	CG13895	lncRNA:CR34335	CR12842	Cyp6a13
CG32655	Cyp6a20	CG9766	BomS1	CG30414	CG12502	AsnS	Tsp42Ek	Sting
CG32695	Cyp6a21	spartin	GstE11	CG30466	CG18170	AdamTS-A	Gpo2	CG12744
ppk8	CG8089	plh	Obp56h	alpha-Man-Ic	CG33791	CG46448	CG2065	CG12910
CG33057	CG8249	Rev7	CG13870	modSP	CG15879		MFS12	Prx2540-2
CG33267	krimp	CG10979	Lrt	HEATR2	CG15878		udd	Prx2540-1
CG33296	ste24b	CG1208	CG3216	CG31370	yellow-g2		Obp44a	Tret1-2
CG33310	RhoGAP54D	Osi3	dgt3	CG31436	Cht7		CG14757	Ir48c
ppk13	swi2	CG7800	Cht9	NKCC	CG12017		Cyp6a13	CG18343
Unc-89	Muc55B	CR18228	eEFSec	CG31626	PIG-C		CG13749	Hen1
CG33926	BomBc2	Srr	CG10433	CG31674	CG14961		FANCI	Cyp301a1
CG18003	GstE1	CG18542	pirk	Ir31a	frm		CG8008	CG15870
GstE6	CG5493	CG8526	CG10307	CG31898	Tektin-C		Sting	CG10799
CG34219	CG15093	CG14695	CG4021	CG32163	CG7376		Prx2540-2	CG18278
CG34220	CG15098	scpr-C	CG11475	CG32448	Mis12		Spn47C	link
inaF-A	CG9416	CG17721	CG4752	CG32655	CG10063		CG9084	CG18324
CG34396	Oseg6	CG6908	CG3085	CG32695	CG7409		Prip	tej
Mthfs	CG8908	DCAF12	CG13539	ppk8	CG7387		Tret1-2	Arc1
mol	CG13870	GstD9	CG13566	CG33057	CG7194		Sobp	Cyp6a23
prom	CG9344	CG11668	Fmo-1	CG33296	Zasp66		CG18343	Cyp6a20
RhoGAP102A	CG3216	CG11670	ppk29	CG33310	Slc45-1		Hen1	CG8249
inaF-B	CG10505	CG9925	CG13563	CG33465	CG4461		CG8501	krimp
Snmp1	Panx	CG8066	CG3376	CG33926	CG3552		Cpr49Ae	CG4945
Rcd7	eEFSec	BigH1	CG16896	osy	CG6761		Nepl10	mthl4
dl	CG10433	RpS5b	CG3770	CG40191	CG14174		CG15870	RhoGAP54D
Ect3	CG10307	CG6912	CG3829	GstE7	CG6527		CG4716	Muc55B
Pdfr	CG4021	CG5404	CG13877	GstE6	GlcAT-P		CG18324	GstE11
CG42556	CG10344	Acyp2	ttm2	GstE4	CG6071		tej	mRpS28
mei-38	CG4752	CG14907	CG13895	GstE3	CG11279		Arc1	CG5493
sro	CG3700	CG14329	cep290	CG34120	CG10222		Arc2	Jheh2
mtsh	ItgaPS5	CG7675	CG12502	CG34220	nxf2		Cyp6a23	Cpr56F
CG43133	CG13562	CG10864	tfc	psd	CR18217		Cyp6a20	CG11200
Klp54D	CG13563	Octalpha2R	msd5	stl	CG13727		CG8399	CG16739
lncRNA:CR43496	CG16896	CG6040	CG18170	mol	CG5577		krimp	CG13870
lncRNA:CR43654	CG13877	CG5835	CG33791	dUTPase	Tsp74F		CG6426	CG9344
BubR1	CG13895	CG11779	CG11815	Cht10	CG4306		ste24b	CG3216
asRNA:CR43730	CG12502	CG5316	CG11594	DNApol-alpha180	Cyp12c1		ND-51L1	dgt3
Send2	msd5	Xport-A	mthl2	Cap-G	CG9451		swi2	Acox57D-p
DNApol-epsilon255	CG18170	CG15695	Tektin-C	dl	Cpr76Bd		CG5756	CG10433
asRNA:CR43787	CG33791	CG5810	CG6610	Pdfr	CG14185		BomBc1	CG10307
Gr39a	CG14963	CG3301	Mis12	CG42564	CG6951		BomS1	CG11475
lncRNA:CR43958	CG14985	Cyp6d4	CG10063	CG42633	CG10581		GstE1	wdp
cv-d	CG11594	GILT2	CG8492	scra	Est-Q		GstE11	CG4250
lncRNA:CR44472	Mis12	SPE	CG7409	NimA	CR7448		mRpS28	CG3085
pre-mod(mdg4)-C	CG7194	CG13607	CG7194	sro	CG7130		Obp56h	ItgaPS5
pre-mod(mdg4)-K	GstO1	CG13609	CG13305	l(2)41Ab	CG11438		CG8654	CG13562
lncRNA:CR44901	Slc45-1	Cad96Cb	PGRP-LF	mtsh	CG11425		CG11200	CG13563
asRNA:CR45007	CG3437	CG11891	Cpr67B	CG43133	CG14459		CG13870	CG11406
NO66	CG6761	CG11892	CG3552	CG43163	CG12581		CG13436	CG16896
asRNA:CR45190	CG6527	CG11893	CG6761	vret	TwdlG		maf-S	CG6845
asRNA:CR45397	CG14153	CG5112	CG14174	asRNA:CR43426	CG9766		CG3216	CG13877
lncRNA:CR45473	CG6071	CG4730	CG6527	lncRNA:CR43432	spartin		dgt3	ttm2
AOX1	CG10361	IntS12	CG14153	CG43675	plh		Cht9	CG1231
lncRNA:CR45803	CG6931	wat	GlcAT-P	asRNA:CR43730	CG14669		CG10433	CG3402
asRNA:CR45895	CG11529	FipoQ	CG6071	Send2	CR10991		pirk	CG17129
lncRNA:CR46003	CG10663	CG15536	CG6931	asRNA:CR43787	Osi3		CG10307	CG13895
lncRNA:flam	CG11279	CG9717	CG11279	lncRNA:CR43821	CG7800		CG11475	cep290
asRNA:CR46045	CG17361	CG15547	CG13458	asRNA:CR44030	CG7352		nsr	CG12502
asRNA:CR46107	CG13458	CG1971	CG17032	lncRNA:CR44050	CG9684		CG4250	msd5
Gmer	Cep135	Kif3C	nxf2	Strn-Mlck	CG9492		CG13566	CG18170
lncRNA:CR34335	CG17032	CG12567	CR18217	asRNA:CR44205	CG18542		Fmo-1	CG33791
PPO1	nxf2	RpL38	CG6052	lncRNA:CR44396	CG8526		CG13563	CG12035
IMPPP	CR18217	primo-2	CG6034	pre-mod(mdg4)-P	sle		CG11406	Or63a
CG46317	CG4306	lectin-28C	CG4306	lncRNA:CR44901	scpr-C		CG3376	CG14963
tyn	Nufip	Ugt303A1	CG11619	asRNA:CR45133	CG17187		CG16896	CG14961
shps	CG11619	GNBP3	CG17145	asRNA:CR45190	CG17721		CG3770	CG13708
CG46426	CNPYb	GNBP2	CG10581	asRNA:CR45195	CG6723		Phk-3	CG4669
CG46435	Mtr3	CG11638	Est-Q	asRNA:CR45275	CG18547		CG3829	mthl2
Iyd	CG14185	CG5254	CR7448	asRNA:CR45366	CG12224		CG6845	Mis12
Gfat1	Ssk	CG11052	CG7458	AOX1	CG3397		CG13877	CG14834
CG46448	CG17145	e(y)2b	CG7130	lncRNA:CR45825	CG12256		ttm2	CG8560
CG46491	CG6951	CG17977	CG11438	28SrRNA-Psi:CR45851	GstD9		CG12502	CG7457
	BNIP3	CG8012	CG11109	asRNA:CR45895	CG17207		msd5	Snmp2
	Spc105R	CG15210	beta-Man	asRNA:CR45968	CG11670		CG18170	HP4
	CG10581	CG12659	TwdlG	lncRNA:CR46003	CG9286		CG33791	CG7194
	Est-Q	lncRNA:CR13130	CG9766	asRNA:CR46145	RpS5b		CG8960	Gr66a
	CR7448	Tep2	spartin	lncRNA:CR34335	CG6912		Oseg2	GstO1
	CG7130	CG18808	CG1124	wupA	CG3987		CG14963	Slc45-1
	CG11438	Arts	CG14669	CG46298	Mf		CG14966	CG6761
	CG11109	CR12628	CR10991	stw	Acyp2		CG14984	CG6527
	slif	Desat2	CG7900	Orc1	Fer2		RhoGEF64C	CG14142
	beta-Man	CG32444	CG7800	CG46427	CG8927		mthl2	CG6071
	TwdlG	FucTC	CG7352	CG46448	CG14907		Tektin-C	CG10361
	CG1092	Uhg1	CG9684	asRNA:CR46452	CG18213		Mis12	CG7768
	CG9766	asRNA:CR33945	Cks85A	lncRNA:CR46474	CG14329		CG10063	CG3919
	spartin	CR14033	CG11983		CG7131		CG8607	CG17029
	Rab23	GstT2	CG18542		CG7675		PGRP-SD	CG17028
	ELOVL	s-cup	CG12811		CG14301		CG8492	CG4842
	CG7800	CG30287	Cyp12e1		CG5316		CG7194	nxf2
	CG7352	CG30382	CG14695		CG5023		Gr66a	CR18217
	CG9684	CG30414	scpr-C		CG15923		Cpr67B	CG13024
	CG16734	CG30424	CG17187		CG4000		CG3552	qjt
	CG9396	CG30466	CG17721		CG17267		CG6761	CG5535
	CG18542	antr	CG12224		CG5810		CG6527	CG4306
	TAF1B	CG31029	CG3397		ETHR		CG14153	arx
	CG6293	CR31032	CG4860		CG3301		CG6409	CG6836
	sle	CG31115	CG12256		Fancm		CG6071	CG14075
	CG14687	CG31200	CG17207		Cyp6d4		CG10361	CG11619
	CG4570	modSP	CG9297		CG6972		CG6938	Aldh7A1
	scpr-C	CG31272	RpS5b		CG17119		CG17361	Ssk
	CG17187	CG31288	CG6912		CG6733		Cep135	CG17145
	CG17721	HEATR2	CG14864		CG4408		CG17032	Spc105R
	CG6723	Hsp70Bbb	Acyp2		CG13607		Cpr72Ec	CG10581
	CG3397	CG31360	CG10185		tnc		CG4842	CR7448
	CG4860	CG31370	Fer2		CG11786		nxf2	CG7130
	CG17207	CG31436	CG14903		CG11836		CR18217	CG11438
	CG14367	CG31495	CG18213		Cad96Cb		CG7707	CG11109
	Cht5	CG31528	CG14329		CG11892		CG7497	slif
	Npc2b	CG31538	hmw		CG13658		CG6836	TwdlG
	CG9649	NKCC	CG14301		CG11893		CG11619	CG9766
	Sdr	CG31673	CG7702		CG5112		ms(3)76Cc	CG1103
	CG6912	CG31674	CG7342		CG5107		CG7298	spartin
	CG3987	CG31683	Surf6		IntS12		CG7290	Rev7
	Mf	CG31687	Xport-A		Cpr97Ea		CG17145	CG2104
	Spn88Eb	CG31809	eIF3g2		Cpr97Eb		Spc105R	CG10979
	Acyp2	Qtzl	CG15923		FipoQ		CG10581	CG1208
	CG14877	Ada1-1	CG5810		Cpr100A		Est-Q	Fer1
	Fbxl7	Ada1-2	CG3301		CG1971		CR7448	CG14609
	Fer2	CG31898	Fancm		mav		CG7130	ELOVL
	CG14880	CR31953	CG6569		Kif3C		CG11438	CG7800
	Gyc89Da	CG31974	CAH8		CG11077		TwdlG	CR18228
	CG14329	CR32010	CG7054		ATbp		CG9766	Ada
	CG14301	CG32115	CCAP		RpL38		CG1103	CG9444
	CG7702	CG32163	CG6985		primo-2		spartin	CG18542
	CG7342	CG32191	CG13840		meso18E		Rev7	CG8526
	CG11407	hpRNA:CR32205	CG6660		lectin-28C		CG10979	CG4565
	CG17186	hpRNA:CR32207	CG4408		cana		CG17919	scpr-C
	CG15923	CG32280	CG10252		Ugt302K1		CG7800	CG17721
	Fancd2	CG32396	tbrd-1		Ugt303A1		CR18228	scpr-B
	CG5810	CG32448	CG5768		Ugt35C1		Cyp313b1	CG6908
	CG3301	mthl8	CG5789		Ugt37D1		CG18542	KLHL18
	Fancm	CG32581	CG11786		GNBP2		CG9458	DCAF12
	CG6569	CG32640	CG11836		CG11638		CG4570	NijC
	CG6656	CG32647	CG10514		Vha36-3		CG14695	CG11668
	Gld2	CG32686	CG13658		cid		scpr-C	PK2-R1
	CAH8	CG32695	CG11893		CG11052		CG17721	Cyp6d5
	CG13855	LPCAT	CG5112		e(y)2b		scpr-B	PK1-R
	Nepl14	CG32706	IntS12		CG13177		DCAF12	CG9649
	CG6660	Gem4b	TTLL6B		CG15210		CG6225	CG8066
	CG4408	CG32801	Nepl19		lncRNA:CR13130		CG11670	RpS5b
	CG10184	Sdic3	Obp99a		Tep2		CG9649	CG6912
	CG17786	CG32939	CG9717		Gr43a		CG8066	CG3987
	DZIP1	CG33057	Npc2g		Gr39b		RpS5b	Mf
	Trf4-2	CG33170	CG15547		CG18808		CG6912	AOX3
	CG11786	dpy	CG1638		Nplp3		CG3984	CG5399
	CG10514	VepD	CG1971		CR12628		CG3987	CG5404
	CG11892	CG33217	Kif3C		Chrac-16		CG5404	Acyp2
	CG13658	CR33221	CG11077		CG32444		Acyp2	CG8925
	Lgr3	CG33267	CG17167		FucTC		Fbxl7	CG14907
	CG4730	CG33281	ATbp		CHKov1		CG14907	CG14329
	IntS12	Sdic4	RpL38		Uhg1		Irc	CG7208
	Nepl18	CG33680	CG17490		yuri		CG7208	CG14301
	Nepl19	CG33914	lectin-28C		niki		CG14286	Cyp12a4
	FipoQ	CG33926	lectin-24Db		CG10650		CG5835	CG5835
	CG15547	ND-AGGG	cmet		asRNA:CR33945		CG11779	CG11779
	Ekar	CG40191	cana		CR14033		CG5316	CG11407
	Kif3C	CR40354	Ugt302K1		s-cup		CG7342	CG4335
	CG11077	lncRNA:CR40469	Ugt303A1		Rif1		CG5023	CG15923
	CG17167	hpRNA:CR33940	Ugt37D1		CG30091		CG15923	CG5810
	ATbp	GstE6	GNBP2		CG30105		Fancd2	CG3301
	CR40282	CheB42c	CG11638		CG30120		CG12278	Fancm
	RpL38	Uhg5	Vha36-3		CG30287		CG5810	CG6569
	lectin-46Cb	Uhg4	ACXD		Mal-A5		CG3301	CG6678
	lectin-28C	CG34200	CG11052		CG30424		Fancm	Gld2
	lectin-24Db	CG34220	e(y)2b		CG30466		CG5849	Cyp6d4
	cmet	CG34232	CG17777		CG30495		CG7069	CG17110
	cana	CG34251	lncRNA:CR13130		CG31029		Cyp6d4	CG10177
	Ugt303A1	CG34348	Tep2		CR31032		CG17111	CG10175
	Ugt37D1	CG34409	Tep1		CG31115		CG6738	GILT2
	Myo28B1	CG34423	CG18789		modSP		CG4408	CG17786
	GNBP3	CR40190	CG18808		CG31248		CG10175	Trf4-2
	GNBP1	iav	CR12628		HEATR2		GILT2	CG11889
	CG11638	stops	Desat2		CG31360		SPE	CG11891
	CG14625	mbm	CG32444		CG31436		CG10252	CG10514
	CG12470	gfzf	FucTC		CG31495		tbrd-1	CG13658
	Vha36-3	CG33521	CHKov1		CG31516		Kal1	CG11893
	boi	Cht10	Uhg1		CG31626		CG17786	CG4730
	ACXC	asRNA:CR42254	niki		CG31683		CG5768	CG4960
	CG11052	RhoGAP102A	CG10650		CG31687		CG11891	IntS12
	e(y)2b	CG42331	asRNA:CR33945		CG31809		CG10514	CG14253
	CG13315	CG42342	s-cup		CG31827		CG13658	CAH9
	lncRNA:CR13130	CG42376	CG30054		Qtzl		CG5112	CG14062
	CG17715	CG42392	CG30120		Ada1-1		CG4730	CG11841
	Tep3	Cap-G	CG30287		CG31921		CG5039	CG11843
	CG18789	lncRNA:CR42491	Mal-A5		CG31975		IntS12	CG14511
	CG18808	Snmp1	hubl		CG31997		CG14253	FipoQ
	CR12628	Xport-B	CG30424		CR32010		CG5639	Cad99C
	Chrac-16	CG30059	CG30466		Cpr66D		Nepl19	CG7824
	CG32444	CG30283	CR31032		CG32036		eIF4E6	CG15547
	Notum	asRNA:CR42547	CG31191		hpRNA:CR32205		CG11842	CG1638
	Ilp7	asl	CG31248		hpRNA:CR32207		FipoQ	CG1971
	FucTC	CG13377	CG31272		CG32396		CG7568	yellow-h
	CHKov1	CR42653	HEATR2		CG32457		Cad99C	Kif3C
	Uhg1	larp	CG31321		mthl8		CG15547	CG11077
	niki	CR42722	CG31326		CG32547		CG1638	CG17167
	CG10650	CG42764	CG31327		CG32581		CG1971	CG12567
	Obp83ef	pre-mod(mdg4)-AE	CG31436		CG32640		yellow-h	CG17508
	GstT2	CG42807	CG31528		CG32647		Kif3C	RpL38
	s-cup	CG42855	CG31612		CG32686		CG12567	CG17490
	Tmem18	l(2)41Ab	CG31626		CG32695		RpL38	primo-2
	CG30054	ver	CG31675		LPCAT		klhl10	lectin-46Cb
	CG30099	mtsh	CG31683		CG32706		retinin	lectin-28C
	CG30187	CG43133	CG31687		Gem4b		primo-2	lectin-24Db
	CG30203	CR43214	CG31769		ppk8		lectin-46Cb	cmet
	CG30281	CR43215	Qtzl		CG32801		lectin-28C	Ugt303A1
	CG30285	CG43222	Ada1-1		Sdic3		lectin-24Db	Ugt35E2
	CG30287	lute	Ada1-2		CG32939		cmet	Ugt35C1
	CG30357	lncRNA:CR43241	CG31898		dpy		Ugt302K1	Ugt37D1
	Mal-A5	lncRNA:CR43242	CG31913		CG33217		Ugt303A1	GNBP3
	CG30424	lncRNA:CR43266	CG31921		CR33221		Ugt37D1	GNBP2
	Tdc2	CG43341	CR31953		CG33310		GNBP3	CG11638
	CG30466	CR43361	Cda5		CG33465		GNBP2	CG11382
	CR31032	CG43366	CG31999		CG33468		CG11638	CG5254
	CG31115	bel	CR32010		Sdic4		Vha36-3	boi
	CG31248	asRNA:CR43425	CG32036		CG33680		Dlip2	CG11052
	CG31272	lncRNA:CR43432	CG32195		CG33774		CG11052	Spase12
	HEATR2	lncRNA:CR43459	hpRNA:CR32207		CG33914		e(y)2b	CG13551
	CG31326	lncRNA:CR43496	CG32396		ND-AGGG		CG8012	e(y)2b
	CG31347	asRNA:CR43629	CG32457		CR40354		CG8620	CG13315
	CG31391	Ada2a	CG32461		lncRNA:CR40469		CG15210	CG8620
	CG31436	lncRNA:CR43685	mthl8		hpRNA:CR33940		lncRNA:CR32658	CG15210
	CG31528	lncRNA:CR43695	CG32521		GstE8		lncRNA:CR13130	CG12659
	CG31683	CR43696	CG32581		GstE7		Tep2	lncRNA:CR13130
	CG31687	Cnx14D	CG32640		GstE3		Tep1	CG14933
	mthl15	asRNA:CR43767	CG32647		Kaz1-ORFB		Gr93a	Tep3
	SoYb	lncRNA:CR44023	CG32650		CheB42c		yellow-f	Tep2
	Qtzl	lncRNA:CR44024	CG32686		Uhg5		CG18808	Gr47b
	Ada1-1	asRNA:CR44027	CG32695		Uhg4		Arts	Cyp6t2Psi
	Ada1-2	asRNA:CR44029	LPCAT		CG34232		Nplp3	CG18808
	CG31913	asRNA:CR44031	CG32706		CG34251		CG18530	Arts
	CG31921	asRNA:CR44054	ppk8		CG34423		CR12628	CR12628
	CG31999	asRNA:CR44067	CG32801		CR40190		Desat2	CG30427
	CR32010	asRNA:CR44137	Sdic3		Orct2		CG32444	Ilp7
	S-Lap4	FDY	lncRNA:alphagamma-element:CR32865		UK114		Ilp6	FucTC
	CG32191	asRNA:CR44179	CG32939		stops		FucTC	Uhg1
	CG32195	lncRNA:CR44417	CG32982		amn		Gr64a	CG12880
	hpRNA:CR32207	CG44437	CG33127		sls		Uhg1	CG10650
	tut	asRNA:CR44704	CG33172		gfzf		CG10650	lncRNA:CR32385
	CG32396	asRNA:CR44897	CG33178		CG33521		asRNA:CR33945	GstT2
	CG32447	lncRNA:CR44901	VepD		dUTPase		GstT2	CG30054
	CG32457	asRNA:CR44960	CR33221		CG2016		CG30054	CG30099
	mthl8	lncRNA:CR44978	CG33267		CG42239		CG30105	Vajk4
	CG32521	asRNA:CR44998	CG33470		Cht10		CG30120	CG30120
	CG32581	asRNA:CR45007	Sdic4		asRNA:CR42254		CG30274	CG30187
	CG32640	asRNA:CR45009	CG33680		DNApol-alpha180		CG30285	CG30203
	CG32641	asRNA:CR43463	CG33914		Mlp60A		CG30287	CG30281
	CG32645	CG45084	ND-AGGG		CG42364		Mal-A5	CG30285
	CG32647	CG45095	CR40354		inaF-B		hubl	CG30287
	CG32650	asRNA:CR45137	lncRNA:CR40469		Uhg3		spaw	CG30324
	CG32686	asRNA:CR45142	hpRNA:CR33940		CG42486		swif	CG30424
	LPCAT	asRNA:CR45151	GstE9		lncRNA:CR42491		CG30382	CG30460
	CG32706	asRNA:CR45161	GstE3		CG42525		CG30414	CG30466
	CG32755	Snap24	Kaz1-ORFB		Rcd7		CG30424	CG30486
	Sdic3	lncRNA:CR45226	AlkB		Unc-115b		antr	antr
	CG32982	lncRNA:CR45312	CheB42c		CG30059		CR31032	CR31032
	P5CDh2	asRNA:CR45366	Uhg5		serp		ppk22	lncRNA:CR31044
	CG33217	lncRNA:CR45473	Uhg4		Pdfr		Gba1a	CG31161
	CR33221	lncRNA:CR45533	CG34120		conv		CG31161	CG31176
	Sdic4	asRNA:CR45600	dunk		CR42653		CG31191	CG31191
	ND-AGGG	asRNA:CR45683	CG34167		l(2)34Fc		CG31200	CG31220
	CR40354	lncRNA:CR45758	CG34232		CR42722		alpha-Man-Ic	CG31272
	lncRNA:CR40469	JYalpha	CG34251		CG42764		CG31272	CG31326
	hpRNA:CR33940	AOX1	CG34423		pre-mod(mdg4)-AE		CG31321	CG31391
	AlkB	lncRNA:CR45803	Mst77Y-16Psi		CG42807		CG31370	CG31436
	CheB42c	pre-rRNA:CR45845	CR40190		d		CG31436	CG31528
	att-ORFB	28SrRNA-Psi:CR45855	CR41509		l(2)41Ab		CG31493	NKCC
	Uhg5	pre-rRNA:CR45856	CG41520		CR42875		NKCC	CG31673
	Uhg4	28SrRNA-Psi:CR45862	gfzf		lncRNA:CR43148		CG31673	CG31674
	CG34178	lncRNA:CR45911	CG33521		CR43214		CG31674	CG31683
	CG34219	asRNA:CR45926	whip		CR43215		CG31675	CG31687
	CG34316	asRNA:CR45955	dUTPase		CG43222		CG31683	CG31776
	CG34382	lncRNA:CR45962	Cht10		lute		CG31687	Qtzl
	CG34386	pre-mod(mdg4)-AA	asRNA:CR42254		lncRNA:CR43241		CG31798	Ada1-1
	CG34396	asRNA:CR46045	DNApol-alpha180		lncRNA:CR43242		Qtzl	Ada1-2
	CG34423	lncRNA:CR46064	CG42266		asRNA:CR43259		Ada1-1	CG31898
	Mthfs	asRNA:CR46138	CG42331		lncRNA:CR43266		Ada1-2	Mst27D
	CR41243	lncRNA:CR34335	CG42364		HSPBAP1		CG31898	CG31921
	CR40190	betaGlu	CG42392		CG43341		CG31921	CG31955
	egg	lncRNA:CR46268	inaF-B		CR43361		CR31953	CG31974
	CG33521	CG46311	Uhg3		CG43366		CG31955	CR32010
	whip	RpS10b	lncRNA:CR42491		vret		Cda5	CG32036
	dUTPase	hpRNA:CR18854	Snmp1		bel		CG31974	CG32121
	asRNA:CR42254	hpRNA:CR46342	Xport-B		CG43402		CG31975	CG32152
	prom	shps	CG42524		asRNA:CR43425		CR32010	CG32163
	RhoGAP102A	naz	Rcd7		asRNA:CR43426		CG32036	CG32191
	CG42319	lncRNA:enrr	CG32454		asRNA:CR43480		CG32163	hpRNA:CR32207
	CG42331	CG46429	Ect3		lncRNA:CR43496		hpRNA:CR32205	Csas
	CG42364	FASN3	Pdfr		l(3)72Dr		hpRNA:CR32207	CG32280
	CG42392	Nplp2	CG42564		asRNA:CR43629		CG32280	tut
	CG42394	lncRNA:CR46450	CR42653		lncRNA:CR43653		S-Lap2	CG32396
	Uhg3	CG46460	NimA		Ada2a		CG32396	CG32447
	lncRNA:CR42491		nej		lncRNA:CR43685		CG32436	CG32448
	Snmp1		CR42722		Gen		CG32448	CG32457
	CG42523		CG42764		CR43696		CG32457	mthl8
	CG30059		pre-mod(mdg4)-AE		Cnx14D		mthl8	CG32581
	CG32454		CG42807		CG43755		CG32581	CG32640
	CG42534		l(2)41Ab		Send2		CG32640	CG32641
	Ect3		CR42875		asRNA:CR43767		CG32647	CG32645
	Pdfr		ana1		CG43845		CG32650	CG32647
	CG42568		bru2		asRNA:CR43944		CG32655	CG32650
	Ir76a		lncRNA:CR43148		asRNA:CR43959		CG32686	CG32668
	CR42653		CR43214		asRNA:CR43964		CG32695	CG32686
	NimA		CR43215		Mhc		LPCAT	CG32695
	CG42711		CG43222		CR44003		CG32706	LPCAT
	CR42722		lute		lncRNA:CR44022		Gem4b	CG32706
	SmD2		lncRNA:CR43241		lncRNA:CR44023		CG32797	Gem4b
	pre-mod(mdg4)-AE		lncRNA:CR43242		lncRNA:CR44024		CG32816	Sdic3
	CG42807		asRNA:CR43259		Pburs		Sdic3	CG33057
	f		lncRNA:CR43266		asRNA:CR44031		CG32939	CG33178
	l(2)41Ab		HSPBAP1		asRNA:CR44054		CG33057	CR33221
	CR42875		CR43361		asRNA:CR44067		CG33098	CG33267
	ana1		vret		lncRNA:CR44097		CG33178	CG33296
	lncRNA:CR43148		bel		asRNA:CR44137		VepD	CG33465
	Myc		asRNA:CR43425		FDY		CR33221	CG33470
	lncRNA:CR43199		asRNA:CR43426		lncRNA:CR44178		CG33267	CG33474
	CR43214		lncRNA:CR43461		yin		CG33290	CG33493
	CR43215		lncRNA:CR43496		lncRNA:CR44417		CG33465	Sdic4
	CG43222		asRNA:CR43629		Su(z)2		CG33470	Unc-89
	lute		lncRNA:CR43653		CG44437		CG33493	CG33914
	lncRNA:CR43241		Ada2a		lncRNA:CR44458		Sdic4	CG33926
	lncRNA:CR43242		CG43675		lncRNA:CR44608		Vkor	lncRNA:CR33963
	asRNA:CR43259		lncRNA:CR43685		asRNA:CR44704		CG33680	CG34015
	lncRNA:CR43266		lncRNA:CR43695		pre-mod(mdg4)-P		CG33914	CG40191
	HSPBAP1		Gen		asRNA:CR44897		CG33926	CR40354
	CR43361		asRNA:CR43730		asRNA:CR44960		CG33978	lncRNA:CR40469
	vret		Cnx14D		asRNA:CR44998		CG40191	CG18003
	bel		CG43755		asRNA:CR45009		CR40354	hpRNA:CR33940
	Nxf3		Send2		Ote		lncRNA:CR40469	GstE6
	lncRNA:CR43408		asRNA:CR43767		asRNA:CR43463		hpRNA:CR33940	Idgf5
	asRNA:CR43425		lncRNA:CR43837		fau		asRNA:CR31429	AlkB
	asRNA:CR43426		CG43850		CG45095		GstE6	CheB42c
	CG43428		CG43897		asRNA:CR45142		GstE4	att-ORFB
	lncRNA:CR43496		asRNA:CR43944		asRNA:CR45190		Kaz1-ORFB	Uhg5
	asRNA:CR43629		lncRNA:CR43951		Snap24		AlkB	Uhg4
	Ada2a		lncRNA:CR43958		asRNA:CR45281		CheB42c	CG34117
	CR43671		CG43968		Cenp-C		Uhg5	CG34178
	Rpb4		CG43980		asRNA:CR45485		Uhg4	CG34220
	lncRNA:CR43685		lncRNA:CR44023		lncRNA:CR45504		CG34220	Sws1
	lncRNA:CR43695		lncRNA:CR44024		asRNA:CR45520		CG34251	CG34316
	Gen		asRNA:CR44030		lncRNA:CR45533		Sws1	inaF-A
	asRNA:CR43730		asRNA:CR44031		asRNA:CR45600		CG34331	CG34382
	Dic61B		lncRNA:CR44050		JYalpha		CG34338	CG34409
	CG43755		asRNA:CR44054		asRNA:CR45778		CG34357	Lgr4
	Send2		asRNA:CR44067		lncRNA:CR45803		CG34423	Mst77Y-16Psi
	asRNA:CR43767		lncRNA:CR44097		asRNA:CR45812		Mst77Y-16Psi	CR41243
	CG43845		asRNA:CR44137		pre-rRNA:CR45845		CR40190	CR40190
	CG43850		FDY		28SrRNA-Psi:CR45855		CR40450	CR41504
	Hr4		cv-d		pre-rRNA:CR45856		CR41597	CR41509
	lncRNA:CR43951		lncRNA:CR44317		28SrRNA-Psi:CR45862		psd	CR41597
	lncRNA:CR43958		lncRNA:CR44347		asRNA:CR45926		mol	se
	Mhc		lncRNA:CR44396		asRNA:CR45943		egg	UK114
	CG43980		lncRNA:CR44417		asRNA:CR45955		mbm	mol
	asRNA:CR44018		lncRNA:CR44419		lncRNA:CR45962		CG41520	gfzf
	lncRNA:CR44023		Su(z)2		lncRNA:CR45982		gfzf	CG33521
	lncRNA:CR44024		CG44437		lncRNA:CR46003		CG33521	whip
	asRNA:CR44030		lncRNA:CR44458		asRNA:CR46029		whip	Cht10
	lncRNA:CR44050		lncRNA:CR44498		lncRNA:CR46035		Cht10	asRNA:CR42254
	asRNA:CR44067		lncRNA:CR44642		lncRNA:CR46064		CG42331	CG42264
	asRNA:CR44095		asRNA:CR44703		asRNA:CR46136		CG42364	CG42319
	asRNA:CR44137		lncRNA:CR44718		asRNA:CR46138		CG42366	CG42364
	FDY		lncRNA:CR44744		lncRNA:CR34335		CG42392	CG42392
	cv-d		pre-mod(mdg4)-P		mh		Cap-G	Uhg3
	lncRNA:CR44178		asRNA:CR44897		lncRNA:CR46258		lncRNA:CR42491	lncRNA:CR42491
	lncRNA:CR44317		asRNA:CR44960		lncRNA:CR46268		Snmp1	CG42523
	lncRNA:CR44347		lncRNA:CR44997		wupA		drd	CG30059
	lncRNA:CR44366		asRNA:CR44998		CG46311		CG30059	CG32454
	yin		lncRNA:CR45004		hpRNA:CR18854		asRNA:CR42547	Ir76a
	lncRNA:CR44417		Ote		hpRNA:CR46342		asl	MCPH1
	lncRNA:CR44419		asRNA:CR43463		shps		CR42653	APP-BP1
	CG44437		CG45095		naz		CG42711	hkb
	lncRNA:CR44458		asRNA:CR45133		lncRNA:enrr		CR42722	CG13377
	lncRNA:CR44642		asRNA:CR45134		CG46427		CG42764	CR42653
	asRNA:CR44704		asRNA:CR45142		CG46435		CG42807	CG42694
	lncRNA:CR44744		asRNA:CR45190		FASN3		sro	CR42722
	lncRNA:CR44834		asRNA:CR45195		Nplp2		l(2)41Ab	Cpn
	pre-mod(mdg4)-P		Snap24		lncRNA:CR46450		CR42875	pre-mod(mdg4)-AE
	pre-mod(mdg4)-B		lncRNA:CR45279		CG46460		CG43092	kdn
	asRNA:CR44998		lncRNA:CR45312		lncRNA:CR46488		mtsh	CG42807
	asRNA:CR45016		Cenp-C				CG43133	CG42855
	asRNA:CR43463		lncRNA:CR45473				lncRNA:CR43148	f
	CG45075		asRNA:CR45485				CR43214	sro
	CG45095		lncRNA:CR45504				CR43215	l(2)41Ab
	lncRNA:CR45102		lncRNA:CR45505				CG43222	CR42875
	NO66		asRNA:CR45520				lute	ana1
	asRNA:CR45142		lncRNA:CR45533				lncRNA:CR43241	mtsh
	asRNA:CR45161		asRNA:CR45600				lncRNA:CR43242	CG43133
	asRNA:CR45190		asRNA:CR45683				lncRNA:CR43266	lncRNA:CR43148
	asRNA:CR45195		JYalpha				lncRNA:cherub	lncRNA:CR43199
	Snap24		asRNA:CR45812				CR43361	CR43214
	lncRNA:CR45242		pre-rRNA:CR45845				bel	CR43215
	lncRNA:CR45279		28SrRNA-Psi:CR45851				Coop	CG43222
	asRNA:CR45397		28SrRNA-Psi:CR45855				Mrp4	lute
	lncRNA:CR45473		pre-rRNA:CR45856				asRNA:CR43425	lncRNA:CR43241
	asRNA:CR45479		28SrRNA-Psi:CR45862				asRNA:CR43426	lncRNA:CR43242
	lncRNA:CR45504		asRNA:CR45926				lncRNA:CR43432	asRNA:CR43259
	asRNA:CR45520		asRNA:CR45955				lncRNA:CR43461	lncRNA:CR43266
	lncRNA:CR45533		lncRNA:CR45962				lncRNA:CR43496	Klp54D
	asRNA:CR45600		asRNA:CR45968				asRNA:CR43629	CR43361
	lncRNA:CR45669		lncRNA:CR45982				lncRNA:CR43654	CG43366
	lncRNA:CR45679		lncRNA:CR45993				Ada2a	bel
	asRNA:CR45683		lncRNA:CR46003				CR43671	Nxf3
	asRNA:CR45686		asRNA:CR46005				lncRNA:CR43685	lncRNA:CR43408
	JYalpha		CG46025				lncRNA:CR43695	asRNA:CR43425
	lncRNA:CR45803		lncRNA:CR46064				CG34334	asRNA:CR43426
	asRNA:CR45812		asRNA:CR46136				Gen	lncRNA:CR43461
	pre-rRNA:CR45845		asRNA:CR46138				CR43696	lncRNA:CR43496
	28SrRNA-Psi:CR45855		asRNA:CR46145				Cnx14D	asRNA:CR43629
	pre-rRNA:CR45856		lncRNA:CR34335				Send2	lncRNA:CR43654
	28SrRNA-Psi:CR45859		lncRNA:CR46258				asRNA:CR43767	Ada2a
	28SrRNA-Psi:CR45862		lncRNA:CR46268				asRNA:CR43787	CR43671
	lncRNA:CR45911		SdicC				lncRNA:CR43837	lncRNA:CR43685
	lncRNA:CR45941		CG46298				CG43850	lncRNA:CR43695
	asRNA:CR45955		hpRNA:CR18854				CG43968	Gen
	lncRNA:CR45962		hpRNA:CR46342				CG43980	CR43696
	lncRNA:CR45982		lncRNA:CR46349				lncRNA:CR44023	BubR1
	lncRNA:CR46003		shps				lncRNA:CR44024	CG43755
	asRNA:CR46029		naz				asRNA:CR44027	asRNA:CR43767
	asRNA:CR46048		lncRNA:enrr				asRNA:CR44031	lncRNA:CR43803
	lncRNA:CR46064		CG46427				asRNA:CR44067	CG43845
	Gmer		Nplp2				lncRNA:CR44097	asRNA:CR43906
	lncRNA:CR34335		lncRNA:CR46450				CG4267	CG43919
	lncRNA:CR46268		asRNA:CR46452				asRNA:CR44137	asRNA:CR43944
	dmt						FDY	lncRNA:CR43951
	SdicC						asRNA:CR44165	CG43980
	disco-r						asRNA:CR44179	lncRNA:CR44023
	btl						asRNA:CR44205	lncRNA:CR44024
	RpS10b						lncRNA:CR44317	asRNA:CR44031
	Fuca						asRNA:CR44367	asRNA:CR44067
	hpRNA:CR18854						lncRNA:CR44417	asRNA:CR44095
	hpRNA:CR46342						lncRNA:CR44419	asRNA:CR44137
	naz						CG44437	FDY
	lncRNA:enrr						lncRNA:CR44458	CG44257
	CG46427						lncRNA:CR44498	CG44314
	CG46435						lncRNA:CR44642	lncRNA:CR44317
	FASN3						lncRNA:CR44744	lncRNA:CR44347
	slf						lncRNA:CR44775	lncRNA:CR44366
	Nplp2						asRNA:CR44897	asRNA:CR44367
	lncRNA:CR46450						lncRNA:CR44901	asRNA:CR44390
	lncRNA:CR46472						asRNA:CR44960	lncRNA:CR44417
	lncRNA:CR46475						asRNA:CR44998	CG44437
	asRNA:CR46486						lncRNA:CR45004	lncRNA:CR44458
	lncRNA:CR46488						Ote	lncRNA:CR44498
							asRNA:CR43463	lncRNA:CR44642
							CG45095	lncRNA:CR44744
							asRNA:CR45142	lncRNA:CR44834
							lncRNA:CR45180	CR44839
							lncRNA:CR45197	pre-mod(mdg4)-K
							Snap24	pre-mod(mdg4)-B
							lncRNA:CR45312	lncRNA:CR44901
							asRNA:CR45366	asRNA:CR44960
							lncRNA:CR45473	asRNA:CR44998
							lncRNA:CR45504	asRNA:CR45007
							lncRNA:CR45505	asRNA:CR45016
							asRNA:CR45525	asRNA:CR45026
							lncRNA:CR45533	CR45033
							asRNA:CR45600	asRNA:CR45056
							lncRNA:CR45674	asRNA:CR43463
							asRNA:CR45683	lncRNA:CR45102
							asRNA:CR45686	asRNA:CR45142
							JYalpha	asRNA:CR45161
							AOX1	asRNA:CR45164
							lncRNA:CR45803	lncRNA:CR45170
							asRNA:CR45812	Snap24
							lncRNA:CR45825	lncRNA:CR45226
							pre-rRNA:CR45845	lncRNA:CR45242
							28SrRNA-Psi:CR45855	lncRNA:CR45312
							28SrRNA-Psi:CR45862	asRNA:CR45366
							asRNA:CR45874	lncRNA:CR45414
							asRNA:CR45925	asRNA:CR45468
							asRNA:CR45926	lncRNA:CR45473
							asRNA:CR45955	lncRNA:CR45504
							lncRNA:CR45962	lncRNA:CR45533
							lncRNA:CR45993	asRNA:CR45600
							asRNA:CR46005	lncRNA:CR45669
							lncRNA:CR46006	lncRNA:CR45679
							CG46025	asRNA:CR45683
							asRNA:CR46045	asRNA:CR45686
							lncRNA:CR46064	lncRNA:CR45706
							asRNA:CR46136	JYalpha
							asRNA:CR46138	AOX1
							CR46180	asRNA:CR45778
							lncRNA:CR34335	chp
							lncRNA:CR46268	lncRNA:CR45803
							lncRNA:CR46271	pre-rRNA:CR45845
							PPO1	28SrRNA-Psi:CR45855
							CG46303	28SrRNA-Psi:CR45862
							Sema5c	lncRNA:CR45878
							CG46311	asRNA:CR45895
							CG46313	lncRNA:CR45941
							hpRNA:CR18854	asRNA:CR45952
							hpRNA:CR46342	lncRNA:CR45962
							stw	lncRNA:CR45993
							Orc1	asRNA:CR46045
							xmas	lncRNA:CR46064
							naz	lncRNA:CR34335
							lncRNA:enrr	lncRNA:CR46268
							FASN3	IMPPP
							Gfat1	CG46311
							Nplp2	CG46313
							Pa1	tyn
							lncRNA:CR46450	Mcm3
							asRNA:CR46452	ddbt
							lncRNA:CR46474	btl
							KFase	RpS10b
								hpRNA:CR18854
								hpRNA:CR46342
								shps
								naz
								lncRNA:enrr
								CG46426
								CG46439
								Iyd
								FASN3
								Nplp2
								lncRNA:CR46450
								asRNA:CR46471
								lncRNA:CR46472
								lncRNA:CR46475
								lncRNA:CR46477
								lncRNA:CR46478
								asRNA:CR46486
