## Supplementary material for "Molecular Basis of Behavioral Diversity in a Sibling Species Trio": Dataset S15

Set	Genes	Brain Region
A	675	Optic Lobes
A	655	Central Brain
A	611	Ventral Nerve Cord
B	754	Optic Lobes
B	737	Central Brain
B	524	Ventral Nerve Cord
C	305	Optic Lobes
C	318	Central Brain
C	237	Ventral Nerve Cord
AintB	382	Optic Lobes
AintB	389	Central Brain
AintB	294	Ventral Nerve Cord
(AintB)\C	357	Optic Lobes
(AintB)\C	354	Central Brain
(AintB)\C	268	Ventral Nerve Cord
BintC	135	Optic Lobes
BintC	166	Central Brain
BintC	111	Ventral Nerve Cord
AintC	116	Optic Lobes
AintC	123	Central Brain
AintC	102	Ventral Nerve Cord
