## Supplementary material for "Molecular Basis of Behavioral Diversity in a Sibling Species Trio": Dataset S16

Sample	%uniquely mapped	%mapped multiple loci	%mapped too many loci	%unmapped:too short	%unmapped:other
mel_CB_a	81.24	10.09	0.42	8.14	0.11
mel_CB_b	82.27	9.53	0.57	7.49	0.14
mel_CB_c	76.95	7.06	0.43	15.43	0.12
mel_OL_a	83.39	6.89	0.55	9.03	0.14
mel_OL_b	82.67	5.38	0.6	11.18	0.18
mel_OL_c	74.39	6.05	0.51	18.9	0.15
mel_VNC_a	79.22	8.81	0.39	11.51	0.06
mel_VNC_b	80.22	10.1	0.57	8.99	0.12
mel_VNC_c	73.45	8.44	0.44	17.54	0.12
sim_CB_a	74	9.38	0.23	16.33	0.06
sim_CB_b	75.22	8.2	0.23	16.31	0.05
sim_CB_c	71.32	7.93	0.19	20.52	0.05
sim_OL_a	80.71	7.84	0.16	11.23	0.06
sim_OL_b	77.59	7.54	0.25	14.56	0.05
sim_OL_c	69.42	8.05	0.16	22.32	0.05
sim_VNC_a	66.05	18.54	0.61	14.72	0.09
sim_VNC_b	71.78	9.89	0.2	18.07	0.05
sim_VNC_c	69.1	9.11	0.2	21.55	0.04
mau_CB_a	79.45	9.45	0.25	10.79	0.07
mau_CB_b	79.78	8.46	0.22	11.48	0.06
mau_CB_c	77.38	10.33	0.24	12	0.05
mau_OL_a	78.51	7.47	0.2	13.76	0.06
mau_OL_b	78.18	8.25	0.19	13.33	0.06
mau_OL_c	77	7.04	0.15	15.78	0.05
mau_VNC_a	76.28	11.2	0.26	12.21	0.05
mau_VNC_b	80.32	9.35	0.29	9.9	0.14
mau_VNC_c	75.89	10.79	0.2	13.06	0.06
